# The Host Cell’s Endoplasmic Reticulum Proteostasis Network Profoundly Shapes the Protein Sequence Space Accessible to HIV Envelope

**DOI:** 10.1101/2021.04.24.441266

**Authors:** Jimin Yoon, Emmanuel E. Nekongo, Jessica E. Patrick, Angela M. Phillips, Anna I. Ponomarenko, Samuel J. Hendel, Vincent L. Butty, C. Brandon Ogbunugafor, Yu-Shan Lin, Matthew D. Shoulders

**Author notes:** These authors contributed equally to this work (Jimin Yoon, Emmanuel E. Nekongo). To whom correspondence may be addressed: Matthew D. Shoulders, Department of Chemistry, Massachusetts Institute of Technology, 77 Massachusetts Avenue, 16-573A, Cambridge, MA 02139.

## Abstract

The sequence space accessible to evolving proteins can be enhanced by cellular chaperones that assist biophysically defective clients in navigating complex folding landscapes. It is also possible, however, for proteostasis mechanisms that promote strict quality control to greatly constrain accessible protein sequence space. Unfortunately, most efforts to understand how proteostasis mechanisms influence evolution rely on artificial inhibition or genetic knockdown of specific chaperones. The few experiments that perturb quality control pathways also generally modulate the levels of only individual quality control factors. Here, we use chemical genetic strategies to tune proteostasis networks via natural stress response pathways that regulate levels of entire suites of chaperones and quality control mechanisms. Specifically, we upregulate the unfolded protein response (UPR) to test the hypothesis that the host endoplasmic reticulum (ER) proteostasis network shapes the sequence space accessible to human immunodeficiency virus-1 (HIV) envelope (Env) protein. Elucidating factors that enhance or constrain Env sequence space is critical because Env evolves extremely rapidly, yielding HIV strains with antibody and drug escape mutations. We find that UPR-mediated upregulation of ER proteostasis factors, particularly those controlled by the IRE1-XBP1s UPR arm, globally reduces Env mutational tolerance. Conserved, functionally important Env regions exhibit the largest decreases in mutational tolerance upon XBP1s activation. This phenomenon likely reflects strict quality control endowed by XBP1s-mediated remodeling of the ER proteostasis environment. Intriguingly and in contrast, specific regions of Env, including regions targeted by broadly neutralizing antibodies, display enhanced mutational tolerance when XBP1s is activated, hinting at a role for host proteostasis network hijacking in potentiating antibody escape. These observations reveal a key function for proteostasis networks in decreasing instead of expanding the sequence space accessible to client proteins, while also demonstrating that the host ER proteostasis network profoundly shapes the mutational tolerance of Env in ways that could have important consequences for HIV adaptation.
