## Supplementary material for "The Host Cell’s Endoplasmic Reticulum Proteostasis Network Profoundly Shapes the Protein Sequence Space Accessible to HIV Envelope": S1 Data Primers for Env sequencing and RT-PCR.xlsx

### Sheet: Env Sequencing
S1 Data. Primer sequences for Env sequencing
PCR1 of library prep: Lowercase sequence binds to env, uppercase sequence is partial Illumina adaptor
PCR2 of library prep: Each experimental sample is associated with one of these index sequences (lowercase) for multiplexing all experimental samples to a single flowcell.
Primer Name	Primer Sequence	Method
Env-For	AGCGACGAAGACCTCCTCAAG	PCR of Env amplicon
Env-Rev	ACAGCACTATTCTTTAGTTCCTGACTCC	PCR of Env amplicon
Subamplicon_1_fwd	CTTTCCCTACACGACGCTCTTCCGATCTNNNNNNNN gggatattgatgatctgtagtgctacagaaaaattg	PCR1 of library prep
Subamplicon_1_rev	GGAGTTCAGACGTGTGCTCTTCCGATCTNNNNNNNN ggttaattttacacatggctttaggctttgatc	PCR1 of library prep
Subamplicon_2_fwd	CTTTCCCTACACGACGCTCTTCCGATCTNNNNNNNN gtagaacagatgcatgaggatataatcagtttatgg	PCR1 of library prep
Subamplicon_2_rev	GGAGTTCAGACGTGTGCTCTTCCGATCTNNNNNNNN caacgtatagctggtagtatcattatctattgg	PCR1 of library prep
Subamplicon_3_fwd	CTTTCCCTACACGACGCTCTTCCGATCTNNNNNNNN ctctttcaatatcagcacaagcataagaggtaag	PCR1 of library prep
Subamplicon_3_rev	GGAGTTCAGACGTGTGCTCTTCCGATCTNNNNNNNN ctcttcttctgctagactgccattcaa	PCR1 of library prep
Subamplicon_4_fwd	CTTTCCCTACACGACGCTCTTCCGATCTNNNNNNNN gtcagcacagtacaatgtacacatggaattagg	PCR1 of library prep
Subamplicon_4_rev	GGAGTTCAGACGTGTGCTCTTCCGATCTNNNNNNNN ggcattccattttgctctactaatgttacaatg	PCR1 of library prep
Subamplicon_5_fwd	CTTTCCCTACACGACGCTCTTCCGATCTNNNNNNNN gcatttgttacaataggaaaaataggaaatatg	PCR1 of library prep
Subamplicon_5_rev	GGAGTTCAGACGTGTGCTCTTCCGATCTNNNNNNNN gtcacttccttcagtgttatttgacccttc	PCR1 of library prep
Subamplicon_6_fwd	CTTTCCCTACACGACGCTCTTCCGATCTNNNNNNNN ggaggggaatttttctactgtaattcaacacaactg	PCR1 of library prep
Subamplicon_6_rev	GGAGTTCAGACGTGTGCTCTTCCGATCTNNNNNNNN ccaattgtccctcatatctcctcctccagg	PCR1 of library prep
Subamplicon_7_fwd	CTTTCCCTACACGACGCTCTTCCGATCTNNNNNNNN gatggtggtaataacaacaatgggtccgag	PCR1 of library prep
Subamplicon_7_rev	GGAGTTCAGACGTGTGCTCTTCCGATCTNNNNNNNN cagcaaattgttctgctgctgcactatacc	PCR1 of library prep
Subamplicon_8_fwd	CTTTCCCTACACGACGCTCTTCCGATCTNNNNNNNN ctgacggtacaggccagacaattattg	PCR1 of library prep
Subamplicon_8_rev	GGAGTTCAGACGTGTGCTCTTCCGATCTNNNNNNNN gcttgtgtaattgttaatttctctgtcccactc	PCR1 of library prep
Subamplicon_9_fwd	CTTTCCCTACACGACGCTCTTCCGATCTNNNNNNNN ctggaacagatttggaataacatgacc	PCR1 of library prep
Subamplicon_9_rev	GGAGTTCAGACGTGTGCTCTTCCGATCTNNNNNNNN cgataatggtgaatatccctgcctaac	PCR1 of library prep
Universal_fwd	AATGATACGGCGACCACCGAGATCTACACTCTTTCCCTACACGACGCTCTTCC	PCR2 of library prep
Rnd2_rev_1	CAAGCAGAAGACGGCATACGAGATatcacgGTGACTGGAGTTCAGACGTGTGCTCTTCC	PCR2 of library prep
Rnd2_rev_2	CCAAGCAGAAGACGGCATACGAGATcgatgtGTGACTGGAGTTCAGACGTGTGCTCTTCC	PCR2 of library prep
Rnd2_rev_3	CAAGCAGAAGACGGCATACGAGATttaggcGTGACTGGAGTTCAGACGTGTGCTCTTCC	PCR2 of library prep
Rnd2_rev_4	CAAGCAGAAGACGGCATACGAGATtgaccaGTGACTGGAGTTCAGACGTGTGCTCTTCC	PCR2 of library prep
Rnd2_rev_5	CAAGCAGAAGACGGCATACGAGATacagtgGTGACTGGAGTTCAGACGTGTGCTCTTCC	PCR2 of library prep
Rnd2_rev_6	CAAGCAGAAGACGGCATACGAGATgccaatGTGACTGGAGTTCAGACGTGTGCTCTTCC	PCR2 of library prep
Rnd2_rev_7	CAAGCAGAAGACGGCATACGAGATcagatcGTGACTGGAGTTCAGACGTGTGCTCTTCC	PCR2 of library prep
Rnd2_rev_8	CAAGCAGAAGACGGCATACGAGATacttgaGTGACTGGAGTTCAGACGTGTGCTCTTCC	PCR2 of library prep
Rnd2_rev_9	CAAGCAGAAGACGGCATACGAGATgatcagGTGACTGGAGTTCAGACGTGTGCTCTTCC	PCR2 of library prep
Rnd2_rev_10	CAAGCAGAAGACGGCATACGAGATtagcttGTGACTGGAGTTCAGACGTGTGCTCTTCC	PCR2 of library prep
Rnd2_rev_11	CAAGCAGAAGACGGCATACGAGATggctacGTGACTGGAGTTCAGACGTGTGCTCTTCC	PCR2 of library prep
Rnd2_rev_12	CAAGCAGAAGACGGCATACGAGATcttgtaGTGACTGGAGTTCAGACGTGTGCTCTTCC	PCR2 of library prep
Rnd2_rev_13	CAAGCAGAAGACGGCATACGAGATagtcaaGTGACTGGAGTTCAGACGTGTGCTCTTCC	PCR2 of library prep
Rnd2_rev_14	CAAGCAGAAGACGGCATACGAGATagttccGTGACTGGAGTTCAGACGTGTGCTCTTCC	PCR2 of library prep
Rnd2_rev_15	CAAGCAGAAGACGGCATACGAGATatgtcaGTGACTGGAGTTCAGACGTGTGCTCTTCC	PCR2 of library prep
Rnd2_rev_16	CAAGCAGAAGACGGCATACGAGATccgtccGTGACTGGAGTTCAGACGTGTGCTCTTCC	PCR2 of library prep
Rnd2_rev_17	CAAGCAGAAGACGGCATACGAGATgtagagGTGACTGGAGTTCAGACGTGTGCTCTTCC	PCR2 of library prep
Rnd2_rev_18	CAAGCAGAAGACGGCATACGAGATgtccgcGTGACTGGAGTTCAGACGTGTGCTCTTCC	PCR2 of library prep

### Sheet: RT-PCR
S1 Data. Primer sequences for RT-PCR of SupT1 cells
Gene	Primer Sequence
RPLP2 (fwd)	CGTCGCCTCCTACCTGCT
RPLP2 (rev)	CCATTCAGCTCACTGATAACCTT
BIP (fwd)	GCCTGTATTTCTAGACCTGCC
BIP (rev)	TTCATCTTGCCAGCCAGTTG
GRP94 (fwd)	GCAGACCTGTTGGCACTGAG
GRP94 (rev)	TCACGATCACCGGTGTTTTC
ERDJ4 (fwd)	CTGTATGCTGATTGGTAGAGTCAA
ERDJ4 (rev)	AGTAGACAAAGGCATCATTTCCAA
SEC24D (fwd)	AGCAGACTGTCCTGGGAAGC
SEC24D (rev)	TTTGTTTGGGGCTGGAAAAG
