## Supplementary material for "The Host Cell’s Endoplasmic Reticulum Proteostasis Network Profoundly Shapes the Protein Sequence Space Accessible to HIV Envelope": pLAI-Mt1-AAs.txt

38	13	16	6	104	3	17	15	342138	14	12	16	2	16	16	10	73	3	8	10
30	51	340647	91	81	3	65	40	16	46	40	11	17	41	48	11	43	33	29	5
9	19	20	33	55	13	18	33	26	45	342083	15	28	15	68	22	37	26	32	19
8	29	341869	27	35	2	34	18	18	45	18	10	0	2	20	13	44	14	39	5
24	14	34	61	56	4	39	342298	10	29	47	31	7	14	4	30	64	32	36	23
13	25	36	32	58	19	29	342103	1	100	58	17	23	16	12	44	20	35	48	11
341607	25	46	11	52	4	36	14	44	57	6	4	12	25	28	16	52	8	4	33
45	55	341985	81	67	2	8	3	3	22	20	26	7	2	13	11	15	13	13	17
38	23	40	10	86	31	15	12	34	117	51	18	16	10	341537	56	63	24	13	12
62	58	341608	38	125	24	11	40	19	36	39	17	25	25	37	42	68	14	37	14
60	28	34	74	121	14	67	22	340401	94	73	35	24	66	94	24	135	26	61	48
30	35	27	63	52	18	35	19	0	49	85	70	13	13	29	11	54	341997	16	26
64	40	42	47	61	8	8	15	7	31	19	23	45	18	34	24	30	63	33	341633
39	342112	222	53	44	1	24	19	4	56	74	28	29	16	21	16	20	19	14	30
42	24	22	56	38	0	62	26	2	95	341795	32	9	8	44	23	65	43	9	24
30	26	20	43	46	9	22	17	2	49	342169	26	12	21	23	16	48	21	25	29
24	51	19	76	61	14	35	20	5	75	341959	41	56	29	36	27	55	30	8	10
34	11	38	79	342085	17	24	14	17	57	63	23	41	23	84	33	47	47	30	27
26	15	32	49	74	6	342499	38	0	62	80	54	30	19	20	8	36	35	11	12
12	10	22	14	31	2	25	21	24	37	48	8	14	341893	15	10	44	42	11	14
29	341912	161	10	36	1	6	3	17	45	138	12	30	1	15	16	64	35	15	16
31	5	20	17	46	3	3	13	2	341626	20	48	30	5	38	10	20	7	6	12
9	1	1	2	5	0	3	7	15	0	13	4	4	1	6	2	9	1	342808	11
4	342554	17	45	12	1	3	1	0	19	36	4	7	5	5	1	1	4	29	2
1	2	0	0	2	0	0	1	0	0	0	1	0	0	1	0	3	342943	1	2
14	342059	32	42	54	6	23	7	4	44	20	10	10	5	32	15	9	13	7	12
0	1	6	3	3	8	2	343059	0	4	0	0	2	21	1	5	4	4	0	0
2	3	1	16	15	6	4	5	0	6	20	6	7	1	5	7	8	16	342514	0
4	27	8	17	17	3	2	1	3	23	342462	3	0	1	1	23	23	14	7	7
75	57	18	16	38	15	17	30	1	48	18	14	21	5	16	19	37	51	25	340827
36	67	341333	74	71	5	7	1	0	37	6	11	19	16	17	9	82	12	0	31
9	22	11	16	45	3	8	17	26	14	19	28	16	20	11	341183	33	16	9	26
9	23	43	26	57	3	13	56	1	51	36	341105	17	18	65	16	37	83	34	28
31	33	339856	44	84	3	40	17	7	56	50	18	27	17	33	23	38	20	26	50
9	7	2	16	48	23	5	10	339873	40	12	25	9	18	7	10	55	21	2	10
9	337695	106	8	19	4	9	1	9	41	41	11	3	2	39	8	46	10	14	5
39	19	26	85	31	8	11	16	12	28	335497	13	5	16	10	2	56	30	0	19
12	9	1	10	11	16	3	34	4	25	14	22	19	1	17	339093	42	10	45	11
9	329926	50	15	20	3	13	23	3	38	56	9	7	13	30	13	5	20	7	14
84	57	87	115	248	15	64	64	37	115	74	32	68	334615	54	15	191	67	78	60
23	36	332473	122	129	2	85	75	6	71	59	28	71	28	32	43	66	26	11	50
4	23	35	36	41	1	4	24	2	85	24	18	15	12	336701	49	34	56	21	9
32	27	42	77	82	0	27	16	2	46	332886	16	21	12	33	59	31	22	27	21
70	44	34	14	65	10	60	39	31	45	20	26	22	42	23	20	45	43	334028	30
29	12	27	25	30	2	4	3	4	22	71	5	13	2	334926	23	19	6	2	5
21	23	37	30	90	8	29	23	3	84	45	339796	30	28	37	22	77	29	57	37
17	48	55	33	55	6	20	27	4	81	37	15	41	28	335431	12	66	23	13	29
26	28	44	50	65	5	30	58	19	56	58	36	331869	16	82	34	153	46	18	36
42	31	50	20	60	5	34	20	9	52	54	19	28	10	34	30	46	65	20	334618
44	21	333395	27	65	3	6	63	2	32	18	47	11	3	27	4	19	58	11	28
0	25	335451	51	52	0	16	13	1	78	31	16	6	0	19	9	31	7	8	11
12	21	12	23	338512	12	32	11	10	49	21	5	5	16	33	4	27	10	5	7
23	9	329710	12	32	8	5	6	10	20	2	3	2	1	2	9	3	5	3	9
19	2	9	14	17	1	15	10	1	14	9	323145	1	5	6	4	9	10	9	2
15	16	323387	4	28	28	0	5	1	8	36	10	4	9	7	1	4	14	2	6
9	32	13	23	6	5	20	5	1	36	329609	8	8	3	43	16	21	19	5	21
20	42	30	7	34	6	10	12	0	24	7	13	28	1	22	2	14	36	16	335246
16	11	10	5	35	5	9	39	2	15	3	300849	8	21	9	3	25	36	2	6
8	14	8	12	29	6	339595	8	4	25	16	24	21	0	38	3	19	23	5	4
16	8	9	21	29	1	2	9	0	26	41	332637	42	1	3	1	12	14	47	9
13	10	24	49	25	335184	3	10	8	21	29	15	6	26	5	0	22	16	1	6
11	5	1	5	52	2	7	10	339811	4	2	3	11	16	5	1	32	16	1	10
1	5	18	19	11	5	7	4	4	26	41	8	4	11	6	13	25	341929	19	25
9	7	12	21	52	7	1	26	0	17	9	340735	10	2	18	7	35	28	6	1
92	15	9	11	18	3	4	21	0	25	24	10	16	3	49	5	81	6	340540	23
17	24	21	78	51	340830	19	24	10	66	25	13	36	41	24	21	37	8	15	27
15	34	342014	20	42	1	15	16	3	42	27	14	15	24	16	15	42	11	11	10
23	27	27	31	12	7	4	20	2	34	28	11	37	15	11	7	21	36	11	341369
26	9	4	20	22	3	0	3	7	19	9	9	341164	6	10	22	89	23	4	5
34	25	16	29	74	341856	2	11	4	19	30	4	9	8	19	10	23	4	9	4
6	10	13	20	28	3	35	30	5	25	10	34	17	5	17	341914	32	16	11	25
43	30	22	28	11	4	6	16	1	10	10	14	31	4	41	5	17	7	32	341722
8	21	32	7	17	13	9	26	1	8	5	12	13	10	23	4	16	15	342140	25
14	13	62	342243	77	43	11	10	3	25	21	19	25	5	20	9	31	23	14	37
33	19	23	342277	29	7	20	6	11	47	22	5	18	17	24	12	40	12	5	6
51	40	64	53	57	17	17	15	14	342132	94	19	15	47	21	12	70	30	34	25
8	20	31	30	341919	4	20	4	2	30	9	28	10	7	8	6	50	36	2	16
13	27	18	21	54	11	17	17	341407	26	10	10	11	42	36	3	71	39	12	4
10	13	20	6	11	9	5	28	3	14	14	29	5	30	4	13	15	10	164359	11
12	7	19	17	22	2	5	6	1	19	37	4	164459	4	21	4	80	13	9	7
22	12	14	26	13	1	13	9	1	164241	12	24	8	12	12	13	41	9	18	2
6	15	10	18	164526	3	5	6	1	14	25	4	3	1	45	4	25	13	16	5
8	4	6	1	35	5	5	1	1	8	13	24	14	1	4	5	17	164639	9	8
22	33	24	22	36	6	8	20	7	44	61	2	12	13	164053	8	52	10	19	13
27	7	15	13	10	3	16	26	5	19	14	6	3	164438	14	2	41	2	6	9
37	25	164186	52	47	10	22	25	21	22	26	8	8	2	16	13	28	24	6	8
4	10	42	24	34	1	6	13	3	32	30	17	7	2	26	5	31	164552	3	5
12	16	14	18	164485	6	9	4	3	26	13	3	1	8	10	12	11	10	4	10
5	6	15	12	6	3	1	4	7	25	164061	19	6	9	23	6	22	16	5	7
3	1	3	3	4	0	2	2	1	10	17	7	10	2	164494	4	10	4	0	4
2	3	3	17	163802	0	5	4	1	9	10	5	7	6	22	1	20	4	6	0
4	3	2	0	9	1	8	8	0	33	9	14	4	164152	3	2	22	5	7	4
14	13	164289	21	12	1	19	6	1	8	11	19	5	9	11	13	15	5	2	10
19	12	4	19	45	2	10	7	2	164513	12	8	5	10	17	5	32	8	7	13
21	21	36	36	164164	3	16	28	4	33	17	20	13	26	20	9	30	21	40	13
8	13	10	12	10	0	2	5	5	12	12	14	17	5	9	12	23	164552	4	21
6	17	10	12	28	2	13	26	9	14	7	9	4	164366	6	7	20	11	0	2
8	16	13	39	26	10	2	7	2	23	164103	13	12	2	23	5	17	9	16	14
7	11	21	18	18	7	5	11	4	31	19	13	4	0	21	6	14	2	164535	12
10	9	19	7	163861	3	20	3	8	18	22	8	2	3	8	4	32	2	10	8
163354	10	17	4	19	3	3	5	13	21	11	14	4	4	16	3	23	8	8	19
12	10	9	11	25	4	7	11	5	33	15	164655	7	4	26	3	29	7	7	4
27	164266	27	6	15	5	6	5	6	27	26	11	10	5	7	5	20	5	19	12
17	22	13	20	22	4	6	20	2	22	164184	39	7	4	17	11	26	26	6	6
8	3	13	5	11	0	3	1	3	14	6	164735	6	11	7	5	10	11	8	8
4	21	17	13	14	0	0	7	2	9	164248	15	4	0	13	7	17	6	3	5
7	6	2	5	8	1	7	6	1	10	10	164585	2	0	12	4	24	5	2	5
6	6	12	19	13	1	4	1	2	163991	23	8	5	6	8	2	15	4	3	6
23	4	4	15	6	1	1	5	1	164400	17	10	5	0	1	2	7	4	0	1
6	4	8	9	16	2	3	2	3	15	6	164287	25	1	11	25	10	19	5	5
8	26	14	14	14	7	9	4	0	28	163111	13	9	4	17	3	31	9	19	4
4	11	15	21	42	4	10	3	3	16	14	163622	6	6	17	9	9	16	14	4
27	10	19	21	17	5	6	9	8	163605	9	29	8	3	6	1	27	6	3	5
22	14	16	26	25	3	5	7	0	163687	14	51	9	5	13	6	28	28	6	7
32	22	6	21	35	7	3	5	2	163609	7	18	8	8	20	15	32	9	3	10
162714	21	22	6	12	1	10	6	21	24	19	10	14	3	5	4	34	5	5	12
11	14	11	18	26	3	9	19	0	28	12	11	12	1	17	5	17	20	5	163684
14	9	29	25	18	162825	7	9	11	19	14	8	11	8	19	7	14	16	5	4
22	22	46	29	15	161191	17	14	3	20	34	12	11	9	21	32	26	21	7	17
17	12	30	47	41	162119	7	5	0	33	16	19	8	16	12	16	31	17	5	7
53	16	27	15	42	5	7	17	24	26	25	10	18	4	15	9	46	14	34	162188
9	9	12	9	16	7	11	10	1	17	37	15	9	2	20	9	25	163929	9	6
162162	4	10	10	13	3	2	5	2	11	7	6	3	7	4	7	26	9	2	12
38	29	3	5	11	5	16	1	0	10	5	2	2	6	5	4	5	19	5	158692
2	5	17	162278	9	15	0	4	0	13	11	10	3	1	8	9	10	3	0	3
2	0	14	6	11	1	9	2	0	16	21	6	5	4	7	3	30	164202	4	5
5	3	3	1	14	0	2	6	0	8	16	163826	1	0	6	7	11	14	7	1
10	6	10	3	7	3	9	58	8	9	4	9	5	162656	3	3	14	1	5	3
10	11	5	9	6	1	5	11	0	163006	15	9	2	0	11	7	17	21	1	2
3	7	7	11	21	3	163113	9	0	16	9	2	7	5	6	2	5	4	5	4
3	0	2	19	12	3	4	6	0	6	2	158643	6	0	5	7	9	15	24	3
16	0	16	151277	18	0	3	22	3	6	9	6	4	6	4	1	12	7	7	6
24	6	13	16	15	1	3	4	0	93108	25	35	7	1	4	11	22	6	12	2
9	35	6	31	18	2	5	8	4	23	161188	6	5	6	12	13	33	13	8	5
40	13	27	19	5	2	13	6	1	153452	22	28	8	3	14	16	40	3	9	2
10	4	6	163044	21	15	4	5	2	9	10	7	2	6	5	2	14	20	4	4
34	4	11	25	23	2	14	1	1	17	13	6	10	3	10	6	162516	15	5	11
163830	6	19	2	6	8	5	2	2	47	6	6	7	8	4	6	35	8	39	9
12	18	3	11	15	14	4	5	3	14	38	20	11	2	12	5	50	163872	12	56
14	20	327958	9	65	20	16	6	2	38	40	9	14	17	11	24	12	9	26	17
15	17	7	19	46	0	4	10	2	52	7	10	327617	9	58	47	128	10	13	18
28	23	11	14	28	8	15	16	8	47	35	11	9	5	25	19	22	328891	13	21
31	19	37	16	36	5	10	21	7	21	10	7	9	2	18	16	29	16	4	328625
21	20	18	17	4	0	9	328695	2	46	19	9	11	26	29	8	18	4	1	6
16	328397	57	12	28	2	5	25	2	40	58	7	1	10	23	4	9	7	15	16
15	2	7	16	30	0	327457	13	3	25	23	8	12	28	3	2	18	6	7	7
3	1	35	6	21	2	329373	7	0	13	16	1	0	6	8	1	9	3	1	4
18	1	20	13	13	2	22	329419	0	12	8	35	10	4	5	20	14	14	13	30
4	6	8	7	16	6	4	6	0	41	30	5	15	1	3	1	13	329348	1	21
9	6	8	11	328981	2	17	12	3	9	25	2	1	2	11	11	18	0	2	2
4	7	0	2	3	4	0	13	2	11	8	10	1	0	7	1	7	0	329127	3
0	3	16	329200	11	8	10	4	1	13	5	4	1	4	3	2	8	10	3	1
2	4	8	328896	9	43	0	3	0	3	13	2	4	3	23	5	6	12	1	2
1	3	0	1	4	1	0	2	0	12	7	0	2	0	164669	1	11	3	0	2
5	8	17	164592	9	18	7	4	0	5	14	7	3	1	3	13	12	7	6	0
17	12	11	8	6	0	2	10	5	3	6	9	2	3	4	3	14	12	164301	14
6	0	9	6	15	0	3	0	0	17	8	164705	2	4	7	3	4	2	22	2
17	8	8	7	11	1	2	15	0	23	6	10	7	8	16	2	10	12	164381	14
6	29	10	9	13	7	7	2	4	18	164469	19	12	6	18	11	38	35	6	8
11	9	10	9	14	2	10	8	1	14	164253	13	1	0	17	3	6	2	18	1
15	6	3	31	27	4	6	8	0	164149	7	7	9	3	6	1	38	24	4	1
16	16	6	31	31	0	16	164435	0	17	24	11	1	5	10	13	18	7	2	1
9	17	8	10	18	46	9	5	0	7	164340	5	13	0	15	1	17	11	5	11
13	6	11	11	164074	2	13	10	9	51	10	9	3	1	6	4	25	5	7	11
0	18	3	21	13	3	5	3	0	23	164415	4	2	0	18	14	14	19	8	3
15	10	12	51	17	1	18	4	1	164259	25	12	10	19	15	7	13	1	6	10
16	3	6	9	25	2	24	5	5	12	8	7	4	164191	9	11	26	4	3	1
22	3	5	11	16	0	6	5	0	26	9	164486	1	8	8	0	5	6	49	3
12	7	9	10	10	0	4	7	0	21	164159	1	2	7	13	4	17	7	1	2
16	16	15	17	17	8	7	7	0	164047	45	4	7	0	27	5	20	26	16	10
9	21	163911	8	40	8	18	21	0	11	15	8	17	15	10	6	18	13	20	2
7	6	14	164157	31	1	8	17	1	30	14	16	16	14	11	18	38	2	16	14
1	30	8	17	27	4	12	13	4	35	163622	12	7	8	24	10	31	18	1	8
22	20	7	11	41	2	1	7	4	26	9	6	163453	4	25	32	79	15	3	11
24	163513	25	44	11	11	5	2	8	22	37	6	2	4	13	9	16	9	12	11
16	6	3	2	20	4	16	47	1	13	13	0	7	162898	5	5	54	2	5	0
10	14	23	19	27	2	3	31	1	31	33	17	3	6	163180	7	37	19	3	4
12	12	17	10	31	14	17	10	0	46	29	18	8	11	47	5	35	162546	22	34
16	21	161992	12	40	5	13	11	4	17	8	13	1	15	4	6	33	3	25	27
23	33	15	29	30	5	10	24	11	162197	14	11	12	12	23	4	27	26	17	28
22	17	42	14	57	14	163566	7	4	18	17	4	7	25	26	6	20	13	4	12
15	3	9	8	17	1	8	2	1	24	6	5	1	1	14	2	4	5	9	151566
1	6	0	0	9	0	1	0	1	65	8	0	11	3	161484	2	4	0	1	1
28	13	10	161956	31	4	6	7	1	11	10	14	8	5	14	2	14	4	20	3
18	13	14	21	33	1	5	11	4	44	37	18	16	8	161116	19	28	7	11	5
22	8	30	150118	45	22	11	38	5	25	31	33	24	4	37	36	43	11	16	36
27	23	24	47	31	6	22	8	9	24	14	35	20	9	65	145678	49	19	10	13
8	14	14	24	37	2	31	149984	2	48	37	32	11	17	20	34	23	11	19	12
36	19	44	18	27	7	26	17	10	36	9	7	5	133097	39	30	30	14	8	2
26	104764	43	12	26	0	21	15	4	55	90	27	3	10	139	8	18	16	22	6
31	40	17	2	41	4	5	13	5	69	24	15	12	7	156534	38	80	1	3	14
12	106296	32	15	18	0	6	6	0	19	40	1	1	17	30	5	25	5	14	6
108554	15	9	7	5	0	1	5	109	10	6	8	0	7	22	1	14	7	5	1
11	6	22	6	22	2	109959	9	4	7	8	4	1	4	14	0	7	24	2	8
26	101940	51	3	28	0	4	11	7	32	23	2	5	11	27	2	52	3	7	9
13	5	18	134904	10	5	10	24	0	15	19	22	3	0	6	7	10	25	14	2
17	12	8	15	125825	2	3	7	0	21	6	8	2	5	35	1	8	7	2	3
0	2	1	2	3	0	0	3	0	4	7	8	2	9	3	2	12	152841	1	8
10	8	10	2	7	2	10	6	0	12	7	3	2	142674	7	1	1	0	0	0
9	5	7	8	9	1	2	2	0	15	27	156486	15	2	14	4	2	2	5	6
4	2	0	2	4	1	1	4	1	11	10	161273	0	2	15	0	10	13	6	2
4	4	0	0	8	5	3	0	3	8	4	16	0	1	4	2	5	156787	2	1
7	23	11	0	12	9	0	0	0	19	160359	0	1	2	22	2	14	12	5	3
20	14	16	1	23	0	154720	7	3	27	3	4	2	7	6	3	8	0	4	6
18	9	10	11	14	0	2	5	1	35	9	162788	7	6	12	4	7	4	14	11
161934	16	10	7	4	0	7	2	0	21	7	1	7	0	4	1	26	3	2	9
11	21	10	12	18	8	2	0	6	20	162359	0	1	0	27	19	22	31	2	6
162686	18	15	37	9	5	3	6	7	24	11	7	10	3	4	4	30	6	4	14
8	7	14	11	34	1	1	0	2	15	27	9	19	0	159175	7	20	9	2	7
15	8	14	28	7	2	21	15	6	19	21	17	4	163028	31	8	39	7	9	8
15	6	9	15	28	1	4	12	1	15	162476	4	2	2	37	5	16	24	3	17
0	20	0	6	5	12	7	7	8	16	19	162740	2	0	22	12	34	3	15	1
15	33	161322	36	25	2	22	10	3	46	12	1	16	1	30	19	15	0	8	5
38	7	8	20	12	0	4	4	2	162523	3	37	3	3	4	0	22	11	1	3
4	12	2	11	13	1	3	0	1	5	163806	2	12	1	36	1	9	11	9	6
7	21	164464	11	19	9	16	10	2	13	29	3	3	1	10	4	13	1	0	1
12	14	8	12	29	3	13	2	3	16	2	5	164220	6	16	4	22	12	2	1
31	17	12	9	19	3	23	5	3	43	12	12	11	164175	44	7	45	5	8	9
11	24	11	22	18	18	6	17	2	23	163829	16	12	11	14	27	12	17	6	4
9	9	5	11	49	5	13	12	0	15	28	21	15	2	14	164030	36	15	11	13
164281	12	16	3	10	1	15	5	2	33	8	2	1	1	3	4	14	10	0	3
11	22	7	164431	10	6	5	6	7	47	14	13	6	4	23	6	11	17	6	4
39	7	1	9	16	14	4	3	2	16	26	2	27	3	4	10	164338	4	1	3
5	32	8	6	33	1	4	11	2	65	38	12	36	1	267172	12	14	6	12	2
46	51	267525	43	80	12	17	30	12	47	63	14	9	6	26	45	53	21	10	9
55	35	267595	32	53	13	26	37	4	80	33	39	9	24	39	13	53	18	27	26
2	13	11	19	23	2	8	12	1	267502	20	2	11	25	32	11	23	8	2	2
21	41	9	17	32	13	1	0	3	38	266816	21	2	4	31	5	20	12	21	13
12	15	9	12	47	4	26	30	9	27	24	9	264783	4	42	19	67	45	9	15
14	8	26	20	267287	7	10	16	12	19	21	14	9	8	29	23	32	11	10	20
38	14	37	22	267797	19	12	4	5	10	36	18	23	7	15	6	50	16	11	9
1	20	1	10	103229	4	11	6	0	9	6	5	1	1	6	5	7	3	4	1
7	11	2	2	1	2	2	3	0	5	1	103355	0	0	10	0	2	2	0	1
102979	8	10	3	1	1	3	8	2	5	4	7	2	5	15	0	2	0	29	3
35	9	23	15	13	1	13	17	12	103010	10	20	1	5	2	5	11	9	0	1
24	9	11	6	103087	0	7	6	2	24	13	7	6	5	12	16	16	4	7	6
9	102918	5	6	6	1	3	8	0	11	5	0	6	1	9	1	11	6	1	7
9	11	10	9	7	6	5	8	3	6	6	5	5	4	8	10	5	9	3	103202
10	8	14	5	14	3	8	3	0	7	7	4	3	6	24	8	12	20	5	103205
17	7	15	4	8	0	1	4	13	3	5	6	12	1	8	7	15	13	10	103164
11	12	103148	24	12	4	1	17	0	14	3	1	5	2	3	6	7	3	3	1
25	3	103278	1	4	0	4	0	2	17	7	2	4	1	4	2	9	2	7	2
6	3	3	103444	18	2	1	3	1	13	7	3	5	4	13	10	11	5	0	2
8	0	2	6	10	1	0	0	1	6	2	3	1	4	4	0	103262	2	4	2
17	25	16	3	15	1	23	7	1	103302	13	0	7	4	4	6	9	3	3	3
12	102821	3	6	8	0	0	1	4	12	83	9	1	5	1	5	4	2	5	0
7	9	5	6	13	0	4	1	1	11	12	103437	6	0	9	12	8	6	3	3
1	6	12	12	17	3	103312	4	5	16	6	3	3	6	5	3	7	4	3	6
6	36	5	22	18	3	9	0	2	11	103165	7	8	4	8	5	10	12	8	4
10	3	6	3	12	1	3	5	5	11	28	4	4	3	9	8	19	0	102894	8
21	3	6	2	10	2	10	8	1	10	3	103360	3	3	7	2	9	11	14	4
3	103192	6	3	9	2	2	2	0	17	31	1	1	3	2	0	3	1	4	3
4	4	12	4	15	2	7	3	1	11	16	5	5	8	10	1	17	103379	7	3
7	1	7	10	5	0	4	1	0	3	102931	7	0	0	6	8	3	0	4	3
14	21	9	103097	25	15	10	3	0	25	15	8	4	3	10	12	13	5	7	5
10	5	15	103056	15	7	5	9	0	9	11	4	5	7	3	3	7	12	9	14
5	14	102878	22	20	1	5	3	1	13	10	1	9	3	4	0	6	12	4	6
2	2	0	5	7	5	1	1	2	6	5	6	102091	0	7	15	6	4	2	7
3	1	4	1	102435	1	1	1	0	2	3	4	3	0	16	1	13	5	1	1
1	7	1	0	1	4	0	0	0	28	5	102759	0	0	1	0	1	12	0	0
3	6	1	3	2	0	2	0	0	5	2	2	103049	5	1	5	2	4	4	0
15	8	4	14	10	0	4	4	0	101660	9	2	3	4	6	2	4	5	1	1
13	17	102279	12	9	0	2	1	0	16	4	9	5	0	12	7	12	4	4	4
6	3	9	2	1	0	5	5	0	15	7	3	0	3	7	0	7	4	5	102835
3	5	5	103143	8	1	6	2	0	11	24	5	13	3	15	6	21	3	2	2
5	6	3	7	16	7	4	7	7	10	6	103171	6	3	17	6	15	16	10	2
9	12	16	2	8	6	4	13	5	4	10	3	6	102630	4	1	9	10	1	8
5	18	3	5	7	2	0	0	0	4	102166	1	1	0	9	0	2	5	1	0
13	2	2	7	3	1	4	5	1	6	11	3	2	1	0	0	101643	5	1	1
0	3	8	7	2	0	0	0	1	9	2	1	0	2	102413	3	4	0	1	0
1	9	8	2	9	3	2	0	0	6	4	102634	2	2	8	6	6	6	10	2
14	7	5	3	13	1	2	0	0	10	3	101603	9	8	10	0	17	4	3	0
22	4	8	7	15	3	13	3	6	16	7	102163	0	6	12	4	6	1	16	6
8	10	9	19	12	6	7	1	2	15	101635	1	4	4	10	3	5	14	7	6
10	11	10	8	28	9	11	0	2	19	17	10	2	0	17	1	102297	21	3	1
17	5	4	11	11	2	2	1	4	24	7	3	2	4	0	0	14	103267	4	18
38	12	13	6	25	2	3	5	2	98047	10	21	3	11	5	11	19	12	15	1
24	8	16	95600	5	0	7	9	3	16	13	18	2	1	3	0	16	4	8	7
14	15	12	17	12	1	0	1	0	17	9	2	5	17	8	15	97830	8	8	6
9	7	6	88831	22	1	4	10	2	24	18	14	3	8	8	7	17	13	2	12
8	14	10	5	22	2	4	4	6	27	34	14	99900	4	13	16	37	10	4	11
26	14	13	16	12	6	6	2	4	20	7	7	3	3	16	3	97441	8	5	3
102027	6	21	3	18	3	2	9	1	2	8	4	5	0	7	3	25	4	6	26
21	10	11	2	13	4	4	1	1	16	31	2	15	0	100696	6	8	10	2	7
102571	5	18	7	12	0	1	5	10	11	13	0	7	2	23	2	16	3	4	14
33	6	7	17	17	7	4	3	4	11	33	20	3	1	6	6	100975	6	7	3
55	102396	41	0	7	1	7	5	4	18	22	6	1	12	16	4	10	7	2	5
64	23	8	15	25	2	102549	8	10	14	16	8	3	13	8	9	39	4	6	9
36	11	103159	1	12	1	17	0	2	3	25	0	3	3	14	10	9	0	1	1
13	15	4	5	6	1	2	7	0	7	103044	3	9	3	18	6	14	4	5	6
17	4	5	103230	6	17	0	3	2	5	7	1	2	3	7	1	7	0	2	1
103295	1	17	1	1	0	2	2	6	5	3	0	1	0	0	3	16	0	2	3
1	4	5	0	4	2	0	2	0	4	4	4	7	0	0	1	5	103296	1	2
3	3	9	103438	3	28	2	0	0	3	1	14	1	0	3	2	1	3	8	3
103245	2	6	0	8	2	0	1	5	3	2	1	1	0	1	3	4	1	15	6
9	1	17	0	5	0	0	1	6	13	5	103289	4	1	6	0	5	4	4	3
7	3	13	11	9	103372	3	3	0	14	2	1	3	3	8	6	1	2	3	5
94	17	13	13	4	0	0	2	0	11	35	4	6	10	15	12	369460	14	1	0
16	3	5	11	8	0	4	6	12	4	19	2	367921	7	0	9	2	12	3	6
13	369474	93	0	0	0	0	0	2	28	54	4	4	1	0	3	9	4	9	23
8	6	6	9	22	0	9	4	1	20	9	21	2	7	20	266441	34	4	8	10
42	11	31	13	17	0	14	15	1	26	11	1	8	266287	25	3	17	2	1	4
11	0	10	7	5	2	6	17	7	33	9	266632	5	0	4	2	30	12	23	6
43	14	6	266557	31	6	15	7	13	31	14	4	4	8	32	6	17	4	2	6
73	15	30	19	24	4	7	7	28	266468	30	13	19	14	71	8	55	6	7	9
39	19	19	18	58	8	22	7	4	41	35	13	10	8	36	26	266149	20	11	16
39	266177	20	3	47	1	4	9	5	39	54	6	4	8	26	7	16	7	11	22
20	8	15	5	39	0	5	0	2	13	19	14	7	6	21	23	30	266530	9	14
35	4	0	3	36	11	1	6	265773	30	17	6	14	30	21	13	52	1	6	9
10	6	3	6	31	0	3	4	5	45	11	266600	5	1	6	2	9	60	36	2
45	265164	67	7	16	6	1	3	5	47	40	2	3	4	15	3	20	5	24	2
37	23	49	23	37	18	11	5	10	35	266598	20	12	8	25	16	33	3	4	8
41	16	17	9	266399	28	25	17	4	60	39	4	5	18	46	11	52	21	34	13
30	32	9	51	26	7	4	5	4	19	38	23	20	6	31	4	26	266601	15	10
32	14	16	2	28	1	10	6	1	12	44	0	265980	2	35	15	34	5	5	9
33	29	35	266486	14	23	2	8	0	34	32	23	5	3	14	5	31	19	3	13
9	266443	32	6	21	5	10	2	4	23	23	8	8	8	10	3	12	2	29	10
3	7	11	19	7	0	7	4	0	266117	10	16	5	2	3	3	20	0	0	8
7	12	5	7	15	1	3	9	7	18	18	5	4	0	18	9	16	266903	2	8
32	2	17	19	265820	3	18	12	2	21	8	18	7	17	18	19	36	7	8	8
44	11	0	10	12	2	2	2	0	19	4	14	1	4	7	2	266642	3	6	1
24	24	9	2	24	0	2	3	2	17	19	1	5	1	4	2	14	14	2	266545
4	10	4	7	15	0	1	1	1	7	1	0	266396	8	8	1	9	23	52	2
13	2	5	8	11	1	266216	8	0	11	2	7	11	1	21	1	12	1	1	2
266386	0	11	0	6	0	0	0	1	1	5	1	2	11	3	0	13	1	0	1
7	3	1	4	8	0	4	1	2	7	1	266742	1	1	3	4	20	1	6	1
10	0	3	6	7	1	1	3	1	10	2	266654	1	2	4	2	4	2	6	0
7	27	8	7	8	2	1	1	0	5	16	10	5	1	4	6	24	265731	7	22
9	4	6	10	7	0	0	3	1	7	265972	2	2	1	6	2	9	4	1	0
11	28	7	265964	26	4	3	4	11	17	6	6	0	1	6	9	16	3	4	6
2	5	12	265180	2	1	1	20	6	12	6	1	0	1	8	2	8	1	2	4
38	16	11	11	32	1	265689	1	1	13	5	1	3	0	12	1	6	5	2	11
23	25	17	14	18	11	15	5	16	16	42	44	17	1	14	15	12	265855	10	9
4	5	11	41	61	8	9	18	10	29	29	16	265547	23	23	32	27	32	6	11
44	55	35	15	21	0	14	23	12	264752	26	22	14	31	31	23	38	13	20	20
32	18	33	29	49	9	15	22	2	263322	19	10	11	13	61	10	16	3	26	17
264860	44	38	26	23	0	17	10	10	24	19	11	3	20	30	19	49	10	8	13
262962	28	64	19	8	6	16	5	15	33	6	2	7	2	43	10	89	7	0	13
109	54	28	26	51	2	26	43	2	59	24	48	5	26	28	20	50	9	262645	30
45	73	25	7	66	1	38	33	14	76	75	19	26	3	262770	20	60	17	3	13
77	24	40	30	55	12	10	56	11	67	101	31	16	13	59	55	57	20	27	265088
13	29	32	265041	74	20	34	26	11	58	40	49	32	24	45	9	45	21	34	25
143	50	265067	22	73	3	36	31	6	53	40	12	8	20	56	18	39	3	16	9
65	38	12	16	43	25	3	8	13	45	263814	19	27	5	32	5	60	21	18	10
44	37	7	12	58	6	7	18	30	30	28	20	23	10	22	258910	55	7	14	12
59	25	15	25	54	13	13	6	8	264359	39	10	22	11	15	2	25	6	7	7
7	9	22	21	64	4	265749	1	7	14	14	18	9	28	13	3	26	13	7	27
22	14	6	37	13	1	4	14	1	34	50	266173	11	1	20	19	15	15	78	1
59	21	41	13	27	11	11	13	5	35	24	7	18	264862	22	2	34	29	16	15
263259	5	46	19	40	1	9	13	2	33	22	16	3	13	43	37	64	14	11	10
252617	2	10	5	13	2	3	2	30	8	7	3	3	6	17	4	23	2	1	15
7	6	15	12	12	0	9	2	0	4	6	2	15	1	10	5	19	23	5	261777
20	26	11	14	19	4	261010	16	5	15	11	1	0	7	13	4	54	3	3	38
14	25	28	11	24	3	258236	14	3	33	74	45	12	9	14	21	31	27	7	38
19	44	19	19	30	12	20	263024	4	55	33	10	25	16	17	14	25	7	11	14
53	34	23	18	36	6	24	19	6	45	22	25	13	264696	29	19	101	8	2	6
29	30	4	32	25	3	6	3	0	16	11	265160	9	5	10	18	43	13	13	5
5	5	10	2	9	1	3	0	1	265474	10	0	2	5	4	0	8	1	0	4
14	16	7	10	3	0	0	9	3	4	264176	2	8	15	3	4	12	3	2	0
0	18	2	2	7	0	1	6	0	19	7	0	265708	2	12	6	14	4	3	2
8	5	30	4	265739	7	0	11	13	10	11	2	6	8	9	6	12	14	0	9
21	12	19	14	16	9	409042	8	1	42	16	54	3	10	20	2	19	7	21	7
10	6	7	2	48	1	19	2	2	22	18	409833	4	18	2	0	23	12	6	0
55	16	7	22	59	1	7	8	3	409632	10	35	5	17	18	1	36	3	11	42
19	18	11	12	34	1	6	2	5	38	409362	26	11	11	41	8	54	23	4	11
48	9	2	0	15	0	3	11	408906	12	10	4	4	48	9	9	15	14	1	0
17	21	4	7	17	0	409599	3	3	36	6	1	3	6	6	13	20	12	1	5
10	4	6	3	39	1	1	1	4	21	3	410134	0	1	7	1	13	15	5	1
87	23	6	14	8	2	6	29	9	409892	21	30	10	4	10	4	34	3	7	8
44	40	28	57	111	5	3	5	4	58	409500	17	19	14	40	39	42	38	24	15
24	16	17	8	37	1	2	10	408172	25	5	17	12	25	11	1	45	9	2	16
88	14	18	37	28	12	6	13	18	408774	15	100	14	22	14	3	51	11	4	4
32	40	26	11	31	0	7	12	0	14	409747	23	16	5	25	18	16	10	25	36
9	0	17	0	13	0	3	2	1	2	3	2	9	3	11	8	7	5	7	143086
142951	5	9	1	8	5	1	4	25	6	15	1	5	5	3	5	7	8	3	7
11	17	13	9	3	5	2	11	1	142940	9	0	5	5	35	10	17	3	0	6
6	21	4	9	3	4	5	7	8	13	5	143281	3	10	5	9	12	7	4	3
12	10	2	5	16	2	1	1	1	33	20	143034	2	1	15	1	15	10	28	4
9	27	10	9	16	1	3	2	1	12	143206	24	0	2	18	5	20	4	7	4
23	18	8	10	22	1	20	6	5	25	14	6	9	4	11	13	23	27	10	142816
142685	12	22	2	11	3	3	9	2	5	19	5	3	2	4	4	33	14	5	8
20	11	7	7	25	10	16	7	0	143119	22	17	12	7	27	1	29	15	4	2
17	15	23	12	9	1	6	22	8	27	12	12	9	11	24	17	11	4	141803	13
8	5	13	14	27	7	9	3	3	38	143036	16	6	0	20	11	10	12	3	1
11	18	16	142989	32	18	9	15	5	22	23	10	5	5	25	5	13	7	8	3
18	20	10	23	18	3	3	5	4	7	143023	4	30	7	10	5	13	4	2	3
13	8	5	18	142894	0	22	13	1	8	12	9	2	3	27	7	19	0	2	0
6	26	4	4	15	8	0	2	7	11	26	0	6	0	142984	3	15	7	1	4
18	19	10	3	13	0	2	30	1	6	4	5	6	142840	0	0	11	4	7	4
45	0	15	7	15	16	0	0	0	20	11	3	2	1	4	2	142988	4	7	4
7	6	7	142552	33	6	14	4	3	7	11	12	1	6	7	30	16	11	5	8
16	5	11	8	7	10	8	1	1	19	20	5	2	15	12	6	15	142727	4	2
5	6	13	4	28	2	7	0	0	10	8	14	142452	4	25	13	49	6	10	13
11	5	11	13	30	0	141926	8	3	12	13	2	3	4	14	6	13	4	9	3
8	5	20	141851	20	24	20	9	3	15	12	8	1	13	6	5	17	5	1	8
11	4	3	2	5	1	2	1	1	6	17	141533	4	2	21	8	15	9	4	4
10	10	4	12	16	139710	0	0	1	7	9	0	2	4	2	0	6	0	3	7
18	8	7	5	15	1	1	3	137442	9	1	1	1	14	2	2	29	3	1	7
5	7	4	3	15	0	5	0	10	13	9	2	138101	0	6	15	24	18	3	1
24	4	9	6	17	0	1	11	3	8	11	7	7	3	4	4	12	15	11	141345
7	14	141699	13	41	2	10	12	14	26	12	16	6	3	13	9	18	12	11	2
141873	12	45	15	36	5	49	13	15	36	18	30	20	10	36	6	53	12	13	19
3	12	4	24	26	9	22	13	1	29	33	12	6	13	20	14	26	142143	2	4
55	140853	70	26	69	2	11	18	8	32	25	7	14	7	35	14	42	17	32	32
15	23	20	31	38	140192	13	17	0	55	12	20	8	7	9	4	24	12	9	8
17	22	12	23	45	9	20	138812	1	40	28	32	14	51	21	14	26	7	12	29
36	138390	83	18	44	1	15	25	13	33	33	16	23	6	44	4	21	18	17	7
17	32	26	15	64	4	6	15	12	29	35	13	11	12	138340	36	26	13	20	13
15	21	19	15	25	3	17	22	7	19	29	4	11	8	137807	12	33	11	8	12
21	14	10	138906	36	4	11	13	2	30	17	20	2	12	5	14	23	5	10	7
50	17	24	27	33	1	4	13	14	139249	26	15	21	10	8	8	31	6	6	5
140862	27	17	11	32	4	7	26	13	29	20	4	21	10	14	7	47	11	6	42
4	12	10	12	31	5	12	17	5	39	11	13	141348	6	13	5	37	24	9	23
15	9	19	134858	26	6	6	4	1	28	9	21	5	7	16	3	15	15	5	4
20	13	13	15	12	2	3	4	1	17	17	9	3	0	5	4	125721	6	11	8
12	12	11	5	10	1	14	9	5	22	7	5	3	132037	3	6	30	6	6	1
26	41	27	22	33	5	12	14	2	136743	41	12	19	5	18	17	27	35	8	9
13	14	31	25	16	4	23	3	2	137519	13	21	7	5	32	11	17	6	16	8
4	3	8	12	13	8	10	4	2	14	13	131070	11	2	14	11	18	9	11	2
15	13	9	141396	6	4	6	6	6	6	8	2	4	2	6	5	19	16	6	11
16	12	11	33	9	0	5	4	3	16	139331	6	1	5	16	2	7	9	7	7
138712	8	13	11	3	7	2	1	14	3	1	4	9	1	5	0	13	1	0	16
5	7	9	11	141462	5	0	5	1	9	8	6	6	4	9	1	21	11	2	0
25	12	17	21	142585	6	5	8	7	8	13	11	15	9	33	8	28	7	5	8
16	8	50	17	142542	18	8	9	3	22	16	8	12	14	16	12	28	7	17	10
5	9	7	29	8	0	4	13	0	23	142745	4	6	2	5	1	24	16	3	2
4	1	6	24	5	2	5	1	0	17	4	3	2	13	1	5	141102	5	1	10
23	14	30	25	17	1	5	7	0	12	11	2	5	5	2	29	9	5	142666	9
142534	3	9	5	4	3	5	2	5	10	7	4	8	11	1	4	12	3	10	2
142732	6	19	4	9	1	7	7	0	43	6	3	6	9	8	2	11	8	12	5
10	11	14	16	50	5	21	8	3	44	15	143099	19	9	25	3	24	21	12	4
22	18	26	18	36	2	33	13	3	43	38	142675	4	7	28	1	10	14	27	11
21	8	51	31	33	6	11	5	1	12	15	142888	4	12	29	5	13	11	21	8
19	23	9	25	22	7	10	37	4	32	35	142928	1	9	16	1	19	18	29	2
141351	15	16	16	23	2	3	10	11	13	21	5	9	5	22	27	12	5	8	13
11	25	23	5	20	9	8	14	2	140798	10	5	7	5	46	17	20	9	23	9
32	11	27	21	35	12	7	2	4	23	7	18	7	8	25	7	15	27	17	142677
16	37	29	256734	61	13	22	17	5	55	55	11	14	13	18	31	70	22	13	12
33	26	45	34	59	5	256958	41	21	117	34	18	10	15	30	33	52	46	36	32
94	11	34	61	60	13	38	32	1	48	36	23	39	23	39	20	256195	36	7	33
29	41	24	19	30	11	14	7	12	24	25	7	21	4	114034	10	20	6	13	14
112944	4	13	15	19	3	20	15	1	17	19	9	9	11	16	4	17	10	3	16
114144	14	19	20	36	0	5	15	7	15	4	9	5	4	11	12	17	19	14	13
110904	17	13	23	12	5	1	8	1	7	9	6	15	7	10	9	25	8	3	9
18	17	23	24	16	4	9	151	5	28	27	14	28	12	19	2	36	4	104756	10
19	5	21	21	30	114260	14	10	3	21	14	17	5	22	15	17	27	10	4	17
34	13	8	13	18	15	9	2	7	45	11	5	3	18	5	2	114176	18	1	0
33	16	23	7	34	4	11	8	5	12	14	38	12	6	11	11	12	5	113845	36
7	6	17	33	18	0	12	13	10	9	17	114387	8	4	16	5	22	4	5	7
3	5	0	6	16	2	3	3	114104	1	7	1	6	11	6	1	10	1	1	0
27	1	4	7	4	5	3	4	4	4	1	7	8	6	4	3	113091	11	0	1
4	5	7	31	11	2	4	2	0	109744	9	15	5	4	4	2	16	6	0	10
13	13	3	1	19	1	2	2	0	10	5	3	4	5	0	0	9	6	2	114526
2	0	1	6	114615	0	2	4	3	9	4	0	1	0	2	1	2	4	3	0
11	4	8	12	7	0	0	114569	1	12	2	2	5	6	9	2	11	1	1	7
4	3	0	2	12	0	1	1	1	9	1	6	5	1	2	1	4	114517	4	12
2	2	3	2	0	0	2	114654	0	4	1	2	1	1	6	4	3	1	2	2
4	2	2	4	3	2	6	1	1	14	17	17	0	1	3	6	9	114579	6	20
18	2	114511	4	4	0	2	2	0	2	2	5	1	1	4	3	0	0	0	1
4	4	114554	5	9	0	0	3	0	1	1	1	0	0	5	1	2	0	3	0
2	4	2	0	7	5	1	7	0	3	12	4	1	2	7	1	6	113939	3	1
18	5	8	114507	7	3	2	5	0	10	10	10	0	2	4	2	4	2	12	4
26	8	7	3	5	0	2	2	3	8	8	2	6	1	4	1	26	7	6	114504
11	15	15	10	28	3	8	4	7	40	9	5	4	13	114234	5	15	1	5	5
26	12	15	9	114237	7	18	7	6	24	11	19	4	5	18	1	18	9	19	6
114228	11	11	12	24	8	10	12	0	25	9	11	5	4	18	3	27	15	16	10
13	16	114184	41	28	12	7	5	0	21	7	11	8	8	24	15	20	7	5	11
26	114091	63	5	10	1	12	4	8	15	35	10	8	6	8	5	28	4	2	17
19	16	4	16	17	1	6	6	3	46	15	2	6	3	113479	7	24	11	3	7
14	6	14	30	11	2	12	1	0	13	113664	8	0	4	15	5	14	5	3	11
8	10	15	9	13	13	7	9	2	19	1	10	23	7	13	13	26	113855	3	7
21	113595	20	8	7	0	1	9	1	22	24	8	8	5	11	3	6	4	17	13
14	3	31	10	32	3	4	4	3	22	25	14	11	6	13	2	15	113647	6	20
25	9	21	18	23	6	11	9	2	16	15	14	6	7	3	5	113203	4	9	8
13	11	7	11	19	0	2	2	13	14	8	1	7	8	0	3	113256	16	2	4
7	14	113020	4	22	2	6	0	6	8	4	2	2	3	8	0	14	0	3	5
26	22	113167	13	32	4	2	5	0	10	15	6	7	11	14	7	29	4	2	3
10	8	5	1	14	5	19	4	0	18	8	1	112608	1	8	23	35	28	4	0
20	17	14	22	38	2	3	8	11	10	32	6	5	10	17	18	110718	10	2	6
28	19	13	10	17	0	17	5	1	36	10	9	12	13	21	5	23	8	4	113720
38	17	13	31	22	1	16	13	5	46	29	14	3	10	15	11	12	114121	10	11
51	6	14	22	24	0	8	22	1	23	29	17	5	12	10	20	111631	15	8	3
11	111597	42	3	11	8	3	0	0	16	24	5	1	3	8	16	7	2	1	3
6	5	112311	3	13	8	2	4	6	22	11	3	9	5	7	1	5	4	0	7
113808	5	13	1	7	6	5	3	8	14	1	2	3	3	6	3	20	3	2	5
8	3	5	113163	12	39	1	1	12	6	8	8	5	1	11	9	18	5	2	5
110948	7	10	6	15	3	8	6	3	21	16	5	3	2	16	1	29	5	3	0
38	112148	13	3	26	4	8	8	4	33	18	8	6	9	13	14	13	8	13	2
9	18	7	12	112708	0	4	8	4	24	8	4	7	9	24	7	9	7	7	5
13	13	58	11	16	6	113427	24	2	25	12	6	11	9	20	9	30	7	16	6
6	12	5	21	113502	2	17	12	0	15	13	6	3	4	43	9	19	6	1	8
109664	5	16	7	14	3	2	6	6	19	29	6	2	8	16	9	14	5	3	5
11	4	15	4	14	4	105624	15	1	7	14	5	8	11	5	8	4	8	0	8
10	6	9	6	109838	3	21	11	2	24	10	6	3	1	7	1	20	6	6	7
91653	4	18	1	4	0	4	7	1	4	14	6	3	5	7	1	15	1	3	4
31	91099	59	6	13	1	1	12	1	20	21	4	2	1	6	10	8	10	2	14
13	109505	35	22	23	1	8	15	2	43	73	30	13	9	23	10	29	21	7	17
112416	19	23	9	30	10	13	8	7	25	8	9	3	3	26	5	16	13	7	14
9	4	18	13	10	4	4	9	2	104305	11	17	12	11	18	6	28	6	17	2
15	31	15	14	16	8	5	10	5	45	113072	8	18	2	18	7	44	10	3	16
19	3	13	14	23	112240	6	9	5	13	6	2	13	4	16	6	29	19	5	2
108007	6	3	0	5	0	0	2	0	7	5	0	3	2	6	10	3	0	5	0
14	110069	11	15	5	1	3	6	1	5	68	4	0	13	3	4	4	13	1	6
12	113445	34	6	8	0	2	8	4	19	13	3	3	2	15	3	20	11	0	6
1	1	0	1	4	1	0	0	0	114204	1	5	0	0	12	3	0	0	0	1
0	0	2	7	23	113773	0	1	0	0	1	0	0	0	0	0	0	0	0	0
21	18	11	6	7	31	2	2	1	3	107633	5	1	1	2	5	12	6	0	3
2	6	12	4	114072	5	2	1	0	13	12	2	6	2	23	5	11	1	2	4
0	0	0	0	0	28	0	0	0	0	114240	1	0	0	0	0	3	0	0	0
3	13	114525	18	7	4	9	0	0	3	0	3	0	0	3	0	7	1	0	2
3	3	3	0	5	0	1	3	3	3	0	1	114363	2	9	12	30	3	0	3
4	112412	5	2	3	0	2	3	0	11	2	0	0	0	4	0	14	3	8	0
12	12	8	7	9	1	4	8	0	5	11	1	1	5	3	0	114368	8	0	5
1	0	0	2	2	0	1	0	2	0	1	0	113945	0	2	3	2	3	2	0
0	1	0	0	114333	0	0	2	0	9	8	1	0	0	3	1	3	0	0	0
8	14	11	5	114275	1	16	6	1	5	11	1	2	6	33	2	6	6	5	3
56	68	40	28	20	20	36	22	7	297705	68	17	9	33	30	14	96	27	10	18
187546	0	10	2	14	5	11	10	0	27	11	0	3	24	4	2	27	1	15	0
1	4	7	188355	15	14	4	2	1	30	11	7	13	2	13	4	26	21	0	2
21	12	187974	6	29	5	2	1	1	31	7	6	6	4	12	2	4	7	1	18
11	10	4	12	14	0	3	7	1	13	19	9	187899	0	10	37	30	9	8	9
4	6	43	10	42	3	9	11	2	37	9	0	187596	10	40	21	34	27	2	25
4	18	9	20	16	3	3	2	0	41	28	11	187719	2	49	27	38	17	2	2
4	8	1	2	5	2	13	4	5	26	23	187965	3	1	15	3	7	12	5	6
29	10	10	13	13	5	10	15	2	15	17	188003	2	2	10	21	11	26	3	10
4	15	14	5	187932	3	17	25	2	53	27	7	17	16	17	7	22	8	18	4
38	44	32	21	187072	24	19	16	3	66	41	18	26	76	66	33	52	34	29	24
56	13	12	10	5	26	5	13	24	26	27	5	8	15	11	10	187688	20	13	9
5	187845	39	11	10	10	17	2	0	13	24	3	0	0	3	0	0	5	4	8
9	28	7	187787	53	7	6	11	2	18	40	4	11	1	22	16	13	14	0	4
44	3	22	17	20	19	10	7	1	28	30	4	8	4	12	5	23	13	38	187665
17	187225	18	1	22	0	2	2	0	11	23	1	7	3	7	2	6	3	4	8
15	26	12	11	19	0	5	15	2	25	8	4	187333	11	23	7	57	17	4	9
11	9	14	6	10	3	4	6	7	23	25	1	187781	4	18	6	22	8	9	1
0	0	2	1	0	2	0	0	0	2	1	11	0	0	3	188259	0	3	0	0
11	10	10	24	187673	5	1	1	1	9	6	3	4	20	16	12	9	0	2	0
44	18	6	26	187668	4	31	23	5	72	52	37	14	7	41	25	23	23	5	8
7	11	20	23	44	2	18	11	6	41	25	21	187935	9	11	24	15	12	9	4
11	19	56	16	187530	2	64	9	1	38	15	14	1	16	75	6	16	13	5	2
17	32	24	43	53	6	9	27	3	78	187784	8	7	11	41	28	61	26	6	18
48	15	187262	21	17	0	32	22	4	32	14	15	11	4	13	25	15	5	7	2
14	17	19	19	49	12	30	24	187380	34	35	7	33	19	24	25	66	6	12	9
187023	52	46	14	28	5	14	25	1	37	29	6	2	9	16	11	12	8	74	8
3	1	1	187352	13	0	1	6	0	8	18	7	4	0	3	8	7	1	2	2
5	5	5	4	2	4	6	7	0	11	8	27	5	0	18	4	12	187743	0	19
14	13	32	31	31	2	20	22	11	33	18	28	187661	7	34	20	26	12	5	29
38	68	48	48	186824	10	37	28	9	46	34	20	14	24	24	18	82	29	6	14
35	46	77	37	142	15	36	16	5	68	38	29	186948	40	102	50	95	25	13	27
16	186744	20	2	44	2	16	1	0	28	23	16	18	5	6	7	14	13	4	7
8	3	0	30	34	1	1	6	0	16	7	9	1	1	6	2	187420	18	0	0
2	4	12	187375	15	5	12	3	1	36	56	8	9	2	7	20	19	8	2	5
18	19	27	17	186115	24	5	24	3	53	18	9	11	9	45	20	63	24	4	23
20	184290	24	8	31	3	12	5	1	23	20	9	6	21	8	14	24	6	9	0
55	37	185162	8	47	34	8	7	8	50	26	2	1	9	17	2	58	7	26	11
26	16	12	6	21	4	17	8	0	25	13	2	1	9	8	8	13	2	2	186938
37	16	15	4	9	8	13	3	0	27	43	4	10	6	9	1	184838	17	3	8
10	10	4	5	8	0	4	184678	2	15	28	1	5	19	13	9	13	5	11	1
23	6	34	33	184909	3	16	14	5	46	22	1	18	4	32	6	13	6	18	6
43	45	47	49	77	18	25	9	11	61	35	23	23	11	41	22	69	183634	20	27
12	29	41	11	23	4	6	3	3	15	30	13	6	16	24	14	17	5	174986	12
34	6	13	12	71	17	8	18	1	39	17	4	184571	12	26	9	27	19	2	23
14	22	21	3	48	1	6	6	10	26	22	5	179538	17	28	21	51	14	5	6
34	34	42	17	177341	17	58	10	1	61	20	25	15	15	44	10	33	7	13	13
27	23	57	38	181040	11	33	14	11	71	38	26	23	28	106	7	49	9	19	17
186406	38	43	22	43	7	22	12	25	34	27	22	8	21	6	13	53	3	11	35
17	10	30	179626	66	10	26	11	21	30	27	9	6	11	36	15	29	10	7	20
44	19	27	38	65	15	8	11	184501	44	47	21	11	26	16	7	77	23	6	15
184491	25	36	12	49	7	7	13	5	32	26	11	8	15	28	8	52	12	37	23
12	57	36	15	49	31	14	55	7	78	28	16	18	182731	33	10	66	15	11	11
41	38	61	14	71	6	37	28	18	176827	48	3	14	18	44	15	38	23	36	9
186124	29	32	13	50	3	24	19	3	35	28	19	7	8	27	9	47	12	22	22
33	16	28	23	31	6	12	20	10	48	39	20	12	9	10	7	26	180492	36	9
177	44	45	16	166554	0	9	17	12	52	25	5	45	21	25	11	129	17	21	26
68	15	12	179731	32	8	18	6	10	18	11	7	1	22	16	8	47	1	1	11
90	39	49	25	20	3	14	36	11	23	12	6	2	172265	16	11	41	8	12	11
44	29	24	16	11	1	0	3	5	22	174571	9	8	20	12	1	19	9	5	1
20	20	25	6	12	0	11	13	5	22	177635	23	7	4	8	4	20	3	11	12
25	182628	53	13	16	2	7	5	10	33	33	3	13	5	10	12	9	4	33	13
32	8	176966	10	29	15	16	24	7	29	25	4	5	15	9	6	24	3	7	22
36	16	18	23	11	1	4	4	3	39	12	16	0	6	179706	8	27	2	25	8
39	21	51	40	52	11	17	11	185757	42	3	20	2	24	17	8	86	16	8	11
34	6	11	14	15	10	12	2	1	26	4	184319	1	3	9	1	27	2	8	5
59	186844	36	2	21	0	2	5	3	14	21	0	4	4	6	3	25	1	14	1
48	4	42	22	17	9	8	6	0	187343	9	14	0	4	8	3	14	1	4	5
36	22	13	7	35	3	2	7	186932	14	10	2	5	25	9	4	27	5	3	11
31	8	12	7	9	7	4	2	3	186959	12	30	2	15	11	8	24	25	9	2
9	15	32	20	14	2	10	12	13	13	9	187732	5	12	2	4	11	4	12	2
28	31	27	3	30	1	4	8	4	47	30	11	10	9	7	10	29	187610	3	25
13	8	4	1	5	0	3	7	1	187585	9	2	12	3	10	3	14	4	18	2
5	1	3	1	187586	5	4	3	11	7	10	0	7	12	46	3	21	2	1	1
23	5	6	0	14	3	3	1	5	12	11	2	2	1	4	0	12	4	6	187741
12	8	5	6	18	10	17	0	0	9	8	10	187715	6	10	11	51	10	3	1
21	9	2	187879	8	6	9	8	26	15	14	6	29	2	9	4	14	7	9	8
15	6	7	8	34	0	8	16	187631	8	18	7	10	14	8	9	23	4	4	0
7	17	12	21	16	0	0	6	5	6	14	188024	0	9	10	9	13	13	10	10
41	12	54	21	38	3	15	18	9	57	15	187564	1	9	20	8	29	28	8	7
38	14	50	23	31	187709	13	8	9	27	4	10	7	6	5	3	33	15	6	11
40	34	22	56	41	0	27	7	6	26	187397	33	12	9	26	6	34	16	9	19
96	33	51	29	68	15	25	11	326789	58	5	13	2	33	24	7	96	12	10	24
51	36	72	110	61	326754	37	17	31	35	31	24	37	63	25	32	80	52	43	12
38	19	26	2	42	4	6	4	15	14	16	5	7	5	6	2	25	8	32	139652
61	27	28	8	23	3	8	7	139406	19	12	5	6	31	10	6	41	6	26	10
60	15	6	7	32	3	12	14	9	18	18	15	5	19	22	5	13	3	139202	24
42	19	20	19	55	21	13	11	15	16	9	8	2	5	10	18	139571	16	6	11
45	15	12	6	34	3	9	3	7	29	7	9	5	19	26	4	60	3	15	139632
41	14	43	139685	47	7	32	8	1	31	11	15	5	12	47	5	42	4	12	10
31	19	22	8	29	3	4	12	3	32	24	139562	11	7	25	13	28	4	7	5
42	20	19	11	31	9	6	23	40	20	7	139767	5	17	32	9	32	6	20	19
23	15	14	3	19	1	11	139710	6	6	9	0	2	3	4	10	6	7	3	4
20	5	3	8	8	3	7	10	1	17	139843	7	2	6	3	6	5	10	1	1
2	10	4	10	3	0	5	0	0	139757	21	4	1	13	0	0	9	0	2	5
3	5	6	1	139749	1	4	3	1	18	4	4	0	4	3	2	30	5	8	2
5	6	9	139750	12	2	2	0	3	6	4	1	10	1	2	1	7	1	0	3
8	14	11	1	13	1	3	2	4	4	3	4	4	3	3	139846	3	0	3	4
20	11	22	10	22	2	10	14	5	139713	16	3	5	11	12	4	18	9	2	16
24	5	41	9	139804	5	13	7	5	16	10	7	5	7	7	28	22	5	15	2
29	19	19	139886	7	7	9	6	11	14	4	14	1	15	3	2	13	8	4	4
25	3	6	5	23	10	5	9	0	9	6	5	2	1	9	11	15	6	15	139668
12	11	16	4	19	0	15	15	0	20	2	7	6	1	1	0	4	9	7	139850
38	2	20	0	28	1	2	3	3	139626	10	1	1	1	11	0	21	3	8	5
27	6	6	7	17	0	7	1	4	13	7	3	139063	7	15	8	24	2	3	3
8	13	8	8	15	2	3	8	1	4	4	139765	1	5	5	5	11	10	1	1
14	16	8	1	4	4	7	1	3	15	13	4	138738	1	7	8	22	5	4	8
27	11	21	2	26	6	1	5	5	17	9	7	139760	9	19	11	38	14	3	8
47	12	21	6	7	3	3	7	11	17	18	0	3	10	7	4	21	2	14	139839
11	9	19	6	38	4	4	3	9	15	22	6	10	14	9	16	103	139669	7	4
13	1	8	7	12	1	19	8	6	7	9	139692	6	6	7	3	8	2	7	8
27	14	17	7	12	12	6	6	5	14	9	3	3	16	6	5	25	15	13	139702
4	18	9	2	23	4	9	10	3	11	17	4	139621	2	12	5	23	10	5	10
22	8	8	1	5	1	0	2	0	4	2	2	3	4	8	1	17	1	4	139843
9	3	2	1	139470	2	2	0	0	13	4	2	2	0	1	0	11	1	11	3
22	23	32	4	139289	2	17	2	12	23	9	6	9	3	14	5	34	7	9	10
19	7	23	7	7	1	17	8	1	16	14	4	2	3	3	3	15	17	4	139364
19	6	23	9	139504	2	12	7	0	7	8	9	11	10	12	4	26	4	6	1
14	6	2	7	7	2	1	8	1	12	2	4	0	0	9	2	5	3	138642	5
11	3	9	8	21	1	3	7	1	19	8	4	11	9	16	4	19	139360	14	10
18	3	14	9	14	2	3	0	139106	16	4	3	4	19	2	5	12	3	0	4
24	138664	28	13	19	7	3	16	2	33	22	8	2	10	13	8	26	2	19	27
60	15	21	5	10	1	5	3	9	139435	15	11	16	9	16	1	32	3	11	6
40	19	18	5	139208	2	10	6	7	25	7	6	3	8	4	4	23	3	4	20
24	13	14	15	23	2	5	11	139003	43	18	2	5	10	9	3	31	4	5	12
5	20	27	17	33	4	9	8	1	31	16	139650	3	13	13	6	15	30	9	8
20	24	26	10	21	1	13	12	139368	27	6	12	26	20	15	6	42	12	1	5
26	5	36	16	19	6	139400	7	3	20	19	8	1	8	9	5	21	8	10	7
3	4	4	2	19	1	3	13	1	17	31	139090	6	30	14	14	13	6	6	1
19	9	17	138627	38	6	21	15	5	19	20	3	2	9	16	7	27	1	8	3
0	3	10	14	28	3	7	6	2	19	138684	3	10	15	8	8	34	15	2	3
24	1	31	2	9	4	3	17	5	35	13	139310	0	10	0	0	11	6	4	1
25	3	5	3	21	0	6	5	137927	6	9	1	2	3	10	5	9	5	0	3
5	1	2	3	136448	1	2	0	0	6	1	0	4	0	6	0	3	1	0	0
6	2	4	2	17	3	5	1	137989	13	2	2	1	14	1	3	11	2	1	0
3	4	5	1	23	0	16	139036	0	13	3	3	0	3	2	8	0	12	6	1
19	19	7	138453	14	2	8	1	0	13	5	3	1	8	9	5	15	4	0	3
3	3	9	8	12	3	14	4	6	6	14	5	0	4	13	18	11	137805	0	6
4	9	8	135008	53	8	15	24	4	14	9	3	3	21	13	6	14	5	1	1
33	10	7	2	13	3	123700	4	1	4	9	1	3	3	3	3	7	1	8	1
17	19	31	136208	25	15	18	10	6	21	13	12	4	9	12	1	29	10	8	5
6	0	19	28	10	133099	1	4	13	9	23	2	1	6	3	2	12	0	0	13
25	1	9	133236	31	18	6	10	1	16	9	2	5	17	1	1	15	14	1	6
12	10	138953	18	28	0	3	4	2	21	3	5	1	1	7	6	7	8	0	9
137851	23	28	5	15	3	10	5	3	22	19	7	2	10	5	2	22	4	5	5
138507	4	20	8	9	2	1	0	0	9	4	3	0	4	1	0	6	3	8	1
16	18	43	5	139378	1	21	4	17	19	5	2	13	3	7	2	15	5	8	7
14	7	139366	23	18	6	14	4	3	10	28	4	0	5	7	13	8	2	10	9
139451	15	18	13	13	4	9	6	4	22	29	5	2	24	33	7	21	9	15	10
10	11	34	23	139330	2	39	8	4	60	24	5	16	23	22	4	41	6	15	6
33	20	31	31	35	14	14	10	21	23	22	14	8	6	9	3	139159	13	5	16
37	8	14	139748	22	14	7	13	2	12	7	15	6	7	12	12	14	4	3	22
13	13	139623	4	34	3	13	12	12	31	9	5	4	4	17	6	13	5	5	9
24	11	12	12	28	0	139831	10	16	11	16	16	3	9	21	0	19	4	2	2
2	139732	26	4	11	1	1	0	0	13	5	3	1	1	16	0	2	4	3	11
12	10	139698	28	20	4	16	7	0	13	4	1	0	11	2	0	15	5	4	4
10	35	8	7	139908	3	7	1	9	17	14	7	6	4	6	1	12	10	1	2
