## Supplementary material for "The Host Cell’s Endoplasmic Reticulum Proteostasis Network Profoundly Shapes the Protein Sequence Space Accessible to HIV Envelope": pLAI-Mt2-AAs.txt

9	9	11	2	23	7	10	5	146977	12	2	8	5	13	6	3	12	9	4	6
24	32	146265	44	39	2	14	10	1	25	23	8	10	9	14	7	31	23	12	3
11	20	9	21	29	6	10	8	5	22	146903	14	22	16	25	15	21	22	12	13
9	8	146883	13	21	6	10	3	1	11	19	2	3	12	8	9	20	8	2	5
8	14	18	16	17	4	6	147090	2	19	10	19	4	14	2	15	10	11	10	11
8	8	14	23	20	3	8	146995	3	29	8	20	9	7	11	9	27	10	5	3
146807	15	16	13	10	2	11	9	21	10	28	11	2	4	27	1	17	6	4	8
7	13	147003	35	23	0	5	3	1	6	4	1	5	5	7	1	1	1	6	7
12	13	16	18	25	4	5	5	5	45	20	14	14	13	146778	25	26	10	6	12
26	17	146858	9	35	19	1	8	3	14	23	11	7	7	13	7	24	8	8	3
20	18	11	21	52	8	15	5	146409	42	30	24	9	20	29	24	25	22	6	11
15	22	14	11	29	3	8	13	1	24	25	26	13	4	9	13	24	146867	7	22
38	21	25	14	20	3	10	11	10	33	12	22	7	5	17	10	12	33	27	146744
23	146995	75	7	21	4	2	3	1	33	40	11	3	1	29	5	9	7	7	5
12	9	16	27	27	4	3	13	8	31	146898	6	5	11	15	8	26	12	8	12
8	21	13	16	18	16	13	8	9	33	146953	21	3	6	13	7	30	8	12	6
14	37	18	18	24	2	7	9	1	26	146965	16	6	17	14	16	19	11	10	4
6	7	20	17	147028	4	10	16	1	16	33	14	14	9	25	15	20	11	3	7
8	11	14	24	31	1	147185	12	5	20	12	15	6	7	11	3	7	15	7	9
16	6	13	6	5	2	11	1	6	10	11	4	7	146926	11	2	27	7	2	5
14	146876	80	5	15	1	8	8	1	26	35	3	6	7	9	16	8	5	8	11
19	3	6	7	22	0	3	3	3	146766	18	3	8	4	12	6	22	8	3	6
1	0	5	1	11	4	4	9	0	3	7	1	2	1	5	1	3	3	147266	4
0	147185	2	7	4	0	2	1	0	15	17	2	2	0	3	0	7	3	5	2
0	1	0	0	1	0	0	0	0	0	1	0	0	0	0	0	3	147322	1	1
5	146965	21	3	11	3	12	5	0	20	18	7	6	2	5	3	7	5	4	11
6	0	3	4	0	0	2	147310	0	2	1	1	1	8	0	6	7	4	1	1
2	1	1	5	4	0	1	5	0	5	6	2	0	3	0	0	7	2	147178	3
1	12	0	14	4	0	2	1	2	4	147098	6	5	4	2	1	3	9	0	5
33	17	19	8	13	0	5	4	4	23	8	1	5	2	19	4	21	13	12	146485
14	20	146777	29	21	2	5	0	0	14	14	10	4	3	9	4	29	15	8	10
7	7	7	13	19	0	0	10	4	7	5	5	4	4	8	146613	12	4	2	4
6	11	6	16	22	1	11	8	5	26	7	146802	15	3	11	4	17	17	6	15
13	8	146480	37	25	6	30	7	1	19	17	10	3	2	12	9	12	17	4	6
9	7	6	10	11	4	3	4	146193	13	12	5	8	10	2	7	13	12	5	1
8	145498	41	13	12	1	8	0	2	14	36	4	2	2	14	7	6	7	4	8
14	13	12	19	16	2	7	4	6	22	145071	9	10	2	9	3	24	23	4	6
1	1	10	11	13	0	4	7	2	6	7	6	4	1	17	146142	7	7	3	0
2	143348	36	2	10	2	6	7	1	18	30	1	1	0	10	4	11	2	4	4
44	29	37	47	67	6	22	31	9	57	41	36	2	144664	12	8	104	27	32	30
4	16	144016	36	50	2	25	35	0	26	28	19	16	5	30	18	26	22	5	9
6	7	19	14	22	5	7	7	0	43	19	10	8	9	145342	9	15	7	4	13
12	7	10	11	19	3	10	11	1	26	144200	11	6	5	20	6	24	19	8	11
16	12	19	6	16	5	5	23	6	17	12	8	2	9	7	6	16	3	144542	9
3	11	5	2	15	0	2	2	2	23	10	2	5	2	144728	4	8	4	0	1
16	21	25	15	19	3	4	11	6	44	16	146195	12	6	25	13	32	18	25	9
14	24	36	21	40	2	6	6	3	26	19	4	29	6	144784	4	28	16	6	13
12	19	11	18	32	9	2	6	0	25	14	15	143782	7	16	18	36	15	8	18
16	8	18	12	22	12	11	12	0	32	15	15	17	4	12	4	19	14	11	144609
7	4	144103	23	26	2	6	9	2	17	14	6	5	2	12	5	9	8	5	6
2	6	144808	23	32	0	4	13	0	20	8	7	10	6	13	6	9	5	7	10
9	6	10	12	145877	3	15	7	1	17	9	2	8	6	7	1	15	13	1	9
7	7	142335	6	7	0	2	1	0	2	1	2	4	1	5	1	6	3	3	2
1	5	3	5	8	0	1	6	1	4	8	139952	1	1	3	3	8	9	3	2
2	1	140267	2	7	6	2	1	1	3	2	16	2	3	2	2	2	7	1	4
7	11	1	10	9	1	1	8	2	2	142749	8	6	1	6	2	14	12	1	2
7	8	0	7	18	0	8	4	6	13	9	8	5	3	6	1	13	13	7	144536
3	2	3	8	7	1	5	6	3	6	5	130990	0	2	1	1	6	9	1	5
5	5	3	4	16	1	146041	1	1	14	9	9	3	5	3	2	6	5	3	2
10	4	6	8	8	2	3	5	2	27	14	143714	6	0	4	5	11	9	25	4
9	5	10	23	6	144487	5	2	6	9	7	4	3	3	2	3	10	5	2	4
9	5	3	3	12	0	0	4	146088	12	2	4	10	6	11	6	13	3	1	1
5	3	7	7	10	1	0	7	1	14	23	16	8	2	10	4	12	146850	1	0
2	3	4	11	5	1	1	4	3	11	16	146577	2	4	6	3	14	4	2	4
28	9	8	11	6	1	8	11	14	12	16	12	2	0	7	4	13	12	146281	15
7	8	18	34	31	146436	7	7	1	18	19	7	6	5	18	2	19	14	15	6
7	21	146865	14	29	12	8	11	0	16	3	12	1	4	13	8	14	5	11	6
17	12	14	4	8	6	3	6	1	4	8	3	2	4	10	3	26	23	5	146693
6	6	5	2	15	3	3	4	7	5	7	3	146511	1	13	13	42	13	2	0
9	2	9	44	17	146822	4	1	0	10	11	9	6	0	8	3	11	8	3	2
13	7	7	8	11	0	1	17	1	20	13	15	7	3	16	146842	23	5	17	3
28	13	11	3	10	0	5	4	0	17	14	3	4	3	12	6	7	7	20	146768
7	20	14	7	11	0	7	18	3	9	13	4	7	3	18	6	25	2	146883	6
10	3	26	146995	27	1	9	8	6	17	10	8	9	4	2	4	18	10	1	6
2	4	7	146965	16	5	7	4	0	18	10	8	14	5	18	4	20	8	4	5
33	9	23	32	16	13	6	5	11	146954	22	13	6	23	7	4	37	17	13	16
6	10	9	14	146859	0	8	6	1	6	12	4	1	3	6	1	15	11	12	4
7	18	13	10	21	2	5	4	146708	13	15	4	1	21	17	10	10	14	1	7
8	14	23	12	10	2	6	13	3	24	14	19	4	1	8	12	22	6	186096	9
9	18	13	21	15	7	4	10	2	32	17	14	186069	7	31	13	84	21	14	18
20	18	5	27	29	3	15	31	1	185886	19	35	7	9	3	4	38	5	0	4
17	10	15	33	186166	3	3	10	4	5	10	2	8	5	62	6	16	7	14	4
7	2	10	7	21	7	0	3	2	15	13	18	8	6	7	4	25	186253	3	15
19	11	24	15	33	9	11	7	7	52	50	8	21	10	185656	6	58	19	12	21
13	14	17	13	17	4	21	25	6	22	19	13	7	186057	9	7	49	11	4	11
9	48	185827	30	52	3	30	13	5	27	36	10	18	11	26	10	16	13	15	21
11	10	15	31	45	2	10	9	3	28	37	35	22	6	18	13	22	186168	6	4
26	9	23	18	186031	3	12	10	3	44	17	4	13	17	8	8	23	8	4	6
12	30	17	37	32	3	7	5	3	32	185594	11	7	1	18	6	18	17	2	8
1	15	5	4	8	0	3	4	1	20	18	1	7	0	186087	13	15	17	2	4
1	7	7	27	185486	1	10	3	3	11	10	2	12	2	12	13	14	5	3	5
3	3	9	6	13	0	15	17	2	16	12	3	5	185614	8	5	47	4	6	4
3	11	185883	21	18	1	20	13	1	22	9	6	13	7	20	14	20	4	4	12
29	10	17	21	35	0	7	13	1	186123	23	15	6	12	13	3	23	10	8	14
18	12	22	32	185853	6	19	12	2	39	23	25	12	13	18	11	26	15	10	12
14	21	13	14	8	6	3	3	3	22	30	27	7	6	22	7	41	186136	13	12
9	6	9	7	16	0	18	42	6	23	17	7	3	186008	10	2	19	12	4	3
11	24	28	57	35	4	4	4	2	32	185725	21	21	4	24	18	23	14	5	9
15	11	15	14	34	6	5	16	3	22	22	27	4	6	4	8	13	11	186125	18
11	10	15	7	185423	5	20	9	4	34	18	6	4	4	17	3	21	5	7	15
184993	9	18	2	11	4	9	11	15	26	27	5	3	7	18	7	36	18	8	31
15	13	4	17	16	3	4	19	9	22	17	186364	8	5	14	9	23	10	11	11
11	185801	35	5	21	5	13	8	12	29	56	14	6	7	16	14	26	6	26	15
12	36	22	24	22	3	8	7	4	25	185860	28	3	9	39	9	30	22	11	12
7	12	5	6	20	1	3	10	3	24	10	186316	7	8	18	9	15	26	7	12
5	18	3	23	23	6	2	4	2	25	185810	19	8	9	17	7	27	19	8	5
5	4	9	1	10	0	5	7	2	12	2	186250	2	6	16	1	4	15	7	3
5	10	3	9	10	0	4	7	0	185585	8	20	16	9	7	0	32	8	2	2
34	2	10	15	9	5	2	1	0	185988	11	13	5	1	2	4	4	1	7	4
7	10	5	11	25	5	7	3	9	13	11	185909	4	6	12	20	9	14	7	2
13	46	17	17	26	4	11	8	0	34	184879	17	11	0	22	17	25	9	16	9
10	8	21	19	28	3	3	13	7	28	18	185380	12	7	15	8	21	33	17	9
27	12	24	28	27	3	8	17	6	185203	7	41	10	10	6	5	23	13	11	6
42	22	14	26	10	3	3	16	1	185409	15	52	12	7	18	5	34	23	6	4
26	10	19	15	34	5	7	8	1	185332	7	18	9	12	25	5	21	21	6	12
184285	15	29	12	14	4	11	6	25	15	13	11	12	8	9	3	56	13	9	24
16	14	23	24	36	2	12	5	4	15	29	12	23	2	23	9	24	30	14	185272
24	11	26	47	34	184573	7	9	1	17	26	7	13	12	16	1	25	9	12	3
15	20	35	51	39	182974	6	16	4	44	25	20	23	7	29	29	40	21	11	16
15	18	35	42	39	183831	4	19	11	39	40	13	17	9	16	12	36	16	8	20
34	31	45	16	58	8	14	7	8	62	26	10	19	12	17	12	33	27	19	183895
14	5	14	12	17	8	4	8	4	11	39	12	15	4	28	9	18	185574	9	16
183942	10	17	13	21	0	6	7	0	17	6	4	5	5	10	2	66	6	5	16
25	10	3	8	14	0	3	1	1	16	11	5	1	5	12	2	9	12	16	180867
5	5	3	184058	21	16	0	11	0	8	25	5	8	3	8	1	1	9	1	8
4	5	13	3	7	3	5	8	3	11	13	9	7	1	9	3	20	185934	3	3
5	4	2	6	18	1	3	13	1	13	10	185550	2	1	2	4	2	8	4	6
23	7	10	3	12	3	22	30	7	18	6	12	1	184340	6	8	14	10	9	5
6	8	5	7	11	2	12	14	0	184676	17	4	1	3	12	4	9	14	7	2
9	9	14	8	26	0	184633	4	0	43	23	18	2	4	9	2	11	3	5	12
7	7	1	19	5	3	8	11	1	11	10	179955	6	2	7	8	20	26	32	1
5	2	13	172352	29	7	6	9	1	18	15	14	6	2	8	2	26	7	7	2
44	14	8	23	12	4	5	3	11	113290	10	47	6	6	13	9	29	8	6	5
14	18	14	17	15	7	12	6	2	15	182834	15	4	8	41	17	38	24	9	3
45	11	37	22	14	4	4	6	2	175226	24	73	4	8	16	9	76	9	10	5
38	3	26	184653	18	24	12	16	1	10	14	18	10	2	8	3	17	13	14	7
21	11	27	26	24	1	4	3	2	19	17	9	4	2	8	4	184084	15	8	7
185382	21	21	8	7	2	4	3	2	46	10	10	8	8	17	3	26	10	47	12
22	10	11	12	37	16	10	9	4	37	25	20	14	11	4	2	60	185397	12	25
46	29	444690	15	59	50	15	20	8	19	25	12	4	7	35	16	34	16	9	27
14	35	32	24	46	1	15	15	5	38	32	10	444357	10	81	37	119	27	6	18
21	34	20	22	43	5	13	14	6	73	25	17	13	26	31	12	46	445776	20	16
68	31	19	19	56	7	13	16	10	50	24	13	11	14	34	24	40	36	9	445225
19	27	24	26	31	19	26	445234	2	51	28	9	9	30	15	23	32	24	5	9
26	445037	66	8	30	1	5	9	1	47	65	26	17	13	10	28	13	10	9	28
25	12	13	14	50	8	444236	35	5	20	10	9	18	17	33	15	29	11	3	1
7	11	32	11	24	8	446274	17	2	9	6	5	2	28	6	2	8	2	0	5
10	12	28	13	28	1	25	446450	1	29	6	8	6	18	15	29	13	18	14	11
7	16	9	19	26	5	0	6	1	23	37	20	11	3	16	3	11	446322	6	26
16	8	17	18	445457	1	23	6	1	26	16	3	12	0	35	18	23	8	3	8
19	10	5	2	6	1	1	20	2	15	1	7	5	2	2	9	7	3	445932	5
6	3	26	446021	18	13	3	8	0	7	29	8	0	0	3	2	9	3	4	2
16	3	7	445515	17	50	0	7	1	17	32	5	0	3	5	3	11	21	2	1
3	5	3	1	5	3	2	1	0	5	24	3	23	2	259920	3	3	1	6	1
14	10	13	259824	25	29	6	7	2	16	12	6	9	7	2	16	26	7	3	3
7	21	11	12	14	0	7	31	1	13	16	23	6	8	7	5	20	3	259398	18
2	12	7	13	19	1	5	7	3	31	14	259923	7	5	21	17	15	29	21	2
32	6	20	8	18	7	12	24	3	28	16	15	23	4	4	8	17	9	259596	13
21	35	20	30	37	3	10	14	8	27	259738	13	13	8	24	12	22	19	13	18
11	28	13	14	23	2	9	7	0	22	259291	9	6	9	33	3	18	7	10	4
34	13	12	30	15	3	8	4	7	259106	22	18	5	11	24	8	33	5	8	9
13	13	15	29	27	7	8	259579	7	23	13	15	7	15	13	20	25	16	7	7
16	24	8	12	20	54	5	10	6	18	259449	4	5	5	18	8	18	11	9	14
30	9	38	16	258897	5	19	23	21	82	21	18	11	12	19	12	21	19	14	18
12	39	16	36	48	1	9	6	1	21	259416	13	17	7	28	10	26	41	8	19
28	25	27	49	31	7	15	27	6	259365	16	21	7	13	19	8	26	10	6	4
21	20	31	28	30	1	34	28	7	32	19	8	5	259076	14	5	37	12	17	26
21	15	11	17	38	4	14	23	2	34	26	259566	12	7	15	6	22	30	87	18
11	17	14	23	15	2	4	11	1	53	259116	18	8	3	8	11	20	13	7	7
27	22	33	20	25	3	5	7	5	258995	43	5	17	6	57	6	36	32	5	16
22	19	258701	25	44	7	44	19	4	30	26	24	10	17	35	21	25	15	11	31
14	11	20	259177	94	15	35	26	4	32	42	20	17	12	10	7	36	29	15	14
6	42	21	42	43	6	12	24	2	71	258537	12	13	25	29	28	39	20	6	4
25	30	27	29	54	5	7	6	16	50	21	8	258184	13	31	32	207	17	10	25
42	258346	60	13	33	3	16	9	5	55	43	12	8	4	31	19	30	14	29	7
30	15	6	14	25	3	16	44	4	33	18	3	5	257555	14	8	104	4	5	2
41	22	14	17	41	1	11	11	2	27	51	17	17	9	257793	21	57	28	14	6
35	12	39	24	45	10	18	18	21	45	51	34	25	9	24	16	84	257153	13	45
39	31	256177	36	70	12	18	23	13	48	24	14	5	17	15	6	57	22	9	16
31	35	52	30	56	7	20	22	5	256457	43	16	20	29	47	15	41	42	13	25
16	8	35	33	84	5	258408	10	5	77	28	19	14	22	14	19	26	14	4	18
28	12	14	8	22	2	12	5	5	20	21	19	4	4	21	6	9	9	30	243028
0	3	5	1	25	1	1	4	2	83	12	1	15	0	255589	5	3	1	1	3
27	13	29	256256	32	6	11	5	5	23	33	10	6	13	20	18	25	8	9	4
25	42	21	38	42	6	15	14	1	48	52	18	29	3	254946	47	39	20	22	13
24	30	36	240603	102	17	21	43	6	55	67	37	30	11	63	38	59	40	32	25
19	31	39	52	64	18	27	37	5	54	47	39	33	9	40	234009	42	28	41	15
17	10	29	79	56	15	22	240446	15	49	30	42	15	15	31	34	28	21	25	27
25	27	60	16	64	2	52	34	14	63	26	8	8	216629	51	20	62	21	11	13
39	175920	62	22	61	1	14	16	8	82	117	17	19	16	204	18	41	12	14	7
45	29	43	5	65	1	8	13	4	61	39	16	22	9	248742	35	103	15	11	14
32	170398	55	18	47	2	6	14	2	66	101	11	20	3	40	4	28	15	26	15
175607	17	29	4	21	2	7	4	131	21	23	13	0	9	35	1	9	6	10	0
17	11	17	13	40	4	176697	4	5	19	9	6	3	6	27	1	13	9	1	12
37	167223	128	10	20	4	11	6	14	44	28	9	15	41	24	5	34	14	12	16
24	14	25	215111	31	6	24	17	6	21	18	11	4	5	15	6	19	16	43	9
13	6	16	15	202615	4	14	3	6	47	14	8	7	3	44	1	25	10	1	10
9	1	5	14	10	0	3	8	3	8	5	16	8	4	22	4	18	243161	9	12
8	5	3	2	13	6	10	10	8	10	8	1	2	226559	10	1	14	2	6	1
9	16	14	8	24	2	10	13	4	16	32	247472	3	6	28	7	21	10	29	6
8	21	17	12	20	0	5	6	0	17	24	254808	7	3	16	9	10	3	9	0
11	8	1	3	6	3	2	2	6	8	14	9	4	2	6	2	32	248549	0	5
7	9	6	5	7	10	3	1	1	17	253334	7	5	3	21	8	18	11	8	18
33	28	18	12	35	11	244733	4	8	31	16	5	7	6	17	3	16	3	17	6
26	8	20	24	16	8	10	15	5	40	18	257094	6	11	23	7	24	5	21	12
255608	5	24	2	13	0	7	3	2	17	18	5	4	3	13	8	31	1	8	18
21	23	20	29	25	9	2	6	4	19	256609	8	2	8	30	8	26	18	9	4
256759	20	44	19	16	2	6	9	5	28	12	22	9	4	16	6	39	8	7	30
18	35	15	18	60	3	2	5	8	38	26	8	26	2	252447	12	29	18	4	13
27	10	15	16	31	4	33	34	4	51	29	21	7	257410	35	15	44	11	11	11
20	26	25	35	27	8	6	15	7	37	256705	10	20	1	17	19	21	39	18	9
9	12	9	16	37	2	4	12	0	15	34	257010	11	2	40	7	15	15	26	3
37	38	254893	20	33	2	24	10	9	53	24	13	10	15	28	19	26	5	22	17
49	8	9	41	11	8	8	9	2	256238	9	68	4	8	2	2	19	13	12	15
14	17	12	10	13	4	0	1	3	10	258734	12	17	6	21	10	16	11	2	5
8	17	259576	33	35	7	5	15	4	17	14	8	8	4	11	6	11	14	8	9
6	10	17	8	42	2	15	6	11	21	21	8	259113	4	26	2	17	19	3	4
48	28	45	25	51	2	30	35	18	62	29	17	16	259099	50	17	43	11	20	9
20	38	29	84	49	7	26	11	1	36	258542	20	15	12	34	19	41	40	15	17
26	15	3	13	41	6	13	25	8	31	15	15	25	6	40	258959	46	7	24	4
259187	17	20	15	33	2	11	11	1	16	20	2	4	4	14	12	35	9	5	13
29	11	28	259617	27	11	7	10	2	32	28	17	17	9	9	2	17	28	5	9
73	10	27	17	15	24	5	7	4	38	23	11	16	7	14	3	259288	17	2	15
9	47	25	11	44	11	7	11	16	74	50	54	30	9	366577	22	46	18	8	26
34	47	367419	70	126	12	39	49	10	92	74	27	21	7	79	32	68	33	25	39
33	33	367656	48	86	16	37	23	15	70	50	34	25	8	61	31	69	49	16	21
11	18	20	15	30	5	18	20	6	367559	25	19	13	8	51	15	21	9	13	8
26	35	21	31	17	0	6	23	4	26	366222	28	28	14	33	16	44	10	21	5
6	11	40	22	60	11	41	29	6	58	27	15	362475	16	54	26	85	40	8	17
10	22	24	24	366994	20	7	19	20	34	40	13	19	12	42	21	25	25	21	11
26	27	45	17	367933	26	22	10	13	31	36	17	18	15	44	16	62	30	9	3
4	8	4	3	108217	1	11	11	1	9	10	5	5	1	14	3	15	1	7	1
0	2	4	8	1	2	5	2	0	7	1	108352	3	3	7	1	4	8	1	0
107980	3	11	3	7	0	1	1	1	16	10	2	3	9	5	5	3	2	34	2
17	6	12	13	11	3	5	0	3	107892	7	28	2	8	6	3	9	7	3	8
18	7	16	22	107937	4	9	8	9	16	9	7	11	9	18	7	16	11	12	3
6	107778	20	0	13	0	3	2	0	21	18	8	3	5	12	8	9	2	5	4
12	9	7	9	10	1	0	2	2	8	9	4	11	3	4	2	15	6	4	108155
12	9	17	9	9	2	2	6	1	11	8	10	6	5	8	4	8	15	3	108160
20	8	10	3	8	2	3	2	3	12	17	7	8	4	8	10	33	10	6	108003
8	18	108107	15	18	0	3	2	1	10	5	3	0	5	4	4	11	6	4	10
16	4	108227	14	16	0	1	4	1	9	11	5	2	6	3	0	10	3	2	2
10	2	9	108389	6	2	7	5	2	15	15	7	2	12	4	1	18	3	3	5
17	2	4	9	9	3	0	1	3	12	9	5	3	3	8	3	108178	4	1	0
8	5	5	3	12	7	9	7	2	108307	6	0	2	4	19	1	13	4	3	7
8	107786	9	3	11	0	7	1	1	14	59	6	2	2	4	1	8	2	5	4
8	4	4	3	10	1	5	6	1	6	10	108399	3	3	14	2	19	5	3	1
7	11	7	5	4	1	108302	3	0	17	5	9	0	2	3	4	3	9	4	5
14	17	6	26	16	3	8	4	4	13	108162	3	4	3	11	11	7	7	14	3
7	4	7	7	11	2	3	8	0	18	10	9	8	6	7	5	13	12	107863	8
9	8	10	9	9	3	6	7	6	6	11	108347	7	1	4	3	12	9	6	6
11	108161	8	3	4	0	5	0	0	10	38	3	0	3	5	2	4	2	3	2
7	5	3	3	17	1	5	4	3	9	12	4	3	3	12	2	15	108387	11	7
7	5	5	6	11	3	2	2	2	12	107774	6	10	6	9	3	11	2	4	1
23	8	10	108036	22	20	9	15	4	20	17	4	8	6	25	7	18	11	6	6
9	7	7	108037	7	8	4	2	2	11	17	7	6	3	6	3	21	8	7	10
8	9	107878	25	10	0	6	4	1	12	8	12	7	6	6	8	20	7	8	3
7	5	4	4	9	0	2	0	1	9	3	6	107142	0	4	12	24	9	3	5
2	3	0	0	107565	2	0	2	1	5	1	1	5	8	12	1	12	3	0	2
0	2	4	2	8	2	2	2	0	17	3	107812	1	0	6	4	1	3	3	2
5	3	4	5	6	2	1	0	1	2	6	5	108092	1	3	3	5	1	0	0
8	4	4	8	8	1	7	8	1	106705	8	4	4	2	8	3	7	1	6	5
10	18	107251	14	20	0	0	6	0	7	11	9	3	1	2	3	11	4	1	6
13	6	9	11	10	3	6	9	0	14	14	14	2	4	2	5	12	6	0	107737
2	9	4	108159	17	1	6	2	1	16	14	7	2	4	17	5	8	10	7	6
3	7	3	9	9	2	5	5	0	26	19	108166	7	2	9	6	10	18	7	4
7	4	8	9	8	2	9	10	8	9	1	2	5	107642	7	3	8	1	4	3
3	16	10	19	3	3	1	0	1	7	107221	6	2	1	6	2	4	9	2	0
26	0	3	10	9	0	5	1	2	4	2	2	6	2	4	5	106766	10	3	5
0	3	1	3	4	2	2	1	0	8	1	1	1	2	107390	2	1	2	1	0
1	5	2	1	1	1	3	3	0	9	13	107635	2	2	5	3	7	3	11	2
6	1	6	6	6	0	2	1	0	8	2	106572	2	6	6	3	7	3	5	0
12	14	6	12	17	3	5	9	5	20	14	107162	2	3	9	5	16	7	9	3
7	17	12	9	20	8	5	15	4	18	106664	2	4	0	7	7	13	4	3	6
17	10	12	10	15	4	5	7	1	15	20	13	4	8	14	6	107260	9	11	4
15	5	7	9	7	0	8	1	0	10	9	12	2	1	5	5	9	108318	1	2
40	14	18	8	13	1	5	6	2	102973	8	11	4	7	10	3	14	5	4	6
6	12	13	100245	21	2	9	6	4	19	15	13	1	4	10	5	14	12	16	4
12	7	11	10	20	0	5	9	1	17	18	3	3	13	26	20	102238	3	7	3
2	7	14	93401	7	6	5	7	3	13	14	14	4	1	9	10	16	9	4	8
8	14	4	13	41	10	5	7	6	33	25	5	104798	5	18	14	34	8	1	11
44	6	9	5	11	14	3	9	1	27	23	1	6	7	11	1	102369	10	2	10
107006	12	26	3	7	2	4	5	3	6	8	9	4	5	5	5	29	4	5	16
16	20	5	4	23	0	5	2	4	18	13	2	10	4	105644	6	23	16	3	12
107555	8	18	2	14	1	1	4	7	20	11	3	3	3	27	7	15	7	1	11
29	15	12	13	24	2	3	7	4	7	18	5	10	2	10	8	106058	16	9	5
34	107335	41	8	16	0	5	2	2	21	24	6	9	8	12	5	15	5	11	6
88	16	29	14	15	4	107451	9	7	23	13	4	9	13	17	8	27	6	12	9
34	9	108166	1	15	1	6	0	2	5	5	0	1	3	12	1	7	3	1	2
11	14	5	9	8	2	7	7	1	8	108020	3	7	9	17	8	21	8	5	0
8	6	8	108215	5	18	7	2	3	4	5	5	3	2	4	1	7	4	3	6
108239	3	11	2	5	1	5	1	0	8	6	1	3	0	8	3	10	0	0	0
0	6	2	0	1	1	2	3	2	4	2	5	3	1	11	5	6	108264	2	1
1	14	4	108356	6	37	2	3	2	6	10	6	6	0	6	6	2	6	1	1
108171	8	4	1	6	0	0	1	6	11	2	2	5	0	7	4	17	1	0	5
15	12	3	3	6	0	4	2	2	3	7	108295	3	4	4	3	7	4	2	3
11	12	19	18	8	108309	0	2	3	6	4	0	4	7	2	4	7	6	3	5
123	25	3	27	0	0	0	3	0	28	16	0	9	2	17	6	340141	14	3	3
7	9	14	4	13	2	7	5	3	9	15	12	338810	1	2	12	14	25	3	6
11	340309	68	3	3	0	1	0	0	22	55	0	30	3	16	6	15	2	11	16
36	19	18	8	21	2	6	6	5	21	11	20	11	5	23	232200	22	7	8	6
40	6	15	1	26	0	23	15	5	15	10	5	16	232130	25	5	29	5	13	3
7	4	9	8	6	3	5	9	1	26	10	232481	3	5	16	3	22	7	12	3
16	9	14	232465	13	3	10	11	6	13	25	4	3	1	18	8	28	6	8	8
62	34	21	23	17	6	7	8	8	232337	25	16	37	11	17	25	40	15	11	16
59	29	8	23	32	8	15	8	4	28	27	12	15	5	33	9	232165	16	7	6
20	232183	31	3	25	1	8	0	7	32	43	2	5	9	11	3	10	3	12	18
7	18	6	10	22	1	8	15	4	14	19	17	6	4	28	3	6	232340	3	7
24	7	7	12	22	5	7	9	231811	22	2	5	7	13	15	4	29	3	16	5
5	10	11	5	12	2	7	3	2	16	11	232548	3	3	13	6	8	11	11	9
51	231262	66	4	11	2	5	6	1	23	34	11	6	7	29	7	26	2	19	5
28	53	25	10	26	7	15	15	9	44	232440	12	9	4	30	22	29	10	7	7
33	14	15	16	232345	2	24	16	4	48	32	11	4	11	26	15	28	9	15	16
24	12	6	9	17	2	4	6	1	26	24	20	12	2	25	10	38	232548	3	15
13	15	16	12	18	0	9	2	2	19	14	9	231955	2	22	28	47	10	1	7
18	14	21	232385	35	15	8	14	2	25	24	13	5	12	29	5	21	2	3	9
16	232362	19	2	25	0	7	8	3	40	19	5	10	2	11	7	10	5	19	2
9	6	6	17	9	0	1	1	1	232077	4	18	3	4	6	0	14	2	19	1
25	8	8	3	11	2	2	3	3	16	8	7	3	3	18	8	15	232731	7	6
24	6	17	8	231799	1	16	1	1	31	11	12	5	7	24	5	13	4	6	4
61	11	1	16	14	0	4	3	0	19	8	3	8	4	14	4	232436	10	4	1
25	9	12	4	14	0	1	7	3	8	0	3	8	0	9	2	9	23	6	232451
9	5	5	3	5	2	3	4	2	3	9	1	232393	0	14	6	9	3	2	3
12	4	6	6	10	3	232106	1	5	20	10	10	1	6	7	3	8	3	7	7
232259	0	7	0	3	0	1	1	0	2	1	2	6	0	1	1	9	0	0	8
2	14	8	2	6	1	2	6	0	4	3	232614	3	1	9	4	2	2	4	7
9	2	7	1	10	1	0	0	2	6	6	232517	4	2	12	5	5	5	3	7
11	4	12	9	7	0	5	2	1	11	11	7	18	2	4	12	17	231773	3	12
9	9	0	17	3	7	6	4	0	6	231947	3	1	4	10	1	6	8	1	0
12	2	17	232002	19	13	8	8	3	14	8	10	11	1	14	2	24	7	6	2
15	4	0	231472	7	5	8	3	0	10	14	4	2	1	11	1	15	2	3	1
20	6	6	13	11	5	231844	9	5	15	4	7	9	7	6	9	11	7	5	5
16	23	15	14	26	4	5	8	2	27	25	22	3	9	16	10	28	231883	8	7
10	14	15	22	64	1	15	17	0	36	33	19	231698	5	41	21	37	17	10	12
33	44	37	32	36	9	26	21	8	231069	23	15	24	15	28	10	29	7	13	12
25	38	35	16	32	13	19	6	5	230095	27	24	8	2	34	20	18	10	16	31
231268	26	37	11	24	7	17	13	6	35	29	10	9	10	19	8	35	15	19	18
229685	26	32	6	21	1	6	6	33	20	29	9	8	15	35	9	54	15	12	9
93	44	33	24	19	9	20	44	7	25	21	25	12	20	57	33	47	18	229331	31
32	48	31	22	64	5	12	32	15	48	57	15	38	9	229635	18	56	11	14	20
34	43	54	26	63	3	22	24	8	63	57	15	18	15	47	22	32	15	27	231360
29	31	36	231238	59	16	33	26	2	50	34	13	7	13	43	11	50	31	13	17
91	38	231454	21	35	4	20	20	11	35	21	9	3	19	22	12	66	3	17	10
26	29	23	28	21	37	12	12	15	30	230241	7	19	16	35	7	53	21	8	24
32	30	15	13	34	0	12	23	5	33	30	23	27	18	47	226607	65	11	12	14
20	19	19	21	48	1	7	6	5	230691	26	11	6	20	25	12	48	23	9	7
22	16	26	10	75	8	231785	13	4	38	18	2	7	10	12	15	27	13	3	6
17	18	24	23	29	10	16	13	2	21	20	232127	6	11	15	12	18	9	27	8
41	24	27	14	26	9	11	27	14	39	32	9	8	231028	12	11	23	17	4	13
229877	7	35	27	26	3	16	12	10	35	17	16	13	7	16	18	44	11	9	33
221546	2	18	3	14	3	1	5	20	16	6	4	1	8	12	1	50	4	3	6
24	11	4	8	17	0	4	1	3	7	9	4	1	2	17	6	25	6	9	228709
22	23	40	15	44	3	228070	3	11	18	9	4	11	11	27	8	27	11	4	16
19	18	28	16	26	5	225854	8	6	14	52	9	12	6	41	7	13	11	15	4
31	17	16	19	33	4	22	229514	7	32	28	30	2	12	28	11	27	8	13	8
49	21	40	22	49	8	19	29	11	44	26	9	8	230897	17	9	56	6	9	4
21	7	10	11	28	2	2	10	0	23	14	231331	13	9	32	10	21	9	9	6
2	6	10	0	11	0	5	3	0	231458	1	0	2	2	8	6	7	2	3	2
11	18	5	13	14	0	3	2	3	7	230426	4	5	8	18	4	6	8	1	4
9	9	5	18	25	0	3	1	1	14	8	0	231569	0	21	7	4	8	4	2
15	15	5	5	231744	6	1	7	6	15	13	1	10	2	17	11	20	5	2	2
31	28	37	18	38	6	467041	7	7	43	38	13	13	22	29	15	34	4	38	5
11	20	10	12	30	0	5	5	1	25	13	467689	5	12	12	10	17	13	4	2
83	13	22	28	40	8	11	7	10	467400	14	25	8	3	19	33	39	16	8	10
16	25	10	33	34	6	0	10	2	29	467159	14	11	8	39	15	30	14	20	12
38	6	6	1	28	3	3	4	466378	18	15	5	5	35	11	3	24	23	0	3
13	11	7	3	24	4	467276	9	9	14	16	14	5	12	27	7	24	12	3	9
8	4	8	22	15	1	0	2	4	17	12	468087	0	2	6	4	15	10	8	1
123	26	29	27	17	2	9	8	4	467624	12	25	6	10	28	13	39	9	6	28
75	65	25	22	62	13	26	9	8	72	467192	49	11	21	58	18	71	27	12	53
31	20	16	7	35	7	8	11	465978	25	30	1	13	27	18	30	81	2	25	19
81	28	10	28	33	4	7	24	8	466571	16	77	11	19	31	20	55	31	8	27
36	30	14	19	43	3	11	9	8	24	467543	37	11	10	48	7	40	8	10	9
11	7	11	2	17	1	6	22	1	21	9	0	2	3	10	6	15	6	7	234943
234838	9	15	1	19	0	5	6	31	8	5	7	9	5	11	2	29	3	3	23
18	23	32	9	18	2	5	4	2	234731	20	20	7	6	54	12	22	2	3	8
16	11	21	12	16	5	5	6	10	28	13	235319	7	6	23	7	10	20	14	6
14	23	17	13	22	2	7	15	10	46	28	234845	15	13	29	13	19	21	27	17
23	30	28	29	28	5	12	11	15	30	235129	5	5	3	22	12	21	7	0	13
45	28	27	14	49	4	10	15	6	61	26	10	25	3	24	13	37	15	18	234680
234335	13	15	14	19	2	6	13	7	22	23	8	13	11	21	8	72	11	4	26
40	34	14	16	28	4	5	18	5	234922	32	21	20	10	35	16	38	23	9	14
39	21	15	11	38	1	16	14	3	35	50	24	11	7	41	16	34	24	233162	13
24	47	27	30	27	21	8	12	3	27	234843	31	6	2	39	22	36	14	15	10
28	11	18	234786	38	1	15	7	1	35	23	21	7	10	33	6	25	7	8	17
21	44	6	24	47	5	7	20	2	18	234873	17	11	4	11	9	31	16	15	14
18	18	12	18	234506	5	38	10	2	19	18	9	4	11	33	12	37	8	7	4
10	13	11	4	21	0	9	4	1	28	23	0	19	3	234879	11	37	1	2	4
24	15	31	10	9	0	13	37	5	15	7	9	3	234547	8	6	19	6	5	4
39	12	8	28	11	4	6	10	2	19	16	2	2	5	18	16	234831	23	5	2
9	16	10	234142	31	18	11	8	3	19	24	11	11	6	19	11	18	5	12	7
24	17	16	16	30	16	9	7	4	20	34	6	14	8	24	10	19	234437	5	11
30	21	15	18	39	2	4	10	9	32	26	14	234070	5	56	23	34	14	6	11
29	18	16	25	64	11	233457	9	4	42	19	11	8	9	16	5	27	16	8	16
20	12	14	233661	67	12	15	12	16	16	22	13	22	7	41	14	30	32	3	11
17	18	13	14	24	5	4	12	0	33	23	232749	8	6	27	2	30	13	8	7
17	7	8	22	14	230768	6	5	10	15	19	9	4	12	8	2	17	14	3	8
17	12	4	3	22	10	7	4	228056	7	26	4	3	20	7	8	27	8	6	3
5	17	7	15	26	1	8	2	0	13	9	8	227919	1	35	25	50	12	3	5
32	15	26	7	12	3	8	7	7	22	19	7	8	2	10	5	8	17	9	232670
48	22	232657	54	39	5	22	9	3	25	20	11	14	18	26	14	30	18	10	8
233220	28	51	49	97	16	39	19	14	69	51	43	19	20	91	20	70	33	23	28
2	20	9	33	55	1	34	29	3	85	33	43	27	19	31	35	48	233398	8	14
76	231795	106	47	63	5	26	17	16	58	75	23	16	17	53	28	71	34	36	26
71	28	45	55	42	230655	16	28	11	43	27	25	27	13	23	40	36	29	10	10
21	45	36	43	73	3	40	228464	6	67	28	36	11	44	36	34	48	44	40	32
43	228357	148	22	41	15	13	27	6	50	90	24	10	14	65	23	73	17	29	24
41	33	42	18	102	4	12	26	8	66	79	21	21	20	228073	31	60	18	14	33
70	34	34	24	81	8	14	27	11	58	49	19	17	34	227449	15	77	15	16	18
36	9	35	228636	55	6	28	37	5	62	43	21	17	18	22	9	42	17	18	10
48	39	29	40	64	11	19	11	5	228853	18	37	24	13	30	17	58	19	23	7
231675	39	60	25	88	4	21	18	5	60	36	17	28	21	23	18	97	31	21	43
24	19	26	43	57	18	24	27	3	43	24	18	232294	13	39	35	68	37	21	12
18	14	27	221806	39	12	16	7	6	42	20	17	10	4	16	5	24	14	7	13
26	15	4	17	19	2	9	7	1	32	11	9	11	5	12	1	208796	7	5	6
21	10	19	7	24	4	25	19	5	33	20	4	10	217061	18	7	29	17	7	15
34	36	40	40	69	13	19	38	6	224839	47	25	22	14	51	23	37	16	15	24
36	26	28	42	45	9	14	16	12	225902	33	29	18	22	40	18	32	15	13	15
10	13	21	44	21	7	14	14	2	33	19	215134	3	6	14	16	23	19	8	13
15	16	27	232353	26	4	3	9	0	11	22	6	8	0	16	7	8	10	5	2
34	50	36	46	21	5	3	2	8	12	229200	12	7	5	21	10	24	18	8	11
228473	7	10	12	11	1	2	2	37	6	14	3	8	2	8	1	23	6	6	7
18	6	4	10	232149	14	2	12	7	15	17	14	11	10	22	4	24	9	3	8
28	19	20	25	234099	9	12	11	7	40	18	19	8	6	61	23	39	16	9	17
35	15	28	22	234097	8	27	24	3	42	37	17	10	12	26	16	35	14	28	18
6	5	16	11	15	9	17	8	1	12	234485	12	2	8	15	4	29	23	12	9
16	3	2	26	15	1	2	10	4	16	9	9	3	2	2	9	231345	35	10	8
35	13	13	17	17	7	10	27	5	27	19	32	18	12	11	20	32	7	234152	29
233965	24	27	12	17	2	5	4	13	34	14	3	7	10	7	1	27	6	21	7
234172	21	22	11	13	4	8	15	1	55	17	5	9	14	16	12	28	17	36	10
25	36	17	24	53	6	24	22	8	45	29	234928	21	9	48	26	41	33	15	25
30	29	28	24	64	6	30	19	6	45	40	234355	10	11	36	10	39	31	48	12
39	28	35	31	58	7	23	33	6	44	25	234665	12	20	29	14	41	36	12	13
24	29	45	47	60	18	22	26	13	63	45	234568	3	17	26	11	57	32	25	26
232125	49	47	32	56	7	29	20	22	39	36	16	17	23	29	10	24	7	16	31
56	32	20	20	35	9	23	26	14	231311	32	11	5	14	57	19	59	7	19	8
91	29	25	13	40	8	25	15	7	28	13	13	13	14	17	6	23	41	24	234225
36	31	24	342151	73	8	32	31	3	53	50	35	24	16	32	25	63	27	13	16
44	37	60	53	100	17	342273	41	13	167	51	41	17	38	25	41	58	29	15	35
126	19	38	75	106	27	42	22	9	68	54	26	31	42	53	46	341550	47	3	10
16	26	27	17	27	5	8	11	11	18	33	13	15	6	107713	22	39	18	18	22
106768	10	22	22	31	0	16	19	1	24	14	9	3	10	8	5	29	12	16	10
107981	6	18	10	27	2	10	9	2	7	12	13	4	12	8	4	32	8	7	23
105035	11	17	2	27	2	10	6	1	17	3	5	4	9	4	6	28	3	6	7
12	15	15	13	19	1	8	151	2	18	13	16	10	4	15	8	20	7	98872	21
16	13	17	58	24	108093	8	9	4	24	21	10	8	5	10	5	12	8	8	6
22	10	8	13	20	20	3	6	8	26	8	5	13	5	11	6	107972	9	11	5
20	18	15	6	12	4	9	15	2	18	14	18	3	4	9	7	18	4	107702	15
6	9	5	9	16	1	5	7	2	12	10	108241	6	6	11	8	9	5	19	7
7	5	0	2	16	1	3	4	107737	12	1	3	5	7	8	1	11	4	1	2
24	2	12	5	14	0	3	2	0	3	8	2	3	2	2	1	106982	11	2	3
8	6	1	41	5	4	1	2	0	103600	7	6	3	4	6	4	22	1	3	1
9	8	9	3	4	1	2	2	0	6	5	1	3	7	4	0	7	6	4	108311
10	3	4	1	108381	0	5	5	1	8	6	0	2	0	7	1	5	3	0	2
4	3	6	5	2	1	1	108373	0	6	1	7	0	5	2	3	10	1	1	3
4	5	0	3	8	0	0	3	0	5	3	3	3	0	8	0	6	108281	5	12
8	1	7	2	2	1	1	108442	4	7	1	1	1	0	9	0	2	10	1	3
7	8	3	6	6	0	1	2	1	8	6	7	4	6	1	3	16	108423	3	8
3	0	108301	4	10	0	0	1	0	1	1	0	2	1	0	7	0	1	0	0
7	12	108319	1	2	0	1	2	4	0	1	0	1	0	5	1	8	1	1	1
4	1	9	2	6	2	2	1	1	1	4	2	5	1	7	0	3	107730	1	3
5	7	7	108271	19	0	3	1	1	14	7	15	7	0	5	3	7	4	3	4
26	6	8	2	7	1	7	7	0	9	4	5	9	3	3	4	2	7	2	108269
9	14	5	5	18	4	7	3	1	6	24	3	18	3	108069	10	14	5	2	6
4	13	15	8	108055	5	10	6	5	26	12	7	8	6	11	4	20	6	7	2
108071	13	19	11	20	3	15	6	0	22	12	11	8	5	13	10	9	5	6	5
21	18	108009	19	24	3	10	9	6	23	15	10	12	10	22	11	23	12	10	6
17	107941	63	7	19	1	13	14	7	19	30	11	12	9	15	5	29	1	6	12
17	14	17	9	30	2	5	7	3	25	17	7	7	6	107308	7	30	6	4	6
8	9	15	22	15	2	3	6	2	12	107633	11	2	4	9	8	13	0	3	7
3	1	8	7	22	3	1	3	4	9	9	24	2	4	15	5	19	107688	4	28
9	107510	19	4	9	0	1	3	1	12	21	11	1	1	3	9	8	7	9	3
12	16	16	7	20	7	5	4	2	23	11	15	4	4	5	1	34	107526	9	11
19	8	18	20	23	7	7	16	4	17	12	6	7	10	5	4	107212	13	8	11
20	4	9	19	13	3	2	7	1	13	9	3	3	3	1	8	107263	12	6	4
23	4	106945	2	15	9	2	2	2	13	8	3	10	6	10	0	13	1	3	3
15	8	107144	11	17	4	5	2	8	19	12	7	7	6	22	7	27	7	6	4
6	4	7	6	24	1	5	1	2	13	9	0	106761	6	21	8	28	3	11	3
24	9	16	23	22	1	5	11	1	21	17	7	9	8	22	1	105081	10	1	6
16	15	16	9	23	8	6	8	4	19	6	5	10	3	21	9	12	14	6	107625
7	10	14	12	26	1	18	13	7	28	9	10	4	2	20	8	14	108019	5	6
35	8	10	17	30	7	16	11	3	30	11	11	8	12	9	7	105682	9	7	4
12	105569	39	10	16	0	4	3	2	16	31	3	8	5	12	6	15	1	7	10
3	8	106143	3	15	5	6	9	1	8	5	2	4	4	8	6	7	0	4	3
107675	11	10	2	8	2	6	3	1	14	6	7	9	3	8	1	14	2	5	5
10	7	6	107077	15	16	5	12	3	10	14	2	2	3	18	5	8	4	4	10
105169	12	15	10	11	0	5	7	3	17	18	12	4	4	15	7	17	4	12	4
11	106202	24	7	23	1	5	1	6	17	20	5	6	5	10	9	13	2	5	4
20	12	12	17	106614	10	6	7	7	31	17	12	2	2	15	5	20	6	5	6
22	13	17	10	35	2	107325	5	2	15	14	9	3	6	15	6	20	8	4	7
15	5	12	19	107284	2	13	8	4	21	23	6	10	9	40	6	18	8	6	1
103451	8	13	13	10	5	4	7	1	10	18	6	9	3	19	8	13	6	7	9
8	5	18	16	17	1	98990	6	3	11	5	4	3	3	8	3	9	5	5	7
6	4	11	6	103531	4	16	9	4	32	14	9	4	5	12	2	8	5	3	6
86486	6	10	4	3	0	4	6	0	5	14	4	2	5	14	3	6	3	4	10
10	86055	38	4	14	1	6	6	4	21	44	6	6	1	11	10	9	6	5	9
32	103523	20	17	25	3	8	9	3	22	48	7	7	6	20	10	17	7	5	10
106320	9	21	10	26	4	15	3	2	20	22	6	8	6	3	9	25	4	12	10
14	15	4	9	17	1	4	5	3	98702	25	29	7	8	21	9	33	1	6	5
16	11	19	17	27	3	5	11	7	23	106988	9	13	2	20	5	22	5	11	8
12	13	14	11	15	106161	11	9	0	14	7	4	12	5	10	6	26	14	4	7
101884	4	3	2	2	0	0	2	0	9	5	3	1	6	2	4	7	0	5	1
6	104201	17	8	4	1	1	3	3	2	41	4	3	3	10	5	10	12	8	5
5	107245	33	6	9	0	6	5	4	12	14	3	6	3	4	7	20	3	3	3
0	0	1	2	5	0	1	2	0	108018	0	3	0	0	8	2	0	3	0	0
0	0	3	6	11	107576	0	0	0	0	2	0	0	0	1	1	2	3	2	0
3	6	2	2	6	21	3	3	1	14	101260	1	6	1	6	2	4	5	2	1
12	7	4	8	107765	7	3	1	2	22	8	5	7	0	19	6	17	13	6	2
0	10	0	0	1	40	0	0	0	0	108017	0	0	0	0	0	0	1	0	0
1	7	108289	18	7	1	3	1	1	3	5	1	2	0	2	0	1	1	0	0
4	6	1	1	13	1	7	1	3	3	1	2	108078	0	16	11	39	5	1	2
6	106114	31	2	5	0	0	0	0	5	3	1	1	0	6	0	0	0	10	3
10	7	4	10	12	3	1	6	0	12	8	4	0	2	5	0	108147	6	0	2
1	3	5	2	3	0	0	1	1	3	2	0	107662	0	2	2	6	3	1	1
0	1	0	1	108130	0	2	0	0	3	1	2	4	0	3	4	0	0	1	1
9	3	2	7	108173	1	3	5	2	10	3	4	0	2	1	1	6	5	2	1
48	58	52	25	62	12	22	32	4	344625	69	22	5	9	47	16	43	15	16	39
240865	6	20	20	24	0	17	6	0	38	12	3	7	17	9	10	17	6	24	1
4	5	18	241971	33	22	17	5	3	19	18	4	17	1	6	7	32	17	6	0
21	20	241442	7	29	9	11	6	7	24	16	7	9	15	15	12	20	10	5	9
5	7	6	7	25	6	8	8	0	19	19	8	241394	7	30	36	15	21	3	18
20	12	26	7	39	3	5	9	7	29	16	4	241155	11	24	18	59	15	9	14
14	16	11	6	25	1	5	3	11	29	18	11	241182	11	38	32	28	23	22	14
15	29	7	9	7	0	5	6	0	23	21	241426	11	2	13	5	5	6	17	0
19	11	11	22	13	1	5	9	3	12	24	241639	1	4	14	6	23	14	12	14
16	17	26	7	241413	5	32	25	3	35	25	11	10	7	34	31	13	17	12	5
50	43	75	71	240467	13	27	26	9	78	38	29	31	19	50	21	68	24	26	25
83	18	19	32	25	31	12	10	11	44	28	10	7	9	16	6	241124	18	7	9
5	241357	39	23	8	1	10	8	0	19	33	14	0	0	12	0	1	4	13	1
8	20	4	241275	31	8	12	4	4	33	22	19	8	7	13	10	36	20	3	11
63	13	25	9	26	3	9	5	4	28	19	8	11	6	21	11	38	17	33	241094
13	240637	44	5	9	0	6	2	1	23	22	2	8	3	11	2	15	15	6	10
29	34	25	12	35	1	15	12	2	48	22	18	240670	15	48	25	56	16	9	22
10	26	18	10	16	5	8	3	5	21	24	7	241299	13	5	15	51	11	3	12
0	1	0	0	2	5	0	17	0	1	0	8	2	0	2	241805	1	0	3	0
12	8	5	18	241132	7	3	16	3	20	9	8	5	16	39	4	13	11	13	2
50	17	38	33	241158	9	45	20	10	85	31	28	17	10	36	22	21	20	9	20
13	15	22	14	55	1	14	24	5	56	24	22	241423	8	7	10	6	14	4	11
19	15	27	30	241040	2	29	19	6	30	28	15	1	12	77	21	35	9	18	7
21	37	47	56	46	13	19	37	9	78	241223	15	35	12	51	28	41	23	16	21
36	24	240563	38	40	7	20	13	0	36	14	14	9	14	17	14	28	11	14	10
27	16	35	21	48	2	13	27	240931	33	30	18	11	15	46	16	86	32	10	19
240342	27	33	20	38	4	37	14	5	40	37	21	9	22	32	15	37	19	63	6
7	16	11	240722	30	5	11	7	0	14	33	14	17	0	16	2	14	5	15	4
3	8	7	14	35	2	6	12	1	16	14	15	3	3	24	2	28	241127	2	47
42	24	34	8	56	6	24	26	9	43	17	20	241095	11	34	47	49	48	14	13
38	44	71	42	240256	15	38	26	11	43	49	21	37	17	42	25	79	27	12	19
51	39	127	84	190	37	63	51	30	105	54	57	240009	53	74	46	149	71	30	31
19	240168	28	18	24	2	22	9	11	35	45	15	37	13	16	7	21	5	5	24
5	21	2	21	21	0	5	3	2	30	11	9	3	2	12	3	240867	16	1	2
10	12	25	240790	33	3	16	3	3	41	31	20	11	11	16	25	20	27	9	13
23	32	38	24	239375	31	11	10	2	58	42	11	21	19	44	25	65	30	18	16
9	237469	49	21	45	3	16	14	4	61	39	10	6	24	24	19	24	8	11	2
40	72	238329	10	38	44	22	21	4	45	17	10	12	19	23	8	32	15	18	17
22	9	48	10	18	1	2	4	3	34	18	13	9	9	4	12	16	15	6	240223
31	13	10	21	28	5	8	9	6	32	15	16	19	9	14	7	237623	22	24	3
11	15	17	5	22	2	8	237820	9	21	25	13	11	15	21	7	24	6	8	8
16	42	47	29	237986	5	12	21	4	35	24	14	22	11	53	16	32	13	21	8
26	30	65	53	96	19	39	30	14	57	66	26	22	14	36	15	112	236299	20	35
28	18	17	24	37	15	18	20	2	42	18	21	4	14	23	12	13	8	226864	4
26	24	38	27	64	7	11	11	3	54	31	5	236970	17	5	25	45	11	22	10
31	24	15	3	65	3	4	12	3	30	28	7	231287	8	43	23	66	29	8	27
48	31	40	42	228948	10	55	23	15	80	30	18	7	20	48	19	85	9	26	30
39	26	33	34	233108	30	52	18	17	83	39	32	21	25	105	20	90	37	21	14
239557	45	57	34	55	6	28	22	27	47	27	14	22	41	31	12	86	13	17	41
25	17	55	231402	56	10	41	26	6	66	24	6	14	13	28	19	37	9	8	13
27	31	39	30	99	19	16	12	237152	66	45	19	13	35	16	18	122	25	13	16
237080	56	48	18	66	9	17	13	12	66	33	19	17	29	41	26	51	10	57	30
31	53	48	31	76	21	26	120	20	94	35	12	29	235110	42	18	69	16	17	15
55	64	77	32	137	12	40	54	40	227785	38	15	7	24	95	29	57	12	26	23
239360	35	44	13	41	5	15	10	6	36	29	32	25	24	20	35	45	14	13	25
40	22	25	30	58	18	16	25	4	55	38	14	19	9	38	23	23	231957	16	22
205	43	68	33	214318	12	28	17	18	71	29	24	24	13	28	21	155	25	30	37
63	11	31	231190	57	11	14	12	13	44	23	16	4	31	22	7	67	11	6	12
139	30	33	21	33	4	16	26	27	57	10	9	8	222258	12	17	52	18	12	20
67	33	43	17	26	2	11	8	14	31	224425	7	5	13	23	4	36	3	16	14
32	14	37	23	18	0	5	3	1	24	228179	11	2	10	22	14	17	7	12	4
48	234542	64	20	36	6	13	19	4	77	77	16	7	8	14	11	21	11	32	15
57	21	227114	10	34	18	22	9	12	29	40	11	9	24	16	4	52	4	16	12
36	44	38	14	37	5	14	7	4	63	23	13	0	17	230487	25	37	10	11	13
55	33	45	17	77	9	17	9	238892	37	21	21	24	29	15	10	87	19	14	13
29	11	19	17	23	6	11	5	3	30	9	236781	2	7	8	5	24	4	11	7
36	240150	64	14	18	3	6	0	10	30	39	4	3	13	18	8	20	5	21	10
41	18	14	24	40	4	7	9	3	240666	21	14	14	13	14	7	49	3	15	10
22	20	9	11	20	3	7	15	240174	19	15	3	1	29	8	7	40	13	5	4
32	9	26	19	19	11	14	9	9	240208	20	18	20	16	7	7	27	6	14	8
14	9	10	28	9	1	8	5	6	25	14	241181	5	13	10	1	11	10	6	7
20	12	16	19	16	3	14	13	4	27	13	13	11	8	6	1	32	241086	5	32
15	10	18	7	19	3	11	12	4	240760	22	4	3	8	15	2	18	5	22	1
2	2	0	7	240962	17	6	7	1	14	9	3	10	4	53	6	28	3	2	3
25	23	30	7	13	3	3	6	1	19	6	1	11	15	6	6	19	7	5	241098
26	17	11	9	22	6	3	0	4	8	7	3	241131	5	18	17	45	9	3	8
34	26	11	241340	21	9	8	13	3	25	22	10	8	12	12	5	37	6	11	6
30	8	24	16	58	4	12	16	240934	26	11	4	6	34	28	7	31	9	5	3
10	5	5	9	32	5	6	14	3	4	18	241631	2	2	14	5	12	5	21	5
51	16	35	31	63	5	22	15	2	63	25	240942	11	22	22	20	39	30	24	18
48	38	43	28	49	241049	19	12	5	27	25	15	6	13	11	15	45	7	6	22
59	58	36	40	59	4	25	12	13	53	240677	20	8	24	48	17	46	6	13	12
72	28	53	69	95	6	20	22	420745	62	21	12	9	22	46	15	122	10	21	22
68	41	109	121	66	420877	19	16	14	45	60	7	26	45	29	6	48	23	25	37
51	22	35	12	20	5	7	5	15	32	15	5	8	6	6	3	28	10	24	180426
29	16	33	15	65	5	14	11	180080	33	19	10	17	24	19	10	70	11	9	18
79	14	22	23	25	9	11	28	3	27	25	24	12	16	14	10	26	3	179887	16
49	26	29	40	37	2	24	25	5	31	15	16	17	10	28	14	180285	7	9	17
37	14	24	7	28	4	15	17	7	40	23	4	6	11	21	12	36	18	9	180428
61	18	40	180379	60	10	31	15	20	48	24	9	7	40	22	17	57	4	26	5
45	20	16	19	27	5	7	10	14	46	35	180312	9	22	16	13	42	7	10	9
50	38	48	11	44	2	18	5	6	46	29	180589	8	19	18	17	53	18	12	18
41	6	22	4	12	2	7	180453	5	20	6	4	3	5	4	3	15	3	3	5
8	17	11	15	19	2	4	9	1	16	180556	3	4	0	17	3	9	13	2	9
16	5	2	14	2	1	2	1	4	180486	3	7	0	5	1	3	13	1	6	1
17	3	9	7	180556	0	4	7	2	18	11	1	2	1	8	8	9	4	3	3
10	6	5	180551	15	8	2	7	0	7	5	2	7	1	8	1	11	8	3	2
7	4	12	0	14	8	3	12	3	6	2	10	2	2	6	180604	9	1	8	3
43	14	18	9	14	4	11	5	6	180503	7	2	10	14	10	2	20	6	13	5
21	11	23	13	180711	0	14	5	10	24	11	8	7	7	11	3	18	3	9	12
23	8	28	180779	18	1	9	5	0	24	6	5	7	3	4	2	16	2	6	6
23	16	14	20	21	8	10	11	11	15	7	2	3	4	5	5	21	7	19	180435
10	13	18	5	17	1	9	3	4	21	7	8	5	2	10	3	22	14	7	180668
17	12	25	5	32	7	2	8	8	180407	18	5	1	21	11	0	9	5	7	10
13	14	14	16	17	4	3	6	2	14	13	1	179864	5	16	11	27	12	3	5
13	12	11	7	14	8	13	15	4	17	15	180458	1	8	18	7	29	11	20	6
14	14	7	6	12	6	7	4	5	29	14	3	179160	5	15	9	29	9	2	9
30	9	22	8	38	4	7	3	7	21	2	7	180517	3	25	10	40	9	7	6
37	17	42	9	19	1	7	9	2	20	11	8	2	11	5	3	33	24	14	180619
27	9	27	13	40	8	16	3	5	26	21	17	6	15	14	12	110	180344	4	9
6	8	5	4	21	0	15	8	5	15	9	180461	1	7	9	3	10	3	8	1
23	12	31	14	21	2	7	8	8	24	3	7	8	8	11	1	44	8	12	180494
23	11	6	9	27	1	1	8	2	16	9	0	180461	5	9	10	29	6	4	4
12	6	11	3	7	0	2	2	1	4	3	0	4	2	2	7	3	9	4	180633
22	4	7	4	180254	1	4	3	0	4	3	3	0	3	3	2	16	3	2	5
41	25	24	18	180064	6	18	8	7	25	14	2	8	7	15	4	31	11	2	11
29	24	30	5	36	3	8	16	6	12	13	7	8	8	2	1	20	8	5	180046
13	9	26	7	180281	0	21	16	7	34	8	8	6	16	27	5	16	7	14	7
7	6	12	16	12	1	15	10	0	9	13	7	0	2	6	0	13	2	179403	4
13	5	18	5	29	1	9	16	8	21	5	9	9	5	12	10	18	180167	7	6
26	16	14	9	26	2	7	7	179912	13	5	2	4	9	7	3	22	5	4	1
19	179468	57	5	24	5	8	7	4	32	50	12	10	9	20	10	37	9	11	13
27	13	30	14	17	2	10	5	8	180194	8	13	5	13	11	4	56	16	3	10
30	18	24	11	179985	0	26	13	10	21	25	2	2	13	6	3	24	11	6	6
31	18	24	10	10	2	10	9	179800	13	10	1	7	5	4	5	36	6	4	7
16	15	26	55	14	1	4	13	2	43	33	180456	13	2	15	21	20	8	12	6
33	21	22	17	28	6	11	14	180106	36	18	9	7	17	10	19	50	15	9	8
24	19	49	31	25	9	180158	4	5	23	10	7	9	7	16	6	16	7	12	14
21	15	2	10	22	1	11	7	2	29	12	179850	13	5	29	5	25	9	5	3
16	11	23	179173	36	5	9	19	7	33	13	11	8	15	16	12	29	10	12	9
18	5	18	19	32	5	14	6	6	18	179342	16	5	5	9	10	30	18	5	6
14	9	7	11	31	8	7	3	2	16	16	180084	0	4	10	3	11	6	8	11
22	12	10	8	27	2	2	5	178338	25	9	4	4	12	11	5	13	10	3	3
5	7	5	4	176772	4	2	6	3	6	1	2	4	2	15	4	16	1	1	3
16	4	7	6	21	0	6	2	178615	17	6	5	5	11	2	1	10	5	2	7
12	11	17	7	15	0	17	179792	0	9	10	3	2	8	4	13	6	3	3	3
18	11	19	179070	25	3	8	6	3	13	15	6	6	8	8	15	12	8	6	5
7	9	10	7	18	3	11	2	2	12	10	9	6	4	7	6	24	178269	3	1
12	17	18	175122	25	4	13	7	1	28	18	4	5	6	9	9	9	10	9	3
31	3	27	4	28	2	162639	1	4	18	1	2	2	5	4	3	12	2	4	8
25	14	47	176601	36	6	16	10	3	23	17	8	8	11	12	19	15	6	19	16
22	8	15	9	14	173048	5	4	6	21	8	5	3	8	8	5	17	3	7	2
15	11	27	172984	24	18	8	25	8	26	12	13	13	8	4	6	26	6	10	7
12	6	179692	21	18	1	16	2	2	19	8	3	5	2	9	8	11	2	7	3
178333	12	25	14	23	4	19	8	6	20	7	3	6	4	11	12	34	8	9	8
178977	13	16	3	18	6	0	2	3	16	9	6	4	11	3	2	9	5	8	7
13	18	19	20	179996	5	21	10	2	23	19	9	4	20	13	11	16	11	1	4
29	8	180052	8	30	1	15	9	4	25	11	8	3	7	4	10	22	1	13	7
180113	15	35	11	17	1	15	10	7	34	10	8	12	17	18	8	38	12	24	20
8	46	26	15	180125	2	46	14	10	45	25	6	11	21	28	9	36	19	11	6
24	35	36	32	57	4	25	19	7	32	16	7	9	4	13	9	179865	11	16	17
29	9	25	180480	33	18	14	18	9	29	17	8	10	11	13	3	14	18	9	11
17	8	180428	17	35	2	14	2	5	22	18	10	7	3	10	9	28	10	5	6
19	10	18	14	26	6	180594	7	14	23	9	11	7	14	5	3	21	10	11	8
11	180533	41	3	7	0	2	6	5	10	6	7	0	1	7	1	10	0	14	4
19	21	180469	43	29	6	6	8	9	10	8	2	2	3	2	4	10	0	4	2
6	12	7	16	180667	5	31	0	6	6	8	1	5	5	11	6	19	10	5	3
