## Supplementary material for "The Host Cell’s Endoplasmic Reticulum Proteostasis Network Profoundly Shapes the Protein Sequence Space Accessible to HIV Envelope": pLAI-Mt3-AAs.txt

32	13	6	3	42	5	5	5	251205	11	7	45	2	32	16	5	18	5	9	10
34	23	251054	85	46	2	27	17	11	44	33	32	4	36	41	12	14	13	6	9
24	83	77	79	45	13	9	8	5	26	251001	41	13	6	33	17	48	27	16	6
6	3	251321	13	22	0	41	13	0	27	27	5	4	13	15	2	22	6	9	12
20	16	52	36	66	15	19	251111	7	21	41	21	9	7	4	15	36	32	14	37
10	14	20	34	43	2	9	251116	7	30	23	23	48	9	38	18	52	14	21	5
251010	9	70	42	59	5	29	10	32	28	21	22	17	20	3	9	30	28	6	38
11	28	251301	31	38	0	23	5	0	18	10	1	5	0	3	3	44	16	8	11
42	27	59	21	68	4	23	27	1	58	21	5	15	2	251026	50	59	14	6	7
38	9	251124	6	62	9	12	18	6	18	60	5	28	12	19	14	60	19	12	16
44	16	57	36	127	11	14	17	250621	104	32	38	23	28	57	15	106	27	16	21
9	27	11	57	37	6	31	24	1	36	71	43	48	3	156	19	57	250884	10	49
22	50	51	49	55	5	32	11	4	73	33	18	24	13	41	7	67	26	60	250868
61	251081	128	4	12	2	7	16	1	62	88	7	11	2	33	22	6	26	3	14
71	12	49	73	68	8	7	32	3	32	250992	71	1	10	16	15	39	19	25	5
35	35	60	32	42	2	6	6	12	32	251177	19	7	6	33	2	32	19	22	12
16	20	19	38	50	2	15	71	6	28	251139	19	9	27	46	25	26	7	9	17
26	72	15	116	250895	2	18	18	7	29	25	26	48	15	61	10	92	23	56	8
11	30	32	39	35	0	251089	26	3	24	17	5	15	17	43	9	70	36	33	7
21	17	32	7	50	22	29	23	2	35	22	9	11	251192	8	4	54	9	1	6
12	251029	161	8	29	4	15	16	1	50	91	4	12	7	22	7	29	15	8	14
36	9	21	15	17	15	4	8	0	251242	16	22	2	2	34	60	35	4	8	8
2	1	1	2	26	1	2	10	0	6	11	6	0	0	12	1	4	2	251515	0
2	251485	11	0	5	0	0	16	2	7	19	6	0	1	23	2	9	2	5	2
0	0	0	0	4	0	0	0	0	0	0	10	0	2	0	0	3	251621	0	0
9	251325	21	19	11	1	3	11	46	20	7	10	6	2	13	18	5	7	10	15
7	5	4	34	6	1	2	251514	1	0	0	0	4	9	0	38	4	2	0	0
2	4	1	7	6	0	2	22	0	2	3	2	0	0	2	0	1	2	251557	1
0	16	2	51	12	0	3	3	9	4	251463	5	2	0	8	0	8	10	3	2
65	12	12	8	14	3	13	46	8	17	16	41	7	3	11	5	22	55	27	251084
23	45	251089	59	64	0	4	0	0	8	12	33	20	3	39	8	42	31	13	15
23	58	22	3	27	4	36	3	1	2	6	12	27	5	6	251319	10	2	3	2
17	11	10	56	33	11	13	65	7	34	7	251165	10	2	7	1	13	20	8	10
8	16	251103	23	37	0	31	26	7	95	21	16	66	6	32	9	10	9	34	8
11	3	5	35	34	11	7	0	251189	5	10	13	11	24	6	20	39	35	2	7
6	251143	118	1	6	17	3	1	0	19	128	5	4	0	26	2	35	27	15	4
73	19	8	27	35	4	2	2	0	27	251212	14	8	23	15	12	17	12	9	6
4	11	30	5	25	0	3	21	0	8	26	4	11	5	34	251305	45	5	2	4
4	251262	45	20	19	3	28	7	0	34	33	3	1	1	16	0	6	1	5	1
54	82	52	60	122	31	94	65	22	88	133	25	2	250256	31	16	206	79	31	68
24	12	250861	55	117	3	30	56	0	56	46	60	12	18	57	17	37	48	9	15
31	24	18	10	72	5	12	20	26	168	18	7	7	20	250947	45	29	50	3	8
17	16	11	50	40	2	16	12	2	46	251056	13	8	10	54	16	66	14	62	31
12	12	116	11	17	3	5	31	3	28	17	15	4	15	15	22	31	4	251075	12
13	3	10	4	18	2	16	3	0	32	17	5	4	6	251316	21	18	9	4	1
17	35	29	30	101	6	16	26	15	51	50	250864	32	38	34	24	99	33	24	10
18	16	103	42	65	12	21	13	4	42	33	12	62	42	250817	10	41	16	6	12
17	21	34	33	65	2	12	16	0	69	40	24	250879	15	95	31	53	31	10	8
38	33	57	43	50	19	17	16	4	99	32	37	13	14	25	3	40	17	12	250850
31	12	250953	36	86	2	18	65	2	40	33	6	15	4	20	18	27	48	31	8
13	34	251164	16	64	0	22	26	0	22	26	52	9	22	11	5	13	5	1	2
3	9	6	11	251207	1	22	55	2	60	23	6	16	17	8	8	18	35	23	4
4	15	250724	86	33	7	10	2	0	7	0	2	10	0	3	2	11	6	0	9
2	18	4	12	14	4	13	5	0	5	15	250746	5	4	11	5	6	1	11	1
27	30	250612	15	19	6	0	0	0	13	2	2	1	60	4	27	3	3	2	6
3	14	3	11	30	1	8	4	0	15	250900	1	4	29	49	8	52	11	21	3
20	3	7	9	43	1	8	17	34	18	13	4	3	3	20	0	9	32	6	250962
22	1	3	6	14	2	5	8	0	27	11	249211	3	8	7	0	9	17	6	19
8	2	10	3	47	0	251361	6	1	12	5	4	19	5	13	7	6	8	3	1
5	11	9	51	9	12	0	5	2	34	7	251067	4	1	7	0	20	53	25	8
60	21	15	38	15	251105	6	1	1	20	10	6	3	3	1	6	9	7	4	3
4	7	6	22	52	1	6	2	251209	6	4	24	7	13	6	2	54	14	3	2
2	41	13	9	15	0	13	1	2	11	11	8	2	18	31	2	28	251348	7	5
7	5	3	13	8	2	8	9	0	10	10	251419	2	1	26	19	2	24	2	1
71	14	14	16	22	12	8	37	2	27	9	26	8	5	6	13	30	5	251065	19
5	10	27	93	33	251072	11	28	1	32	9	11	10	33	22	4	10	4	10	4
18	23	251189	38	48	2	22	20	0	44	25	51	2	3	9	4	12	22	14	2
13	14	13	10	23	1	1	16	1	26	27	11	4	5	6	21	15	74	0	251234
0	12	9	6	34	1	0	8	19	7	11	12	251159	3	9	17	96	33	1	11
34	9	60	57	9	251279	4	4	3	12	20	3	22	0	12	0	29	11	2	4
6	18	71	4	57	12	7	27	0	23	5	10	9	2	11	251221	26	4	6	6
27	1	28	30	22	1	11	1	1	19	20	3	2	9	21	8	33	11	37	251232
29	9	24	5	14	9	3	22	1	26	3	8	13	3	67	7	31	9	251273	6
28	2	12	251226	24	1	17	17	6	23	28	25	12	18	4	7	84	12	4	3
3	16	21	251328	18	0	10	5	14	17	11	7	20	4	21	36	22	6	9	3
33	16	37	43	34	8	34	37	44	250998	22	20	9	22	17	13	97	9	21	9
3	15	7	13	251270	2	7	6	14	28	5	25	4	1	46	6	5	20	3	29
6	5	15	13	32	5	18	6	251070	21	28	12	13	34	31	13	32	9	3	4
29	16	24	23	9	8	8	19	1	31	14	12	51	6	43	8	24	11	319840	36
22	38	18	32	41	8	7	46	16	29	23	22	319679	12	27	15	130	42	12	38
61	16	16	43	26	5	7	13	11	319790	64	37	4	19	7	8	73	16	7	17
24	21	26	17	319869	5	2	13	7	39	27	10	17	58	72	10	33	22	2	6
23	5	7	13	22	10	1	2	6	12	54	30	6	8	5	54	47	319934	5	37
61	33	67	44	58	7	24	40	26	139	60	32	13	20	319357	18	76	22	13	25
23	44	45	30	59	4	19	29	9	33	25	13	10	319668	74	13	41	11	8	45
117	71	319539	59	69	0	45	19	2	33	61	40	7	4	45	14	32	20	13	21
11	9	45	20	67	11	25	19	4	50	58	47	29	39	34	5	45	319737	5	17
24	11	16	41	319717	3	7	23	6	85	31	20	51	16	9	4	56	32	10	13
17	25	22	88	35	4	11	6	3	35	319820	27	9	8	29	6	27	24	10	3
3	17	11	6	57	5	4	5	2	23	19	10	10	0	320026	9	3	24	24	3
14	42	8	27	319894	2	17	5	0	12	12	5	13	4	10	12	32	3	3	12
11	13	6	7	17	0	20	10	0	20	78	6	8	319747	17	4	64	7	16	4
48	13	319705	25	31	5	58	36	2	18	31	26	8	22	29	38	108	13	11	7
35	21	18	47	37	91	9	9	5	319693	33	13	21	11	32	9	16	25	10	13
35	23	38	49	319422	6	29	27	2	103	66	44	24	22	28	13	123	60	50	34
21	44	19	27	22	13	9	4	0	46	44	25	20	5	42	27	50	319790	3	7
27	37	37	9	53	9	31	59	4	31	16	3	2	319686	16	59	90	19	2	15
88	51	17	82	38	4	7	30	16	49	319542	29	50	10	45	14	54	31	5	17
20	26	45	21	45	2	20	50	3	29	26	29	7	6	32	9	16	14	319820	43
15	26	25	7	319837	16	25	4	9	24	34	18	7	1	57	3	24	14	14	7
319629	19	59	20	19	3	4	10	29	41	23	48	7	10	24	11	29	28	9	94
31	48	14	16	35	12	3	13	4	36	25	319776	14	9	64	23	47	19	63	21
35	319486	84	104	51	10	23	32	8	97	108	9	9	22	22	9	29	18	28	9
34	25	70	23	25	4	4	19	4	34	319754	36	15	11	50	12	50	11	8	12
10	12	12	0	55	5	3	38	1	15	8	320012	27	3	32	1	24	17	23	6
19	27	17	35	65	2	2	70	3	18	319820	31	15	5	12	18	32	14	6	4
8	5	12	7	13	0	7	8	6	12	13	320083	3	5	36	6	8	16	15	0
15	4	24	25	39	9	4	7	0	319774	16	31	28	11	6	3	56	8	3	6
39	3	1	22	26	3	1	4	0	320037	36	16	14	3	8	3	21	31	2	0
18	27	32	14	25	1	5	11	4	16	44	319917	8	25	17	35	24	29	7	6
18	43	29	62	31	13	25	20	3	57	319662	20	27	13	37	8	31	49	17	8
52	24	38	35	41	22	14	14	7	31	27	319775	2	5	35	12	12	17	45	14
83	13	24	55	98	4	10	33	38	319556	48	54	13	11	24	12	65	14	8	24
68	80	44	77	81	6	16	21	22	319638	23	50	18	8	19	18	33	16	17	19
37	20	32	35	51	2	21	5	10	319810	21	30	12	12	30	17	35	28	18	40
319615	18	33	12	57	3	5	12	36	8	16	12	37	16	45	25	53	21	15	27
36	18	45	71	48	11	9	24	0	47	23	24	9	12	25	16	109	66	43	319419
15	40	60	48	39	319710	24	21	10	32	55	7	30	12	46	6	43	32	13	11
91	20	51	79	53	319388	24	15	8	82	45	48	22	40	65	43	75	24	11	20
86	30	86	94	84	319299	25	19	38	65	47	24	25	21	31	17	108	27	14	13
119	59	55	29	74	19	62	14	4	89	72	26	42	19	45	8	31	40	37	319241
52	17	34	28	58	7	10	10	1	25	24	10	12	18	62	36	105	319728	24	10
319776	1	52	3	42	2	8	3	4	65	13	3	18	11	14	3	53	4	8	20
98	8	43	10	62	8	11	6	4	13	6	11	4	9	24	3	33	19	55	319630
12	10	3	319995	36	10	8	7	0	45	29	33	3	13	5	5	17	22	2	26
7	11	7	21	11	2	10	5	53	39	23	3	2	10	8	12	27	319992	6	9
5	1	13	5	16	35	4	12	14	25	8	320041	2	5	9	3	18	21	18	5
46	67	9	49	15	1	19	103	29	14	11	11	2	319645	7	4	55	19	9	12
23	10	13	7	20	2	47	12	0	319966	25	5	10	16	16	2	12	13	5	4
17	12	19	21	33	17	319872	13	1	26	49	8	7	3	13	4	23	9	3	12
10	38	22	17	24	0	6	8	0	21	18	319519	4	17	8	6	22	11	45	5
17	5	11	319094	21	4	24	21	0	28	5	8	7	10	11	10	14	24	6	2
126	15	19	46	77	5	10	9	2	310592	16	52	8	7	47	16	31	11	2	4
21	35	33	34	22	8	23	6	41	35	319665	7	7	32	59	12	60	16	7	6
64	15	44	45	18	6	9	35	15	319083	42	46	17	14	39	6	46	30	6	2
27	61	45	319703	29	72	11	8	8	16	23	20	4	2	16	38	63	21	4	3
61	9	41	65	18	11	5	6	5	16	15	11	8	22	7	4	319612	37	10	9
319650	7	56	35	28	16	6	6	1	81	8	9	15	18	30	4	31	18	96	13
25	22	26	12	43	8	7	12	24	94	9	55	12	10	19	0	134	319656	5	45
77	22	645866	29	87	44	19	14	5	95	16	14	7	19	48	10	36	40	21	16
40	30	13	29	32	5	19	3	5	40	52	1	645550	10	60	117	247	21	14	8
86	18	15	23	90	2	40	26	27	87	50	14	3	41	119	29	76	646063	9	17
75	38	33	17	68	5	12	12	5	193	69	83	5	16	79	7	56	68	60	645793
21	20	12	30	45	4	65	645626	7	24	35	5	17	182	31	60	69	8	11	8
18	646060	99	44	21	1	8	7	3	72	65	9	6	19	34	3	18	11	10	27
76	21	31	30	44	2	646155	9	1	24	27	15	23	9	20	4	61	31	0	35
10	2	26	29	22	1	646693	9	5	44	22	4	10	3	1	1	13	8	3	4
121	9	27	19	46	1	21	646221	6	59	48	41	4	8	13	11	107	20	5	156
9	8	13	19	15	5	5	12	0	9	53	14	4	4	17	7	20	646713	6	27
11	19	31	23	646277	0	29	21	0	47	7	2	16	7	17	16	20	1	4	19
5	4	7	0	25	0	13	49	1	6	7	11	1	0	8	14	6	6	646455	65
1	6	9	646534	71	23	15	4	0	5	25	12	32	7	15	5	36	6	3	46
20	5	10	646324	21	57	31	1	13	15	82	37	9	12	8	1	20	5	4	11
6	2	6	0	8	0	1	18	2	9	34	20	12	4	326444	4	10	4	0	2
30	3	9	326320	2	26	9	8	6	36	44	2	3	1	9	15	49	10	5	21
40	11	10	10	7	5	8	15	2	21	5	32	4	3	47	9	16	8	326021	15
3	3	8	11	22	5	5	2	1	21	10	326529	1	14	5	8	6	7	25	3
19	18	18	10	102	1	50	27	13	18	7	14	4	5	20	13	44	17	325952	21
14	33	19	32	52	0	24	11	3	32	326209	54	8	16	14	3	25	19	9	16
5	13	7	13	14	1	32	4	0	34	326091	27	16	5	20	10	7	3	11	1
27	19	28	28	28	1	6	8	4	325902	31	10	2	5	15	18	26	3	37	5
49	34	27	16	134	13	11	326134	4	22	9	10	47	5	21	8	56	9	7	8
5	47	6	31	37	117	2	30	13	31	325978	5	3	5	22	19	16	36	1	5
34	48	21	36	325666	8	31	9	13	72	52	41	19	20	27	17	77	24	4	11
22	60	27	129	159	10	15	4	7	36	325790	7	60	9	55	15	26	42	18	3
108	33	16	52	47	8	31	73	6	325642	34	25	9	61	31	22	46	30	12	8
34	55	36	40	57	3	32	17	22	80	12	38	5	325864	7	21	58	6	10	11
19	66	33	33	51	11	4	9	21	83	30	325912	33	28	14	9	50	26	88	9
101	5	10	10	27	3	2	35	2	29	325796	15	7	1	34	20	55	9	8	6
54	34	24	33	46	11	16	16	5	325525	57	23	14	5	95	31	37	34	25	52
15	27	325569	54	60	7	40	18	9	32	86	16	12	3	10	11	22	49	64	27
37	11	8	325969	44	22	11	21	0	59	33	60	11	18	31	20	17	45	5	30
0	70	36	39	64	4	44	74	6	61	325713	44	24	30	93	13	46	50	9	15
66	10	62	28	49	8	10	10	5	41	29	1	325520	4	55	69	264	79	34	11
49	325647	47	26	36	3	10	4	2	50	44	12	13	22	99	8	55	3	32	24
22	13	13	52	25	31	29	49	0	19	5	2	8	325913	11	34	139	5	2	5
30	14	25	23	81	4	12	15	3	20	83	40	21	6	325547	27	44	24	8	58
90	41	88	59	73	16	28	22	5	65	47	101	105	18	87	90	77	325400	64	60
42	96	325598	107	69	4	43	27	4	73	23	13	25	30	49	11	58	61	15	11
93	40	25	45	100	7	24	40	19	325412	35	11	30	65	77	54	77	34	23	114
67	32	50	61	64	4	325719	53	11	127	38	56	9	13	29	12	22	7	13	16
34	47	6	4	56	6	22	22	6	60	40	10	3	42	22	2	14	12	31	325324
3	4	7	1	13	5	6	1	3	151	13	1	11	2	325945	6	8	1	0	2
108	18	93	325821	58	5	6	10	0	22	72	24	28	6	53	20	35	10	3	18
18	34	57	37	70	2	30	22	3	78	55	31	49	11	325081	31	113	18	23	15
57	66	44	324257	129	13	45	18	2	83	79	22	43	18	41	86	95	54	23	40
42	23	70	108	91	34	29	22	21	53	72	73	85	25	65	323809	108	23	12	29
22	37	105	76	118	2	40	324489	38	94	47	34	21	8	17	81	65	20	67	39
23	34	141	66	116	6	41	84	50	72	66	13	13	320959	82	18	139	14	8	10
31	311637	85	19	34	6	21	16	8	60	250	24	8	26	331	13	49	21	13	6
97	63	22	13	128	4	10	12	5	90	90	54	27	15	323433	49	147	18	14	11
35	302692	24	25	96	2	25	8	1	102	140	71	34	5	65	156	68	23	21	6
299380	34	46	25	49	16	11	10	351	99	51	34	10	141	171	4	56	19	18	8
25	41	96	32	48	3	300699	11	8	34	38	55	2	12	78	10	29	12	17	27
33	298737	229	9	50	12	10	21	15	249	88	15	19	87	37	16	48	38	3	21
98	35	42	315349	77	5	8	20	1	39	70	49	34	13	35	15	47	17	64	3
12	22	38	33	314082	0	10	8	10	52	12	36	24	6	64	19	30	28	23	4
6	10	1	15	6	4	11	4	0	37	17	7	2	4	5	7	26	323836	4	8
9	20	5	4	3	1	20	28	0	9	4	2	2	320196	8	46	2	3	29	1
15	32	25	9	34	1	5	64	0	64	23	323494	20	10	80	49	11	5	10	3
5	9	5	7	62	1	0	8	0	12	51	325423	5	6	16	3	8	5	7	12
6	22	4	5	35	3	4	1	31	23	9	6	58	3	16	5	35	324372	9	23
33	70	4	10	19	7	1	7	3	42	324825	2	1	3	47	17	16	6	21	1
75	67	34	12	33	1	322785	12	3	27	17	21	13	23	19	6	36	13	11	17
22	37	16	19	50	0	41	18	19	42	7	325431	24	6	36	19	15	45	9	6
324870	22	47	20	19	2	27	1	0	67	27	5	3	1	14	2	48	3	14	14
25	18	19	19	21	2	10	17	7	34	325345	9	12	5	82	17	36	44	3	10
325096	21	38	26	67	1	8	2	5	12	45	8	5	28	30	9	83	15	14	86
13	11	28	14	73	2	1	12	4	112	73	15	32	28	325063	12	11	5	2	13
35	106	32	8	21	1	29	58	5	64	33	17	17	325405	29	13	127	19	8	11
47	34	47	69	21	1	14	8	9	41	325244	51	60	10	23	5	57	16	4	38
4	12	13	36	44	9	7	8	1	39	11	325772	18	2	64	13	30	8	23	7
19	34	324621	32	59	8	35	44	3	49	29	16	13	5	18	5	23	7	16	4
62	5	11	42	9	1	16	13	6	324719	6	76	2	1	4	10	61	13	2	4
14	33	15	30	48	25	0	0	3	28	326049	1	0	10	53	11	11	24	6	8
24	37	326095	28	33	3	7	8	2	15	4	4	3	2	10	18	27	4	7	64
3	15	14	14	46	0	3	6	1	28	20	10	325790	3	13	21	81	21	4	24
85	43	35	80	38	3	38	38	16	121	33	7	11	325568	48	19	87	48	16	43
28	62	47	113	61	9	27	25	4	47	325386	30	15	27	22	17	45	83	10	23
36	29	24	23	102	9	98	24	4	42	17	11	22	5	57	325260	129	5	58	2
325839	15	54	49	74	1	12	1	0	20	53	4	14	1	29	3	52	20	5	34
41	47	9	326196	32	18	31	5	0	21	21	12	1	7	10	6	45	8	7	13
120	23	10	14	35	31	6	25	13	66	7	31	10	21	30	23	325838	15	5	9
22	29	19	12	61	2	9	21	3	92	50	67	46	7	541055	32	83	28	10	9
69	75	541185	99	146	26	12	56	45	58	60	29	20	9	126	75	111	61	15	41
38	98	541285	41	105	13	17	24	11	128	129	16	86	6	78	41	167	32	15	8
15	52	9	39	42	5	6	12	2	541724	78	23	19	6	18	6	27	28	26	5
39	39	19	39	12	26	8	40	17	64	540405	35	10	47	56	4	66	24	14	31
14	25	9	43	121	17	21	9	9	91	26	71	537350	12	154	22	100	67	12	10
32	11	18	18	541281	17	11	7	12	81	133	45	39	21	168	15	73	16	21	20
65	22	43	86	541560	17	100	16	8	40	71	46	33	20	74	26	57	35	9	2
12	17	3	8	215666	1	28	6	0	6	4	3	1	2	11	3	4	12	2	1
14	1	7	14	36	2	2	16	1	11	1	215659	7	0	5	4	4	1	1	1
215506	12	19	1	8	5	3	1	3	13	10	0	1	32	7	3	26	0	94	6
26	6	68	22	17	6	3	2	26	215351	13	106	4	2	7	5	55	12	13	16
19	16	10	31	215423	3	20	38	7	26	11	16	22	3	34	8	26	10	7	1
7	215483	12	7	16	1	2	2	0	24	37	5	4	13	43	10	60	17	1	19
1	14	9	8	43	2	12	2	14	7	6	38	3	9	29	5	26	13	15	215550
27	16	20	27	40	2	7	3	0	7	11	12	8	7	14	14	16	26	49	215487
30	17	12	15	84	5	5	1	0	8	18	2	4	3	24	7	51	12	9	215418
6	6	215533	15	35	1	7	20	9	13	15	18	8	6	17	16	36	0	9	10
17	9	215508	29	31	6	11	6	3	7	25	5	10	11	12	8	18	14	1	7
8	4	6	215546	39	5	9	8	5	13	43	5	7	10	31	9	56	3	9	4
11	2	14	18	23	3	2	1	0	17	16	3	4	0	20	2	215610	10	9	10
11	27	6	2	19	1	30	12	5	215513	12	1	21	3	91	18	5	5	3	4
39	215475	11	10	12	2	0	1	6	32	84	30	19	3	8	3	9	8	21	5
13	10	8	29	30	4	9	12	4	15	19	215513	6	7	82	24	9	2	12	2
18	6	8	14	21	2	215636	2	1	16	14	3	4	3	2	3	15	9	6	0
14	29	12	68	80	5	16	4	0	52	215375	14	14	5	24	3	27	17	5	47
32	11	19	22	40	0	5	12	3	27	22	8	6	2	42	5	37	5	215396	15
5	8	9	29	44	4	10	39	1	77	11	215464	2	8	13	2	14	56	1	11
7	215562	6	6	45	0	4	9	0	16	56	1	1	7	0	6	12	0	2	3
6	36	10	7	75	9	15	7	1	34	11	1	7	1	24	10	14	215507	6	7
6	16	17	18	17	1	7	9	14	35	215472	15	27	1	7	15	9	7	1	5
19	16	25	215364	29	18	12	13	4	41	36	3	13	4	66	12	50	26	8	5
24	9	12	215548	21	3	6	16	12	14	17	7	5	14	12	5	11	34	5	9
13	23	215454	68	44	3	5	11	3	19	8	7	2	4	19	28	39	6	7	12
53	15	0	4	18	5	8	2	2	55	14	10	215504	0	8	21	29	11	2	0
6	14	7	0	215681	5	1	2	0	8	4	2	21	0	18	10	6	2	1	5
31	10	9	7	7	1	3	6	3	41	15	215640	1	3	2	3	7	3	2	5
12	2	11	6	9	1	4	1	3	8	2	1	215728	1	1	3	18	6	1	1
17	1	14	19	10	1	5	26	6	215650	4	7	9	2	7	5	21	5	4	2
42	27	215500	17	52	1	3	5	11	30	5	6	1	9	8	6	9	4	30	26
7	38	53	8	36	17	8	5	1	26	12	20	1	19	7	1	4	24	12	215474
5	24	19	215529	35	6	7	13	1	44	15	12	16	10	16	3	46	11	1	5
2	12	10	20	23	24	1	4	2	24	52	215512	5	7	22	23	22	7	29	5
5	13	13	7	10	3	19	41	2	11	6	8	3	215607	5	3	19	5	5	5
11	44	5	29	19	2	1	2	0	13	215582	6	7	1	24	1	36	9	8	1
55	8	41	30	17	9	3	0	0	15	4	1	6	10	8	2	215542	11	2	0
3	1	2	0	17	0	1	1	0	3	6	26	2	11	215663	6	7	0	1	0
7	24	12	2	3	0	1	3	2	24	7	215638	6	4	5	10	2	4	11	3
8	12	27	4	11	0	3	2	7	9	5	215600	7	8	4	31	8	5	11	1
44	53	22	11	47	6	7	5	4	20	24	215431	8	10	48	7	11	5	13	4
9	33	11	10	33	3	7	4	3	36	215316	24	21	27	23	33	44	34	38	2
32	12	14	32	49	7	11	9	8	19	15	2	2	5	36	15	215421	23	2	3
27	12	11	19	14	4	30	0	5	28	8	9	2	1	4	0	27	215599	10	3
135	22	36	38	36	2	5	4	1	215039	11	21	4	8	11	3	43	10	51	5
18	43	15	214783	49	15	19	38	11	19	45	41	23	32	18	5	60	23	6	33
36	42	30	10	43	1	5	7	0	60	33	2	8	25	47	56	214994	4	5	7
4	22	31	214565	67	7	14	10	22	26	32	9	14	9	28	5	35	10	13	13
30	25	13	41	43	8	37	33	5	42	33	14	215010	1	48	23	54	14	70	13
41	56	37	39	33	30	11	8	7	52	27	9	41	4	26	10	214905	23	43	48
215204	52	93	18	34	2	10	6	12	53	8	6	8	8	24	4	82	6	10	21
45	15	24	8	50	20	7	3	9	96	19	9	16	3	215169	19	33	21	5	18
215296	40	24	10	19	2	5	5	22	55	32	49	19	5	38	13	43	8	19	5
62	95	68	42	94	23	19	16	3	36	31	20	22	3	18	20	215061	17	12	4
75	215227	80	5	10	1	12	7	14	47	21	15	9	33	34	16	47	6	12	27
60	30	39	22	37	6	215196	20	11	70	50	9	19	18	14	14	46	16	4	7
99	38	215367	8	10	1	11	48	7	25	16	1	10	5	23	8	65	3	2	22
34	30	17	8	24	5	3	4	8	15	215455	1	5	5	63	9	30	15	8	9
19	7	5	215525	18	19	3	17	37	11	9	4	11	9	14	4	34	7	1	3
215634	10	54	4	4	0	0	1	2	11	5	20	5	1	4	10	14	0	2	6
6	16	2	7	8	0	1	1	0	6	3	0	3	0	12	4	11	215726	1	4
2	4	12	215595	8	80	1	5	0	24	9	3	7	7	13	3	7	13	2	7
215625	17	10	2	2	0	3	3	1	3	10	5	1	4	7	5	38	7	0	0
58	8	6	16	28	3	4	4	43	28	22	215549	2	2	12	2	9	6	3	3
15	6	9	13	12	215651	1	0	1	5	5	2	3	1	5	2	37	6	2	1
162	41	5	23	2	1	6	19	1	6	11	0	17	0	12	26	610528	56	10	9
44	17	27	27	9	0	62	8	3	107	15	1	610005	1	1	3	5	19	15	5
53	610557	148	0	7	0	4	0	6	39	46	3	1	2	12	10	6	0	42	12
42	27	10	57	25	4	6	27	1	48	39	13	10	4	22	394808	117	3	17	12
174	14	34	1	56	0	27	4	5	41	9	5	1	394769	10	3	55	33	5	8
6	1	6	41	15	1	2	12	14	40	59	395008	2	0	17	7	17	18	17	12
25	40	26	394753	110	5	31	5	21	74	26	11	16	13	53	19	32	5	3	16
112	15	37	24	39	29	2	63	19	394624	90	31	26	32	24	56	35	13	14	20
129	45	25	27	26	1	15	10	9	43	68	12	64	17	55	6	394594	6	29	15
51	394809	28	10	21	0	10	1	22	45	83	7	5	2	22	11	28	8	3	36
17	17	7	39	20	17	10	15	10	38	17	0	6	2	14	22	39	394984	4	5
37	11	136	17	35	4	5	10	394609	11	100	9	6	22	16	21	28	3	4	43
3	5	8	14	21	3	1	4	9	33	54	394942	10	14	6	6	16	8	49	0
38	394586	108	17	15	1	8	8	36	54	57	9	6	15	13	6	31	13	31	4
41	13	70	30	46	7	89	27	24	46	394543	19	46	9	44	20	68	4	27	10
89	18	38	5	394727	17	53	3	90	45	23	37	20	4	23	10	37	17	19	19
23	20	32	9	30	3	29	11	7	43	110	32	7	15	38	10	45	394828	8	12
12	17	26	20	39	7	15	4	3	29	9	4	394680	1	67	27	117	60	9	1
10	17	47	394750	29	28	6	10	6	52	15	8	106	1	32	10	52	18	56	12
102	394791	24	1	38	58	4	12	19	58	27	5	8	9	46	8	22	5	16	4
7	3	17	14	4	0	0	28	0	394990	6	37	6	5	10	5	28	0	4	35
24	6	13	9	128	0	5	3	6	25	55	5	7	3	14	14	18	394981	3	16
92	30	39	8	394879	0	14	1	12	18	21	11	11	17	25	17	6	8	16	3
49	26	18	26	6	6	4	12	0	35	17	0	9	0	25	4	395055	2	4	2
14	6	14	0	8	0	0	2	5	9	9	0	1	17	10	0	37	7	15	395072
4	3	3	6	5	0	4	10	1	32	8	1	395150	4	16	10	9	6	1	25
39	11	1	7	20	2	394986	3	6	21	4	9	3	27	4	11	3	3	5	3
395143	0	15	2	7	0	0	0	2	5	13	1	1	1	0	5	2	0	4	0
6	5	3	7	5	0	5	21	0	7	7	395212	2	0	2	1	7	36	6	10
8	5	11	1	1	1	3	2	22	24	3	395102	1	1	9	1	31	8	7	2
9	6	5	11	30	0	4	26	3	39	4	2	10	2	24	6	42	394843	2	31
10	14	6	6	4	1	6	4	11	29	395045	3	0	2	7	1	30	5	1	3
57	11	65	394845	88	10	0	4	29	3	22	3	12	5	15	6	35	48	26	6
0	12	5	394995	17	2	4	13	0	132	33	14	5	0	10	4	17	4	2	7
23	6	30	23	31	7	394886	2	9	28	10	4	7	30	93	10	16	11	22	17
20	28	36	32	25	5	22	1	5	28	150	57	86	3	34	108	76	394541	10	18
73	37	20	28	136	0	38	8	0	34	45	10	394289	43	63	60	91	82	18	39
61	48	73	47	23	18	12	36	114	394361	38	51	28	21	67	14	138	15	31	15
56	39	76	21	49	23	15	40	0	394473	71	40	25	30	52	6	28	91	56	36
394358	56	64	18	44	30	23	21	2	80	114	30	7	13	40	3	68	36	21	20
394258	40	118	45	175	3	10	5	25	24	44	23	3	11	94	12	61	11	10	33
82	56	94	18	60	8	81	34	9	45	67	17	19	14	53	14	50	8	394122	78
64	52	26	11	102	8	32	22	5	89	83	12	42	2	394220	101	86	36	1	28
116	49	51	42	102	23	15	14	18	95	42	23	10	13	103	16	92	132	24	394278
14	47	69	394457	79	17	109	15	8	87	46	41	27	5	28	56	46	30	9	52
199	102	394351	44	61	4	29	9	19	132	41	5	2	16	66	15	63	8	32	17
64	118	29	11	65	40	39	33	48	34	394245	8	45	3	79	7	50	65	35	48
23	23	33	58	50	6	12	28	30	53	21	73	51	31	78	394066	158	11	14	42
32	30	45	85	160	1	7	2	27	394362	47	13	31	22	69	60	96	28	31	6
6	25	10	70	185	15	394643	4	31	32	23	66	6	5	28	10	24	5	35	15
21	15	27	39	21	5	7	4	3	124	47	394659	39	35	67	15	83	17	56	28
92	46	29	14	46	1	81	69	15	124	25	54	11	394360	96	22	31	21	21	26
394203	4	55	49	29	3	20	28	9	123	78	13	14	15	40	15	55	43	21	30
393679	34	36	1	27	2	1	1	28	21	11	2	6	3	19	5	84	3	18	10
61	11	21	8	22	3	0	13	4	59	18	54	17	2	10	26	9	9	72	394406
93	20	14	21	28	7	394567	31	15	15	30	13	0	3	96	10	82	11	10	17
17	9	61	6	56	5	394243	9	3	32	60	7	41	12	28	22	28	45	13	6
15	18	31	28	30	15	27	394602	5	37	47	17	16	6	37	39	37	36	12	12
58	104	47	20	39	5	21	55	6	85	56	2	13	394451	34	15	104	0	36	7
28	67	14	27	26	2	7	29	2	54	47	394789	8	0	25	9	36	19	6	15
3	54	15	2	36	5	5	2	0	395000	8	3	1	1	7	0	12	3	13	3
15	15	2	26	7	0	2	5	0	39	394767	13	2	7	26	5	28	13	4	11
2	29	0	15	35	22	17	1	1	12	11	0	394700	30	83	11	9	10	4	0
55	18	17	12	394790	7	3	2	4	72	4	12	6	4	14	39	24	1	19	1
75	21	62	24	249	1	655077	10	0	28	13	21	43	18	26	4	16	8	3	14
8	54	11	13	10	3	8	35	0	91	65	655259	7	7	28	132	26	73	5	2
65	61	19	42	24	3	5	15	9	655418	31	35	9	2	11	13	44	16	5	6
32	18	6	23	74	0	3	21	2	128	655221	22	35	26	71	8	33	11	17	12
18	19	10	9	43	1	2	5	655116	100	28	3	4	41	4	3	41	5	1	40
174	16	5	90	26	0	655317	1	9	18	17	5	40	0	32	8	56	1	2	2
6	12	3	1	22	1	1	1	4	30	0	655815	7	5	10	8	13	11	21	5
209	13	28	34	25	6	3	3	3	655317	14	26	10	4	52	4	105	15	6	15
112	166	46	39	56	5	18	19	8	34	654652	51	144	9	54	14	181	92	44	38
65	48	18	6	89	6	10	9	655067	35	12	4	9	34	20	3	61	20	2	5
85	47	15	147	37	84	2	20	13	654782	18	126	6	34	20	19	71	11	33	8
83	16	19	18	55	9	11	21	8	36	655280	14	11	24	33	43	52	25	8	8
12	7	7	0	31	0	6	8	2	20	3	3	1	2	41	3	20	2	15	260346
260340	6	13	7	33	1	2	1	38	14	4	3	1	1	7	1	34	0	6	23
25	17	15	4	26	10	6	2	11	260077	12	24	5	7	141	28	19	19	26	23
4	11	8	2	9	3	1	13	1	33	42	260328	9	9	39	53	15	4	0	13
34	11	2	10	16	4	8	10	1	32	21	260223	23	7	41	17	79	19	16	3
22	34	20	24	14	14	13	9	2	29	260272	6	6	19	14	6	47	6	8	9
53	21	43	21	39	3	23	8	6	64	30	21	23	6	19	10	32	24	30	260112
260097	10	24	66	37	4	16	23	0	22	55	2	3	2	54	9	29	18	0	21
18	60	31	33	41	13	8	8	8	260032	18	34	7	14	103	33	51	16	9	8
30	38	51	24	63	33	10	19	28	73	22	27	10	24	31	8	39	6	259820	17
48	55	16	30	47	4	42	6	6	40	260093	12	6	9	35	30	53	8	9	11
15	13	27	260142	29	31	9	12	2	27	72	21	17	4	18	3	21	14	9	13
45	46	23	46	36	4	19	8	0	13	260102	3	9	7	34	18	45	22	15	16
27	21	19	45	260183	4	21	8	3	8	18	14	9	9	17	19	21	11	14	3
85	12	4	5	21	29	7	1	10	61	18	5	48	1	260237	1	14	3	6	2
24	7	15	8	28	8	9	39	3	16	6	9	1	260263	9	10	46	7	4	9
45	1	8	15	14	0	3	4	2	16	12	2	20	8	17	2	260353	10	2	7
7	13	5	260143	26	2	14	19	16	13	29	7	7	1	12	25	38	8	7	1
23	15	39	28	34	7	6	11	6	16	8	22	10	8	37	8	37	260235	10	10
26	8	12	24	30	3	38	6	8	67	25	10	260110	3	56	26	16	63	10	19
32	17	24	17	60	5	260127	15	8	25	15	18	5	40	27	3	54	28	8	17
20	28	38	260251	41	18	8	16	11	32	8	55	7	8	6	8	33	14	13	5
26	22	29	18	36	1	2	4	0	24	26	260263	2	2	5	4	34	13	38	5
17	12	5	49	15	260260	4	2	6	12	11	13	1	6	1	8	66	6	9	1
13	17	8	3	43	2	7	20	260179	23	14	16	3	19	17	4	33	14	3	8
1	10	2	6	31	0	54	2	1	5	9	4	260175	2	39	14	80	10	18	3
22	12	30	18	21	8	3	6	5	45	9	11	1	26	19	3	24	7	40	260196
65	31	260098	47	48	18	11	29	6	28	19	10	19	8	25	9	44	7	21	13
259331	61	87	46	230	4	28	32	30	66	56	53	27	76	141	35	71	35	24	32
4	60	6	40	63	22	17	34	3	110	50	28	30	14	53	17	68	259932	14	8
168	259504	62	18	54	14	12	61	12	172	90	35	65	16	86	34	66	16	23	18
41	75	127	52	83	259762	14	20	10	91	23	13	20	27	14	11	57	25	9	41
55	92	27	58	42	5	7	259511	18	148	67	152	38	48	77	26	69	31	10	7
48	259312	242	60	22	7	10	84	71	110	94	10	8	6	45	12	37	22	56	28
76	22	49	10	106	6	3	46	7	101	73	21	40	18	259446	50	73	18	25	14
77	29	34	47	80	28	16	38	11	135	73	8	13	26	259486	24	52	26	20	20
19	30	32	259927	85	19	34	11	11	41	36	13	8	17	20	11	47	21	14	22
45	41	21	55	40	7	20	8	19	259908	24	19	8	17	63	14	88	18	13	38
259430	63	78	25	114	8	12	17	15	87	80	17	52	61	63	21	120	14	15	32
34	39	45	68	109	9	29	34	13	51	73	22	259702	13	38	57	87	33	16	18
38	9	27	259235	29	14	32	13	6	21	14	42	18	11	14	8	30	21	11	6
31	51	17	44	28	2	9	7	3	32	15	15	10	6	25	11	258838	3	7	13
49	40	28	4	48	2	9	18	8	54	13	3	41	258899	41	13	30	5	6	13
51	25	38	20	59	10	25	25	5	259236	38	13	19	11	61	9	73	12	27	54
26	14	66	43	50	6	11	11	5	259351	26	22	6	12	46	53	20	29	37	7
4	14	8	23	16	6	4	46	6	43	97	258530	4	8	39	15	41	19	10	26
14	20	7	260241	19	5	10	12	9	11	23	3	18	8	6	18	18	6	2	27
16	36	8	68	12	0	10	14	3	14	259869	5	17	13	39	12	20	20	15	5
259776	8	19	13	22	0	12	4	57	9	5	3	5	10	11	3	30	11	1	19
11	45	16	11	260068	14	2	10	1	17	5	16	8	10	24	3	37	53	1	3
13	31	47	47	259880	5	6	31	0	49	82	42	3	26	72	18	92	8	23	3
50	41	22	15	259810	4	89	8	5	115	22	18	15	90	85	8	50	11	11	14
13	2	14	24	24	9	19	4	0	23	260216	6	5	4	8	5	28	11	15	2
15	0	5	53	24	17	1	19	1	37	17	16	3	5	0	1	259774	36	4	10
50	34	43	41	108	2	14	12	3	71	31	27	18	6	13	7	61	43	259813	4
260168	26	19	17	18	3	27	4	0	29	13	9	8	7	8	2	13	1	8	11
260066	8	37	26	51	2	3	12	3	32	45	5	10	39	33	2	13	8	43	5
33	94	26	55	119	8	40	26	9	47	35	259911	13	14	56	12	30	18	22	11
30	41	36	36	82	2	51	29	20	71	29	259767	18	47	95	19	49	30	17	55
48	56	79	74	82	3	34	40	7	82	17	259786	5	5	80	12	23	18	23	39
29	40	44	25	67	5	45	21	8	84	38	259925	10	22	30	2	49	41	17	20
259689	39	53	31	75	6	35	10	35	57	28	17	10	12	42	3	21	42	16	92
41	30	43	10	31	2	13	10	12	259638	50	23	4	12	99	9	91	11	13	73
138	25	85	22	71	6	25	14	2	45	22	21	1	22	35	8	69	65	65	259697
84	60	56	491799	111	11	39	22	22	73	38	153	88	27	67	26	157	36	17	21
52	64	31	98	94	26	491884	40	7	286	117	24	27	25	82	16	90	37	16	58
283	12	78	109	126	5	36	74	10	77	66	53	60	38	59	11	491326	96	3	12
54	15	42	6	49	7	9	15	2	31	53	11	47	59	232015	21	78	11	4	17
231398	16	48	10	51	9	22	18	8	67	13	21	20	12	12	7	18	8	18	76
231969	103	42	24	30	12	18	6	7	24	43	46	5	12	103	5	64	6	14	10
229597	23	34	18	17	8	5	3	1	11	7	11	9	8	10	10	93	0	20	8
35	23	63	41	35	3	8	93	14	42	10	17	42	22	59	23	41	36	218562	34
41	23	75	31	123	231879	16	53	14	57	29	19	15	19	24	11	85	35	18	11
79	16	23	21	39	91	19	9	5	58	22	10	34	13	13	69	231953	57	8	4
58	27	49	5	25	3	1	40	6	31	16	9	2	12	12	17	14	7	232075	48
4	20	21	79	111	1	15	32	0	21	15	232174	17	7	13	12	15	9	7	4
2	11	19	4	16	22	6	0	232348	19	7	17	0	5	15	9	18	3	3	0
56	3	17	15	14	1	38	3	1	10	19	0	4	6	9	12	231467	43	5	4
60	4	7	30	18	2	11	6	57	227738	15	26	18	1	11	5	56	1	12	4
6	18	21	1	9	1	0	0	8	22	3	26	3	12	11	8	24	9	17	232412
6	5	18	14	232533	0	3	1	1	39	3	1	2	0	6	2	5	5	2	0
27	2	1	12	2	43	1	232470	3	21	4	11	5	2	4	2	21	1	1	1
3	3	5	3	4	7	3	0	2	27	6	7	2	1	1	11	7	232520	0	24
10	10	14	2	14	0	13	232537	0	10	4	2	0	9	1	0	6	2	0	3
2	6	53	11	18	1	8	5	1	11	8	11	9	0	16	4	8	232473	5	18
6	3	232556	2	10	0	0	1	0	10	3	0	0	3	3	2	3	1	4	3
7	44	232461	7	4	0	0	2	1	4	0	22	1	1	6	0	4	4	1	0
12	17	28	11	10	3	3	0	1	30	19	2	18	2	20	1	6	232244	0	4
9	8	1	232468	10	4	15	2	1	25	33	5	5	4	8	2	25	4	2	3
43	25	24	15	10	1	9	5	9	26	7	15	11	3	4	7	28	6	9	232346
38	30	33	5	29	7	14	3	1	107	41	41	12	10	232111	6	60	11	6	6
23	53	13	32	231961	55	25	3	3	36	18	62	6	9	37	21	50	8	44	15
232047	26	57	11	91	2	27	12	2	37	55	9	10	9	24	32	29	18	7	14
23	41	232024	68	51	2	9	47	4	90	13	33	5	19	23	5	45	23	8	13
92	231950	205	7	28	2	8	16	1	46	51	13	7	7	50	2	44	8	3	15
49	24	32	20	43	2	5	31	12	60	24	15	9	6	231910	12	43	7	12	7
22	25	40	16	46	0	52	9	5	103	232062	17	26	14	18	1	61	3	9	2
24	36	21	21	39	9	18	41	6	59	32	29	39	18	26	24	50	231946	9	25
16	232133	13	7	101	6	7	5	5	36	91	10	7	7	10	6	19	16	4	25
18	21	29	42	43	18	19	10	5	26	44	19	11	1	24	5	57	232128	16	15
43	39	57	56	42	17	33	26	17	46	39	8	4	33	7	2	232011	18	10	52
34	4	12	28	39	0	31	22	2	22	24	7	4	7	13	10	232271	16	1	11
31	18	232315	6	15	8	10	4	0	15	11	3	8	6	31	2	37	4	8	8
51	29	232000	13	101	37	6	5	6	22	24	4	8	8	41	7	136	20	10	3
28	34	35	7	40	0	22	1	22	75	6	9	232096	6	25	23	52	40	9	3
80	33	62	37	31	9	18	16	4	48	68	8	9	39	25	22	231881	17	19	8
41	15	33	11	34	5	38	9	1	94	25	22	3	10	68	21	27	18	7	232092
21	29	35	22	51	0	74	9	6	51	43	61	7	7	18	16	23	232107	15	14
91	29	45	52	60	2	34	40	6	52	23	16	38	12	36	10	231836	67	24	26
27	231975	107	6	35	2	11	6	3	48	43	1	17	10	19	13	23	5	8	16
13	11	232254	6	28	7	10	11	0	24	26	7	4	6	15	9	38	3	12	0
232240	6	39	4	24	0	11	6	4	18	31	5	2	2	18	2	33	13	6	10
13	31	17	232150	21	57	21	33	3	22	64	10	5	4	22	21	31	1	60	2
231939	22	41	13	29	7	25	12	1	41	45	13	28	24	64	14	40	2	8	10
44	231870	30	61	45	4	34	62	5	38	40	20	15	10	36	7	26	17	15	2
33	52	15	12	231939	8	20	26	68	62	10	22	8	9	62	7	53	15	19	4
37	44	29	21	47	17	231968	20	27	38	28	18	15	46	49	4	36	9	24	18
31	28	19	60	231967	4	15	15	2	61	110	11	7	22	62	29	51	13	2	5
230970	31	41	28	34	2	11	4	50	41	34	15	19	27	21	24	56	3	17	17
19	7	56	28	41	0	230724	15	9	72	14	41	24	7	22	10	29	15	7	10
26	35	72	14	231266	5	46	24	7	57	34	52	4	16	46	0	15	18	7	12
229395	59	23	4	13	2	24	7	2	60	40	24	4	8	66	3	22	6	5	11
77	230480	89	45	47	7	5	13	37	60	100	13	16	6	36	6	18	14	21	70
17	231444	66	44	67	41	20	24	8	114	129	50	9	23	52	23	89	9	10	16
231630	31	67	20	27	10	34	34	3	135	22	11	24	22	36	33	36	32	45	27
16	74	24	37	33	8	37	30	1	231110	39	31	9	19	32	8	122	25	14	5
37	20	29	29	59	0	17	26	6	43	231924	19	36	10	33	5	32	25	12	20
28	15	26	21	17	231997	16	13	6	38	27	10	23	8	19	19	59	13	17	10
231537	22	8	1	1	0	1	0	0	14	11	0	4	7	25	3	5	6	12	6
8	231589	11	29	13	5	8	20	4	11	93	26	8	11	10	18	38	6	11	12
27	231906	39	8	15	3	3	26	9	24	36	9	3	15	32	20	68	8	20	27
0	3	0	7	20	0	0	4	0	232395	10	5	7	0	33	12	1	3	0	0
0	0	1	2	18	232437	2	0	0	0	6	0	2	0	2	1	1	7	0	0
9	40	9	43	41	12	3	1	3	18	229980	26	8	11	1	14	67	11	1	4
4	5	8	13	232173	20	3	76	4	43	14	16	10	2	55	17	20	6	1	10
0	1	0	2	1	80	0	0	0	0	232390	4	0	0	0	1	1	4	1	0
12	10	232396	40	14	3	6	2	0	51	2	1	3	0	9	1	7	1	1	1
30	9	3	3	12	0	13	0	2	3	6	3	232333	0	25	20	49	27	0	0
8	231116	20	4	13	0	3	0	3	15	14	4	12	6	0	1	8	2	12	0
7	12	12	9	37	28	45	6	0	7	8	27	2	4	9	4	232293	9	9	15
2	0	6	1	7	0	2	0	0	7	6	1	232141	0	7	6	1	11	0	2
4	1	3	0	232346	0	1	2	2	7	1	2	13	0	0	1	0	2	1	0
15	5	7	10	232338	1	10	7	3	11	33	2	6	11	1	0	13	3	45	3
104	50	67	21	98	8	31	23	17	459874	20	43	50	22	29	16	57	27	37	35
231411	0	23	4	25	20	5	4	7	78	15	5	2	21	4	5	4	19	24	2
0	2	6	231528	27	5	2	14	0	6	8	11	5	1	14	87	21	5	5	0
23	2	231473	5	18	2	4	2	3	20	5	4	5	6	10	1	65	7	27	2
38	8	7	4	18	1	0	1	5	46	37	4	231451	2	17	15	20	14	7	14
20	21	11	6	24	25	29	4	3	6	42	7	231408	6	7	7	16	19	8	5
10	12	24	20	73	3	4	14	1	19	33	23	231312	15	56	21	33	13	1	12
34	8	11	14	11	0	6	5	2	22	24	231464	14	13	39	0	34	8	4	1
24	13	8	16	8	2	14	8	3	55	7	231489	1	2	20	11	36	2	14	5
9	14	15	10	231322	1	38	14	1	38	31	13	49	2	39	19	27	17	19	36
75	19	117	58	230691	6	29	49	8	37	116	26	56	16	78	43	107	16	11	37
89	9	47	10	8	29	5	7	5	62	35	9	7	2	6	4	231246	29	19	3
2	231454	38	18	29	2	17	9	0	25	73	0	0	2	1	0	3	8	22	4
7	13	4	231504	17	3	9	10	6	14	29	11	18	6	4	9	25	21	11	6
88	10	29	23	12	3	12	10	7	30	18	7	6	24	40	13	37	17	32	231247
14	231364	65	13	13	0	7	4	0	51	13	5	1	2	15	1	20	2	6	43
45	26	19	25	53	3	3	7	36	49	26	21	231191	2	49	16	64	10	8	12
11	20	11	52	33	13	16	1	1	23	11	21	231400	4	29	19	15	14	2	1
0	0	0	2	3	13	4	17	1	0	0	9	1	0	1	231694	8	2	0	0
6	15	17	9	231509	5	6	11	1	11	4	6	1	3	17	13	8	6	7	9
49	36	22	33	231034	3	56	21	6	94	82	97	22	3	37	14	17	18	12	30
16	23	14	16	25	2	27	13	3	20	46	25	231243	23	14	7	7	10	31	8
43	11	26	66	231065	25	72	10	1	32	43	32	4	49	104	12	27	26	7	14
23	54	45	39	38	23	15	36	29	87	231031	14	23	6	47	14	75	53	21	22
19	24	231264	40	38	11	30	10	4	35	72	13	5	6	26	27	15	5	3	7
32	10	99	38	66	3	24	4	231114	30	22	14	2	45	16	12	71	16	12	16
231090	70	40	27	14	2	22	17	4	47	34	18	25	12	15	11	16	4	71	15
1	1	3	231476	11	7	1	0	0	3	35	49	12	0	53	3	12	5	1	5
3	4	6	5	15	6	2	9	2	7	24	13	8	7	15	1	11	231485	23	31
30	32	54	17	75	0	36	10	4	90	68	15	230944	10	27	27	94	13	46	19
45	59	44	24	231140	6	20	17	9	60	54	12	29	8	12	7	85	22	4	29
36	29	81	66	174	18	61	33	10	105	63	15	230391	40	92	87	124	72	35	4
18	231258	32	2	16	3	19	8	7	39	53	9	12	8	17	7	32	23	1	9
5	3	2	13	5	0	12	4	0	15	10	7	2	0	10	0	231613	8	1	0
31	7	51	231325	51	5	5	0	14	46	30	16	15	6	10	8	32	23	11	5
19	25	28	24	231060	8	5	29	72	37	46	13	30	58	76	11	71	17	18	34
7	231116	43	19	36	1	43	19	4	186	55	17	24	10	29	31	18	10	9	0
77	40	231118	14	54	37	16	7	24	44	23	11	34	30	49	12	57	10	16	37
7	18	14	16	34	19	10	37	5	41	15	11	4	14	7	8	36	11	24	231364
18	44	21	9	13	4	20	2	3	21	53	7	12	27	5	13	231341	37	9	3
7	4	65	11	11	5	3	231427	5	50	9	13	3	18	17	7	18	28	2	5
34	31	134	22	231178	5	12	34	26	34	12	6	4	4	42	9	32	6	19	28
31	26	59	95	81	40	37	12	31	72	86	29	26	27	50	10	67	230753	16	54
36	28	43	61	40	8	5	29	3	55	40	30	3	12	22	7	51	54	230878	16
38	14	40	48	83	1	10	10	4	43	16	7	231168	7	7	3	31	33	11	14
14	29	18	33	53	2	8	11	6	27	18	3	231192	18	23	33	57	16	13	35
32	55	35	32	230881	5	53	42	6	66	21	22	12	40	113	8	110	18	13	26
73	104	89	52	230469	30	8	9	23	117	20	12	79	43	154	36	104	20	22	19
230907	26	40	25	92	8	28	12	28	38	118	12	26	19	15	72	42	16	18	43
59	35	67	230964	71	6	36	87	33	53	18	20	27	21	36	15	26	8	2	6
39	54	47	45	77	12	27	42	230584	111	73	33	52	55	27	17	122	20	28	60
230725	46	103	13	57	17	25	12	27	82	71	10	18	39	43	25	78	21	50	14
36	47	16	32	43	4	21	52	16	49	61	15	35	230928	40	17	68	24	29	14
47	45	88	23	62	3	79	87	8	230831	37	15	21	11	90	19	28	11	18	17
231098	23	64	51	63	1	19	21	1	67	35	2	10	14	11	29	79	8	10	18
59	41	52	29	37	17	17	12	4	68	25	36	12	14	33	22	42	230560	23	24
175	43	50	23	229292	2	13	12	18	79	31	12	43	23	42	21	154	28	31	37
69	18	13	230778	24	14	30	1	22	43	11	3	2	22	26	6	26	3	8	6
119	26	67	14	43	2	72	19	31	49	7	4	12	230234	19	7	90	5	5	7
103	64	97	11	11	4	16	2	72	21	229889	11	3	11	24	21	100	1	24	8
24	55	36	25	14	1	4	16	1	14	230635	9	6	10	19	14	21	3	11	11
30	230750	79	47	28	15	21	10	6	46	61	69	7	4	32	8	16	5	16	49
55	20	230591	18	27	58	23	3	12	48	11	27	4	7	16	5	28	13	35	12
34	17	55	15	25	16	10	11	5	100	14	5	0	16	230612	21	25	6	14	10
24	23	30	14	81	2	26	24	230906	15	62	6	14	51	54	7	116	23	30	13
51	8	45	18	45	2	10	29	10	23	8	231085	10	2	10	0	37	7	8	68
57	231247	29	21	22	6	7	3	5	67	47	4	3	13	18	1	53	11	10	14
54	26	20	10	18	4	5	8	42	231362	22	6	10	8	18	9	16	11	4	4
35	17	18	6	34	2	6	3	231200	51	30	14	2	42	8	19	30	4	43	3
75	9	23	7	27	0	70	6	2	231347	8	25	4	7	17	16	29	8	5	2
57	7	13	11	57	5	6	9	3	9	39	231383	5	11	7	4	24	3	6	17
24	6	42	30	34	7	11	7	22	17	56	34	7	7	8	5	15	231280	5	37
15	13	28	2	11	3	24	12	4	231424	10	4	6	37	18	6	19	2	8	8
10	1	0	11	231366	5	2	5	5	12	10	5	14	30	73	9	35	1	0	0
31	27	29	0	6	1	7	3	0	13	5	4	4	0	32	0	10	2	45	231420
23	11	5	3	55	8	4	3	2	14	8	3	231413	2	12	16	28	4	1	4
12	7	23	231324	45	8	5	4	14	22	30	1	37	6	19	1	40	6	1	1
6	22	18	14	45	1	13	23	231232	42	12	4	32	38	15	2	62	14	2	5
20	4	19	18	28	0	2	7	0	7	18	231563	3	0	13	11	13	11	6	4
53	18	56	10	49	20	13	109	10	117	20	231074	7	30	20	6	33	24	17	12
27	26	30	33	29	231252	9	6	10	59	76	2	2	19	9	3	40	18	6	6
48	35	43	27	28	4	28	4	2	32	231175	4	17	4	50	5	30	8	14	12
186	38	111	38	77	4	28	11	516751	23	35	43	11	73	28	3	144	19	19	9
97	55	139	103	78	516809	23	20	30	60	27	34	32	31	11	37	61	23	37	26
84	22	76	8	53	2	29	6	7	59	19	1	6	11	11	13	41	37	23	285671
82	32	19	25	47	5	21	29	285518	48	27	7	16	71	20	8	85	25	3	13
126	26	11	12	40	10	22	21	13	26	21	40	30	40	66	10	54	2	285524	48
102	64	33	40	65	7	10	10	6	65	14	8	5	4	43	15	285635	20	10	10
42	59	13	8	46	0	13	16	10	56	51	10	37	12	33	8	107	57	4	285588
59	30	50	285608	38	8	49	11	14	63	38	9	26	19	41	6	63	6	15	29
69	33	48	7	35	3	31	66	47	31	18	285523	16	9	55	7	73	57	15	19
60	19	74	14	39	19	17	65	9	80	32	285545	15	12	26	16	103	22	16	34
16	24	3	17	28	3	7	285989	7	13	12	8	2	7	2	7	23	3	3	14
12	33	20	42	17	1	3	4	1	5	285952	26	13	3	11	4	23	12	11	15
6	5	4	40	7	0	0	1	0	286019	8	16	9	11	0	8	33	4	7	2
18	8	7	9	286031	1	1	1	1	12	18	12	6	43	6	7	27	1	12	2
15	9	8	285963	77	1	0	4	3	8	9	7	10	17	4	1	22	7	5	4
18	35	4	6	11	0	2	6	5	44	5	7	20	5	2	285944	30	3	35	20
43	17	28	2	23	1	44	12	5	285901	19	10	1	6	37	2	28	9	17	6
64	33	78	17	285754	4	29	9	2	35	9	11	4	8	31	7	36	13	53	19
24	7	64	285913	17	9	18	8	6	26	5	5	2	14	16	6	31	1	3	10
37	7	22	13	18	1	10	10	10	37	8	3	4	30	13	24	30	8	16	285875
21	6	35	13	28	3	22	5	1	24	21	2	4	42	10	2	17	21	11	285909
38	18	27	5	49	1	7	2	1	285907	9	8	7	16	15	1	23	3	16	8
58	26	38	18	22	5	4	7	13	41	9	8	285735	5	40	5	47	22	0	7
23	12	13	10	34	0	6	10	1	24	8	285966	4	17	9	9	32	12	15	6
83	10	12	35	27	6	16	0	3	70	7	6	285614	8	51	34	19	7	10	4
41	20	29	6	45	3	9	24	2	30	4	19	285597	6	55	81	100	10	16	25
40	18	29	8	38	1	6	6	10	15	5	7	4	19	7	2	20	21	11	285935
17	7	10	10	27	9	13	7	7	52	16	15	23	52	14	7	136	285765	17	6
22	26	36	15	34	22	10	28	2	28	8	285908	3	1	4	6	10	5	10	8
71	20	20	70	72	3	57	15	11	36	10	13	11	17	25	0	15	9	20	285669
39	21	14	22	41	3	32	10	1	28	9	6	285804	9	26	53	23	14	5	4
11	10	6	1	4	1	2	3	0	5	2	0	4	4	6	0	43	0	6	286095
53	4	48	2	285966	0	3	1	5	6	16	1	1	6	8	0	14	0	1	6
76	55	46	10	285621	2	14	22	13	28	88	3	6	13	71	6	20	14	14	12
30	16	36	40	36	3	17	12	22	23	7	5	20	22	8	4	37	1	37	285785
20	19	22	15	285797	8	66	20	1	61	29	11	7	7	10	15	22	4	34	15
87	63	11	13	54	0	1	14	0	38	44	4	1	22	19	1	7	1	285808	0
13	2	27	18	31	3	12	29	2	49	17	8	7	21	20	8	49	285772	11	43
43	8	23	6	18	2	23	7	285864	15	41	2	1	32	50	3	27	0	2	10
68	285640	98	8	27	5	24	8	3	124	48	3	5	4	36	4	27	6	9	21
31	22	56	52	9	3	45	5	4	285776	58	30	6	23	9	2	54	3	4	3
71	16	74	34	285630	10	27	9	27	103	26	7	3	11	17	7	43	12	12	7
88	29	43	17	35	4	72	6	285657	23	15	3	1	31	10	2	87	4	25	10
5	35	30	10	24	10	13	9	1	19	105	285772	3	10	51	16	15	19	18	2
40	25	19	26	45	0	23	6	285670	52	19	8	33	50	9	25	66	5	7	22
33	13	29	60	50	1	285700	5	2	61	43	6	11	5	16	9	56	14	38	16
28	7	9	3	46	8	11	7	3	30	33	285746	93	9	32	5	68	40	6	3
56	26	45	285562	92	6	19	23	7	107	32	7	6	18	16	7	45	22	32	7
40	13	13	9	36	3	8	6	3	58	285890	3	6	16	9	17	16	8	4	26
45	3	16	9	52	8	5	28	2	17	16	285890	0	8	22	0	8	3	2	68
12	17	6	15	20	6	6	1	285868	29	14	3	27	12	8	1	19	5	1	18
9	22	3	11	285985	12	2	1	0	9	6	0	7	1	33	2	11	0	1	0
9	16	9	10	27	2	7	11	285964	8	1	1	1	31	1	4	19	2	1	1
13	7	41	5	55	3	4	285857	6	98	7	5	1	41	12	14	16	7	4	3
26	14	18	285864	100	4	15	10	4	21	7	28	14	32	25	2	9	7	4	1
17	10	10	9	25	2	24	10	0	20	15	20	9	6	10	20	6	285826	4	10
14	21	25	285563	45	4	32	17	3	45	6	9	9	13	27	9	18	9	13	22
30	4	35	11	35	1	285032	1	9	11	10	5	6	38	7	4	45	4	2	8
42	27	59	285574	33	11	7	17	8	151	22	22	13	8	6	14	23	13	3	6
40	14	41	45	51	285401	9	19	11	67	50	16	17	21	36	18	14	5	8	1
10	7	34	285619	69	20	5	3	9	24	27	2	7	10	5	3	32	17	11	7
38	25	285812	23	43	3	13	20	9	42	14	6	3	10	47	3	16	20	14	2
285605	35	49	4	38	2	44	7	5	46	12	7	50	19	31	3	50	5	12	19
285773	12	11	2	78	1	3	8	6	40	7	5	5	17	18	5	46	1	52	32
25	8	42	24	285756	2	38	23	9	68	55	9	8	19	33	13	22	6	4	7
56	19	285825	4	25	2	30	13	8	27	29	9	0	12	28	8	43	6	12	3
285685	36	43	16	27	1	14	42	3	20	22	14	15	81	27	18	35	14	46	11
26	34	74	83	285380	10	140	27	9	65	48	10	7	35	31	15	76	12	13	27
49	20	52	54	74	12	21	67	10	45	32	32	4	6	19	26	285471	25	14	31
30	79	21	285691	46	35	19	23	10	78	12	6	16	18	39	5	15	20	25	11
38	24	285712	18	46	1	14	8	22	68	107	10	6	12	24	6	21	5	8	23
40	17	43	28	64	4	285691	18	6	91	17	2	13	9	14	13	27	69	25	8
7	285994	53	5	16	0	1	0	5	28	10	6	5	2	4	14	36	0	6	0
33	16	285876	89	28	1	3	1	2	17	5	11	12	13	2	21	29	3	6	4
34	33	11	7	285862	0	32	1	4	12	2	2	9	9	10	6	62	12	0	4
