## Supplementary material for "The Host Cell’s Endoplasmic Reticulum Proteostasis Network Profoundly Shapes the Protein Sequence Space Accessible to HIV Envelope": ATF6_regionoverlay.csv

site	R
35	gp120-other
36	gp120-other
37	gp120-other
38	gp120-other
39	gp120-other
40	gp120-other
41	gp120-other
42	gp120-other
43	gp120-other
44	gp120-other
45	gp120-other
46	gp120-other
47	gp120-other
48	gp120-other
49	gp120-other
50	gp120-other
51	gp120-other
52	gp120-other
53	gp120-other
54	gp120-other
55	gp120-other
56	gp120-other
57	gp120-other
58	gp120-other
59	gp120-other
60	gp120-other
61	gp120-other
62	gp120-other
63	gp120-other
64	gp120-other
65	gp120-other
66	gp120-other
67	gp120-other
68	gp120-other
69	gp120-other
70	gp120-other
71	gp120-other
72	gp120-other
73	gp120-other
74	gp120-other
75	gp120-other
76	gp120-other
77	gp120-other
78	gp120-other
79	gp120-other
80	gp120-other
81	gp120-other
82	gp120-other
83	gp120-other
84	gp120-other
85	gp120-other
86	gp120-other
87	gp120-other
88	gp120-other
89	gp120-other
90	gp120-other
91	gp120-other
92	gp120-other
93	gp120-other
94	gp120-other
95	gp120-other
96	gp120-other
97	gp120-other
98	gp120-other
99	gp120-other
100	gp120-other
101	gp120-other
102	gp120-other
103	gp120-other
104	gp120-other
105	gp120-other
106	gp120-other
107	gp120-other
108	gp120-other
109	gp120-other
110	gp120-other
111	gp120-other
112	gp120-other
113	gp120-other
114	gp120-other
115	gp120-other
116	gp120-other
117	gp120-other
118	gp120-other
119	gp120-other
120	gp120-other
121	gp120-other
122	gp120-other
123	gp120-other
124	gp120-other
125	gp120-other
126	gp120-other
127	gp120-other
128	gp120-other
129	gp120-other
130	gp120-other
131	gp120-other
132	gp120-variable
133	gp120-variable
134	gp120-variable
134a	gp120-variable
134b	gp120-variable
134c	gp120-variable
134d	gp120-variable
134e	gp120-variable
135	gp120-variable
136	gp120-variable
137	gp120-variable
138	gp120-variable
139	gp120-variable
140	gp120-variable
141	gp120-variable
142	gp120-variable
143	gp120-variable
144	gp120-variable
145	gp120-variable
146	gp120-variable
147	gp120-variable
148	gp120-variable
149	gp120-variable
150	gp120-variable
151	gp120-variable
152	gp120-variable
153	gp120-variable
154	gp120-variable
155	gp120-variable
156	gp120-variable
157	gp120-variable
158	gp120-variable
159	gp120-variable
160	gp120-variable
161	gp120-variable
162	gp120-variable
163	gp120-variable
164	gp120-variable
165	gp120-variable
166	gp120-variable
167	gp120-variable
168	gp120-variable
169	gp120-variable
170	gp120-variable
171	gp120-variable
172	gp120-variable
173	gp120-variable
174	gp120-variable
175	gp120-variable
176	gp120-variable
177	gp120-variable
178	gp120-variable
179	gp120-variable
180	gp120-variable
181	gp120-variable
182	gp120-variable
183	gp120-variable
184	gp120-variable
185	gp120-variable
186	gp120-variable
187	gp120-variable
188	gp120-variable
189	gp120-variable
190	gp120-variable
191	gp120-variable
192	gp120-variable
193	gp120-variable
194	gp120-variable
195	gp120-variable
196	gp120-other
197	gp120-other
198	gp120-other
199	gp120-other
200	gp120-other
201	gp120-other
202	gp120-other
203	gp120-other
204	gp120-other
205	gp120-other
206	gp120-other
207	gp120-other
208	gp120-other
209	gp120-other
210	gp120-other
211	gp120-other
212	gp120-other
213	gp120-other
214	gp120-other
215	gp120-other
216	gp120-other
217	gp120-other
218	gp120-other
219	gp120-other
220	gp120-other
221	gp120-other
222	gp120-other
223	gp120-other
224	gp120-other
225	gp120-other
226	gp120-other
227	gp120-other
228	gp120-other
229	gp120-other
230	gp120-other
231	gp120-other
232	gp120-other
233	gp120-other
234	gp120-other
235	gp120-other
236	gp120-other
237	gp120-other
238	gp120-other
239	gp120-other
240	gp120-other
241	gp120-other
242	gp120-other
243	gp120-other
244	gp120-other
245	gp120-other
246	gp120-other
247	gp120-other
248	gp120-other
249	gp120-other
250	gp120-other
251	gp120-other
252	gp120-other
253	gp120-other
254	gp120-other
255	gp120-other
256	gp120-other
257	gp120-other
258	gp120-other
259	gp120-other
260	gp120-other
261	gp120-other
262	gp120-other
263	gp120-other
264	gp120-other
265	gp120-other
266	gp120-other
267	gp120-other
268	gp120-other
269	gp120-other
270	gp120-other
271	gp120-other
272	gp120-other
273	gp120-other
274	gp120-other
275	gp120-other
276	gp120-other
277	gp120-other
278	gp120-other
279	gp120-other
280	gp120-other
281	gp120-other
282	gp120-other
283	gp120-other
284	gp120-other
285	gp120-other
286	gp120-other
287	gp120-other
288	gp120-other
289	gp120-other
290	gp120-other
291	gp120-other
292	gp120-other
293	gp120-other
294	gp120-other
295	gp120-other
296	gp120-other
297	gp120-variable
298	gp120-variable
299	gp120-variable
300	gp120-variable
301	gp120-variable
302	gp120-variable
303	gp120-variable
304	gp120-variable
305	gp120-variable
306	gp120-variable
307	gp120-variable
308	gp120-variable
309	gp120-variable
310	gp120-variable
311	gp120-variable
312	gp120-variable
313	gp120-variable
314	gp120-variable
315	gp120-variable
316	gp120-variable
317	gp120-variable
318	gp120-variable
319	gp120-variable
320	gp120-variable
321	gp120-variable
322	gp120-variable
323	gp120-variable
324	gp120-variable
325	gp120-variable
326	gp120-variable
327	gp120-variable
328	gp120-variable
329	gp120-variable
330	gp120-variable
331	gp120-other
332	gp120-other
333	gp120-other
334	gp120-other
335	gp120-other
336	gp120-other
337	gp120-other
338	gp120-other
339	gp120-other
340	gp120-other
341	gp120-other
342	gp120-other
343	gp120-other
344	gp120-other
345	gp120-other
346	gp120-other
347	gp120-other
348	gp120-other
349	gp120-other
350	gp120-other
351	gp120-other
352	gp120-other
353	gp120-other
354	gp120-other
355	gp120-other
356	gp120-other
357	gp120-other
358	gp120-other
359	gp120-other
360	gp120-other
361	gp120-other
362	gp120-other
363	gp120-other
364	gp120-other
365	gp120-other
366	gp120-other
367	gp120-other
368	gp120-other
369	gp120-other
370	gp120-other
371	gp120-other
372	gp120-other
373	gp120-other
374	gp120-other
375	gp120-other
376	gp120-other
377	gp120-other
378	gp120-other
379	gp120-other
380	gp120-other
381	gp120-other
382	gp120-other
383	gp120-other
384	gp120-other
385	gp120-other
386	gp120-variable
387	gp120-variable
388	gp120-variable
389	gp120-variable
390	gp120-variable
391	gp120-variable
392	gp120-variable
393	gp120-variable
394	gp120-variable
395	gp120-variable
396	gp120-variable
397	gp120-variable
398	gp120-variable
399	gp120-variable
400	gp120-variable
401	gp120-variable
402	gp120-variable
403	gp120-variable
404	gp120-variable
405	gp120-variable
406	gp120-variable
407	gp120-variable
408	gp120-variable
409	gp120-variable
410	gp120-variable
411	gp120-variable
412	gp120-variable
413	gp120-variable
414	gp120-variable
415	gp120-variable
416	gp120-variable
417	gp120-variable
418	gp120-other
419	gp120-other
420	gp120-other
421	gp120-other
422	gp120-other
423	gp120-other
424	gp120-other
425	gp120-other
426	gp120-other
427	gp120-other
428	gp120-other
429	gp120-other
430	gp120-other
431	gp120-other
432	gp120-other
433	gp120-other
434	gp120-other
435	gp120-other
436	gp120-other
437	gp120-other
438	gp120-other
439	gp120-other
440	gp120-other
441	gp120-other
442	gp120-other
443	gp120-other
444	gp120-other
445	gp120-other
446	gp120-other
447	gp120-other
448	gp120-other
449	gp120-other
450	gp120-other
451	gp120-other
452	gp120-other
453	gp120-other
454	gp120-other
455	gp120-other
456	gp120-other
457	gp120-other
458	gp120-other
459	gp120-other
460	gp120-variable
461	gp120-variable
462	gp120-variable
463	gp120-variable
464	gp120-variable
465	gp120-variable
466	gp120-variable
467	gp120-variable
468	gp120-variable
469	gp120-variable
470	gp120-other
471	gp120-other
472	gp120-other
473	gp120-other
474	gp120-other
475	gp120-other
476	gp120-other
477	gp120-other
478	gp120-other
479	gp120-other
480	gp120-other
481	gp120-other
482	gp120-other
483	gp120-other
484	gp120-other
485	gp120-other
486	gp120-other
487	gp120-other
488	gp120-other
489	gp120-other
490	gp120-other
491	gp120-other
492	gp120-other
493	gp120-other
494	gp120-other
495	gp120-other
496	gp120-other
497	gp120-other
498	gp120-other
499	gp120-other
500	gp120-other
501	gp120-other
502	gp120-other
503	gp120-other
504	gp120-other
505	gp120-other
506	gp120-other
507	gp120-other
508	gp120-other
509	gp120-other
510	gp120-other
511	gp120-other
512	gp41
513	gp41
514	gp41
515	gp41
516	gp41
517	gp41
518	gp41
519	gp41
520	gp41
521	gp41
522	gp41
523	gp41
524	gp41
525	gp41
526	gp41
527	gp41
528	gp41
529	gp41
530	gp41
531	gp41
532	gp41
533	gp41
534	gp41
535	gp41
536	gp41
537	gp41
538	gp41
539	gp41
540	gp41
541	gp41
542	gp41
543	gp41
544	gp41
545	gp41
546	gp41
547	gp41
548	gp41
549	gp41
550	gp41
551	gp41
552	gp41
553	gp41
554	gp41
555	gp41
556	gp41
557	gp41
558	gp41
559	gp41
560	gp41
561	gp41
562	gp41
563	gp41
564	gp41
565	gp41
566	gp41
567	gp41
568	gp41
569	gp41
570	gp41
571	gp41
572	gp41
573	gp41
574	gp41
575	gp41
576	gp41
577	gp41
578	gp41
579	gp41
580	gp41
581	gp41
582	gp41
583	gp41
584	gp41
585	gp41
586	gp41
587	gp41
588	gp41
589	gp41
590	gp41
591	gp41
592	gp41
593	gp41
594	gp41
595	gp41
596	gp41
597	gp41
598	gp41
599	gp41
600	gp41
601	gp41
602	gp41
603	gp41
604	gp41
605	gp41
606	gp41
607	gp41
608	gp41
609	gp41
610	gp41
611	gp41
612	gp41
613	gp41
614	gp41
615	gp41
616	gp41
617	gp41
618	gp41
619	gp41
620	gp41
621	gp41
622	gp41
623	gp41
624	gp41
625	gp41
626	gp41
627	gp41
628	gp41
629	gp41
630	gp41
631	gp41
632	gp41
633	gp41
634	gp41
635	gp41
636	gp41
637	gp41
638	gp41
639	gp41
640	gp41
641	gp41
642	gp41
643	gp41
644	gp41
645	gp41
646	gp41
647	gp41
648	gp41
649	gp41
650	gp41
651	gp41
652	gp41
653	gp41
654	gp41
655	gp41
656	gp41
657	gp41
658	gp41
659	gp41
660	gp41
661	gp41
662	gp41
663	gp41
664	gp41
665	gp41
666	gp41
667	gp41
668	gp41
669	gp41
670	gp41
671	gp41
672	gp41
673	gp41
674	gp41
675	gp41
676	gp41
677	gp41
678	gp41
679	gp41
680	gp41
681	gp41
682	gp41
683	gp41
684	gp41
685	gp41
686	gp41
687	gp41
688	gp41
689	gp41
690	gp41
691	gp41
692	gp41
693	gp41
694	gp41
695	gp41
696	gp41
697	gp41
698	gp41
699	gp41
700	gp41
701	gp41
702	gp41
