## Supplementary material for "The Host Cell’s Endoplasmic Reticulum Proteostasis Network Profoundly Shapes the Protein Sequence Space Accessible to HIV Envelope": ATF6_sitetypeoverlay.csv

site	F
53	salt bridge
54	disulfide bond
74	disulfide bond
88	glycosylation site
89	glycosylation site
90	glycosylation site
107	salt bridge
113	salt bridge
119	disulfide bond
126	disulfide bond
131	disulfide bond
134b	glycosylation site
134c	glycosylation site
134d	glycosylation site
136	glycosylation site
137	glycosylation site
138	glycosylation site
141	glycosylation site
142	glycosylation site
143	glycosylation site
156	glycosylation site
157	disulfide bond
158	glycosylation site
160	glycosylation site
161	glycosylation site
162	glycosylation site
186	glycosylation site
187	glycosylation site
188	glycosylation site
196	disulfide bond
197	glycosylation site
198	glycosylation site
199	glycosylation site
205	disulfide bond
218	disulfide bond
228	disulfide bond
230	glycosylation site
231	glycosylation site
232	glycosylation site
234	glycosylation site
235	glycosylation site
236	glycosylation site
239	disulfide bond
241	glycosylation site
242	glycosylation site
243	glycosylation site
247	disulfide bond
262	glycosylation site
263	glycosylation site
264	glycosylation site
276	glycosylation site
277	glycosylation site
278	glycosylation site
289	glycosylation site
290	glycosylation site
291	glycosylation site
295	glycosylation site
296	disulfide bond
297	glycosylation site
301	glycosylation site
302	glycosylation site
303	glycosylation site
331	disulfide bond
332	glycosylation site
333	glycosylation site
334	glycosylation site
339	glycosylation site
340	glycosylation site
341	glycosylation site
356	glycosylation site
357	glycosylation site
358	glycosylation site
378	disulfide bond
385	disulfide bond
386	glycosylation site
387	glycosylation site
388	glycosylation site
397	glycosylation site
398	glycosylation site
399	glycosylation site
406	glycosylation site
407	glycosylation site
408	glycosylation site
418	disulfide bond
429	salt bridge
445	disulfide bond
448	glycosylation site
449	glycosylation site
450	glycosylation site
463	glycosylation site
464	glycosylation site
465	glycosylation site
557	salt bridge
574	salt bridge
598	disulfide bond
604	disulfide bond
611	glycosylation site
612	glycosylation site
613	glycosylation site
616	glycosylation site
617	glycosylation site
618	glycosylation site
632	salt bridge
637	glycosylation site
638	glycosylation site
639	glycosylation site
648	salt bridge
