## Supplementary material for "The Host Cell’s Endoplasmic Reticulum Proteostasis Network Profoundly Shapes the Protein Sequence Space Accessible to HIV Envelope": ATF6_wildtypeoverlay.csv

site	wildtype
35	W
36	V
37	T
38	V
39	Y
40	Y
41	G
42	V
43	P
44	V
45	W
46	K
47	E
48	A
49	T
50	T
51	T
52	L
53	F
54	C
55	A
56	S
57	D
58	A
59	K
60	A
61	Y
62	D
63	T
64	E
65	V
66	H
67	N
68	V
69	W
70	A
71	T
72	H
73	A
74	C
75	V
76	P
77	T
78	D
79	P
80	N
81	P
82	Q
83	E
84	V
85	V
86	L
87	V
88	N
89	V
90	T
91	E
92	N
93	F
94	N
95	M
96	W
97	K
98	N
99	D
100	M
101	V
102	E
103	Q
104	M
105	H
106	E
107	D
108	I
109	I
110	S
111	L
112	W
113	D
114	Q
115	S
116	L
117	K
118	P
119	C
120	V
121	K
122	L
123	T
124	P
125	L
126	C
127	V
128	S
129	L
130	K
131	C
132	T
133	D
134	L
134a	G
134b	N
134c	A
134d	T
134e	N
135	T
136	N
137	S
138	S
139	N
140	T
141	N
142	S
143	S
144	S
145	G
146	E
147	M
148	M
149	M
150	E
151	K
152	G
153	E
154	I
155	K
156	N
157	C
158	S
159	F
160	N
161	I
162	S
163	T
164	S
165	I
166	R
167	G
168	K
169	V
170	Q
171	K
172	E
173	Y
174	A
175	F
176	F
177	Y
178	K
179	L
180	D
181	I
182	I
183	P
184	I
185	D
186	N
187	D
188	T
189	T
190	S
191	Y
192	T
193	L
194	T
195	S
196	C
197	N
198	T
199	S
200	V
201	I
202	T
203	Q
204	A
205	C
206	P
207	K
208	V
209	S
210	F
211	E
212	P
213	I
214	P
215	I
216	H
217	Y
218	C
219	A
220	P
221	A
222	G
223	F
224	A
225	I
226	L
227	K
228	C
229	N
230	N
231	K
232	T
233	F
234	N
235	G
236	T
237	G
238	P
239	C
240	T
241	N
242	V
243	S
244	T
245	V
246	Q
247	C
248	T
249	H
250	G
251	I
252	R
253	P
254	V
255	V
256	S
257	T
258	Q
259	L
260	L
261	L
262	N
263	G
264	S
265	L
266	A
267	E
268	E
269	E
270	V
271	V
272	I
273	R
274	S
275	A
276	N
277	F
278	T
279	D
280	N
281	A
282	K
283	T
284	I
285	I
286	V
287	Q
288	L
289	N
290	Q
291	S
292	V
293	E
294	I
295	N
296	C
297	T
298	R
299	P
300	N
301	N
302	N
303	T
304	R
305	K
306	S
307	I
308	R
309	I
310	Q
311	R
312	G
313	P
314	G
315	R
316	A
317	F
318	V
319	T
320	I
321	G
322	K
323	I
324	G
325	N
326	M
327	R
328	Q
329	A
330	H
331	C
332	N
333	I
334	S
335	R
336	A
337	K
338	W
339	N
340	A
341	T
342	L
343	K
344	Q
345	I
346	A
347	S
348	K
349	L
350	R
351	E
352	Q
353	F
354	G
355	N
356	N
357	K
358	T
359	I
360	I
361	F
362	K
363	Q
364	S
365	S
366	G
367	G
368	D
369	P
370	E
371	I
372	V
373	T
374	H
375	S
376	F
377	N
378	C
379	G
380	G
381	E
382	F
383	F
384	Y
385	C
386	N
387	S
388	T
389	Q
390	L
391	F
392	N
393	S
394	T
395	W
396	F
397	N
398	S
399	T
400	W
401	S
402	T
403	E
404	G
405	S
406	N
407	N
408	T
409	E
410	G
411	S
412	D
413	T
414	I
415	T
416	L
417	P
418	C
419	R
420	I
421	K
422	Q
423	F
424	I
425	N
426	M
427	W
428	Q
429	E
430	V
431	G
432	K
433	A
434	M
435	Y
436	A
437	P
438	P
439	I
440	S
441	G
442	Q
443	I
444	R
445	C
446	S
447	S
448	N
449	I
450	T
451	G
452	L
453	L
454	L
455	T
456	R
457	D
458	G
459	G
460	N
461	N
462	N
463	N
464	G
465	S
466	E
467	I
468	F
469	R
470	P
471	G
472	G
473	G
474	D
475	M
476	R
477	D
478	N
479	W
480	R
481	S
482	E
483	L
484	Y
485	K
486	Y
487	K
488	V
489	V
490	K
491	I
492	E
493	P
494	L
495	G
496	V
497	A
498	P
499	T
500	K
501	A
502	K
503	R
504	R
505	V
506	V
507	Q
508	R
509	E
510	K
511	R
512	A
513	V
514	G
515	I
516	G
517	A
518	L
519	F
520	L
521	G
522	F
523	L
524	G
525	A
526	A
527	G
528	S
529	T
530	M
531	G
532	A
533	A
534	S
535	M
536	T
537	L
538	T
539	V
540	Q
541	A
542	R
543	Q
544	L
545	L
546	S
547	G
548	I
549	V
550	Q
551	Q
552	Q
553	N
554	N
555	L
556	L
557	R
558	A
559	I
560	E
561	A
562	Q
563	Q
564	H
565	L
566	L
567	Q
568	L
569	T
570	V
571	W
572	G
573	I
574	K
575	Q
576	L
577	Q
578	A
579	R
580	I
581	L
582	A
583	V
584	E
585	R
586	Y
587	L
588	K
589	D
590	Q
591	Q
592	L
593	L
594	G
595	I
596	W
597	G
598	C
599	S
600	G
601	K
602	L
603	I
604	C
605	T
606	T
607	A
608	V
609	P
610	W
611	N
612	A
613	S
614	W
615	S
616	N
617	K
618	S
619	L
620	E
621	Q
622	I
623	W
624	N
625	N
626	M
627	T
628	W
629	M
630	E
631	W
632	D
633	R
634	E
635	I
636	N
637	N
638	Y
639	T
640	S
641	L
642	I
643	H
644	S
645	L
646	I
647	E
648	E
649	S
650	Q
651	N
652	Q
653	Q
654	E
655	K
656	N
657	E
658	Q
659	E
660	L
661	L
662	E
663	L
664	D
665	K
666	W
667	A
668	S
669	L
670	W
671	N
672	W
673	F
674	N
675	I
676	T
677	N
678	W
679	L
680	W
681	Y
682	I
683	K
684	I
685	F
686	I
687	M
688	I
689	V
690	G
691	G
692	L
693	V
694	G
695	L
696	R
697	I
698	V
699	F
700	A
701	V
702	L
