## Supplementary material for "The Host Cell’s Endoplasmic Reticulum Proteostasis Network Profoundly Shapes the Protein Sequence Space Accessible to HIV Envelope": batch.csv

group	name	sel	mock	err
XBP1s	replicate1	Mt1-D_codoncounts.csv	Mt1-V_codoncounts.csv	Wt-V_codoncounts.csv
ATF6	replicate1	Mt1-T_codoncounts.csv	Mt1-V_codoncounts.csv	Wt-V_codoncounts.csv
XBPsATF6	replicate1	Mt1-DT_codoncounts.csv	Mt1-V_codoncounts.csv	Wt-V_codoncounts.csv
XBP1s	replicate2	Mt2-D_codoncounts.csv	Mt2-V_codoncounts.csv	Wt-V_codoncounts.csv
ATF6	replicate2	Mt2-T_codoncounts.csv	Mt2-V_codoncounts.csv	Wt-V_codoncounts.csv
XBPsATF6	replicate2	Mt2-DT_codoncounts.csv	Mt2-V_codoncounts.csv	Wt-V_codoncounts.csv
XBP1s	replicate3	Mt3-D_codoncounts.csv	Mt3-V_codoncounts.csv	Wt-V_codoncounts.csv
ATF6	replicate3	Mt3-T_codoncounts.csv	Mt3-V_codoncounts.csv	Wt-V_codoncounts.csv
XBPsATF6	replicate3	Mt3-DT_codoncounts.csv	Mt3-V_codoncounts.csv	Wt-V_codoncounts.csv
